# Distinct cancer-associated fibroblast states drive clinical outcomes in high-grade serous ovarian cancer and are regulated by TCF21

**DOI:** 10.1101/519728

**Authors:** Ali Hussain, Veronique Voisin, Stephanie Poon, Jalna Meens, Julia Dmytryshyn, Victor W Ho, Kwan Ho Tang, Joshua Paterson, Blaise Clarke, Marcus Q Bernardini, Gary D Bader, Benjamin G Neel, Laurie E Ailles

**Affiliations:** Department of Medical Biophysics, University of Toronto, Toronto, ON, Canada; The Donnelly Centre, University of Toronto, Toronto, ON, Canada; Princess Margaret Cancer Centre, University Health Network, Toronto, ON, Canada; Laura and Isaac Perlmutter Cancer Center, New York Langone Health, New York, NY; Department of Laboratory Medicine and Pathobiology, University of Toronto, Toronto, ON, Canada; Department of Pathology, University Health Network, Toronto, ON, Canada; Division of Gynaecologic Oncology, University Health Network, Toronto, Ontario, Canada; Department of Molecular Genetics, University of Toronto, Toronto, ON, Canada

**Author notes:** To whom correspondence should be addressed: Laurie Ailles, Princess Margaret Cancer Centre, 101 College St Rm 12-305, Toronto, ON, CANADA, M5G 1L7.

## Abstract

Recent studies indicate that cancer-associated fibroblasts (CAFs) are phenotypically and functionally heterogeneous. However, little is known about CAF subtypes, the roles they play in cancer progression, and molecular mediators of the CAF “state”. Here we identify a novel cell surface pan-CAF marker, CD49e, and demonstrate that two distinct CAF states, distinguished by expression of fibroblast activation protein (FAP), co-exist within the CD49e+ CAF compartment in high grade serous ovarian cancers. We show for the first time that CAF state influences patient outcomes, and that this is mediated by the ability FAP-high (FH) but not FAP-low (FL) CAFs to aggressively promote proliferation, invasion and therapy resistance of cancer cells. Overexpression of the FL-specific transcription factor TCF21 in FH CAFs decreases their ability to promote invasion, chemoresistance and *in vivo* tumor growth, indicating that it acts as a master regulator of the CAF state. Understanding CAF states in more detail could lead to better patient stratification and novel therapeutic strategies.

**One sentence summary:** In this study we demonstrate that cancer-associated fibroblasts (CAFs) in high-grade serous ovarian cancer are heterogeneous, that CAF state drives cancer aggressiveness and patient outcomes, and that TCF21 is a master regulator of CAF state.
