## Supplementary material for "Distinct cancer-associated fibroblast states drive clinical outcomes in high-grade serous ovarian cancer and are regulated by TCF21": Table S1A - Clinical data all patients

### Sheet: All patients in study
Table S1A. Clinical data and %FAP+ CAFs in primary tumor specimens
Patient ID#	Age	Grade	FIGO Stage	% FH Cells	Recurrence %FH Cells
GO567	45	G3	3c	0.6
GO355	62	G3	1a	1.07
GO290	70	G3	2b	2.17
72962	52	G3	2c	3.87
65106	64	G3	3c	5.38
72199	55	G3	3b	5.76
GO507	66	G3	2c	7.22
GO305	47	G3	3c	10.8
70895	76	G3	3c	14.2
GO526	65	G3	3a	14.7
63700	64	G3	NA	16.1
71029	64	G3	3b	18.1
GO734	62	G3	NA	18.8
66345	52	G3	3b	19.1
GO517	60	G3	3b	21.7
GO326	63	G3	3c	22
GO344	71	G3	3c	23.4
GO468	70	G3	3c	25.4
GO374	54	G3	3c	25.8
66168	51	G3	3c	26.5
GO748	79	G3	3c	29.5
72130	57	G3	3c	31.6
69201	57	G3	3b	33.5
70535	57	G3	3c	34
65960	67	G3	3c	35.2
70888	56	High	NA	35.3
69123	71	G3	3c	37.3
GO813	45	G3	2b	38.2
GO363	66	High	NA	41.1
69499	66	G3	3c	41.2
GO627	49	G3	3a	42
GO376	62	G3	3a	43
GO598	49	G3	3c	45
63921	77	G3	3c	45.5
GO295	49	G3	4	45.5
GO359	84	G3	3c	46.7
67199	52	G3	3c	49.3	43.1
65409	58	G3	3c	51.5
72143	39	G3	3c	53
71423	52	G3	4	53.4
66425	65	G3	3c	56.1
67794	70	G3	3c	64.2
GO438	58	G3	3c	68.6
GO340	72	G3	3c	68.9
67797	74	G3	2b	69.7
70184	62	G3	3c	70.5	68
70777	59	G3	NA	71.2
GO649	60	G3	NA	73.9
67946	46	G3	4	75.4
GO603	77	G3	2b	76.7
68756	68	G3	3c	76.9
70191	69	G3	4	77.2
GO611	43	G3	3c	78.4
71853	70	G3	3c	79.3
GO551	57	G3	3c	81.5
70924	49	G3	3c	84.3
65724	49	G3	3c	86.3
71313	58	High	NA	86.8
71218	53	G3	3c	87.8
69719	55	G3	4	88.3
65609	65	G3	1c	89.2
63997	73	G3	3c	93.6
GO851	48	G3	3c	95.3
GO521	53	G3	3c	97.8
3028¥	46	G3	3a	ND
65746¥	49	G3	3c	ND
65846¥	46	G3	3c	ND
68425¥	61	not stated	3c	ND
68584¥	67	G3	3b	ND
¥Not included in Figure 2F as flow cytometry for FAP was not performed on these samples.
ND=not done	NA=not available
