## Supplementary material for "Distinct cancer-associated fibroblast states drive clinical outcomes in high-grade serous ovarian cancer and are regulated by TCF21": Table S1B - Recurrence data for patients in Figure 4E

### Sheet: Sheet1
Table S1B. Recurrence data for patients in Figure 4E.
ID	Date of Surgery (mm/dd/yyyy)	Date of Recurrence (mm/dd/yyyy)	Recurrence Detected By	Date of last follow-up (mm/dd/yyyy)	Time to recurrence (days)	Time to followup (days)	FAP status	Stage
GO521	2014-06-18	08/29/2016	CT	03/18/2019	803		FH	3c
GO851	2015-08-20	06/14/2018	CT	04/08/2019	1029		FH	3c
65609	2011-10-27	.	.	12/05/2018		2596	FH	1c
67946	2012-05-25	.	.	04/12/2019		2513	FH	4
69719	2012-11-14	04/15/2014	CT	04/15/2019	517		FH	4
71218	2013-04-12	03/25/2015	CA-125	01/30/2019	712		FH	3c
70924	2013-03-12	04/15/2014	CA-125	11/21/2016	399		FH	3c
71853	2013-06-13	10/26/2015	CT	04/08/2019	865		FH	3c
GO611	2014-10-30	11/09/2015	CT	02/14/2019	375		FH	3c
70191	2013-01-04	01/07/2014	ca-125	10/31/2018	368		FH	4
68756	2012-08-14	11/12/2012	CT	04/15/2014	90		FH	3c
GO603	2014-10-22	10/24/2015	CT	07/21/2017	367		FH	2b
GO649	2014-05-12	.	.	11/15/2018		1648	FH	na
70184	2013-01-03	02/24/2015	ca-125	04/15/2019	782		FH	3c
67797	2012-05-11	.	.	09/12/2018		2315	FH	2b
GO340	2013-11-07	06/19/2015	ct	02/06/2018	589		FH	3c
GO438	2014-02-27	01/27/2016	ca-125	03/01/2019	699		FH	3c
66425	2012-01-05	06/19/2012	CT	12/09/2012	166		FH	3c
71423	2013-05-03	.	.	03/03/2014		304	FH	4
67199	2012-03-19	06/19/2013	ca-125	04/10/2015	457		FH	3c
63921	2011-05-12	.	.	09/08/2011		119	FH	3c
GO359	2013-11-27	12/18/2018	U/S	04/15/2019	1847		FH	3c
GO376	2013-12-18	.	.	11/14/2018		1792	FL	3a
GO363	2013-03-12	02/25/2015	CT	11/14/2016	715		FL	na
GO813	2015-09-07	.	.	01/14/2019		1225	FL	2b
65960	2011-11-30	.	.	12/18/2018		2575	FL	3c
69201	2012-09-26	.	.	10/09/2018		2204	FL	3b
GO748	2015-04-16	.	.	02/11/2019		1397	FL	3c
66168	2011-12-09	.	.	05/09/2017		1978	FL	3c
GO517	2014-06-16	.	.	04/08/2019		1757	FL	3b
GO734	2015-01-04	08/12/2016	CT	04/16/2019	586		FL	3c
71029	2013-03-22	.	.	02/13/2019		2154	FL	3b
63700	2011-04-15	06/22/2011	CT	08/22/2011	68		FL	na
GO526	2014-06-25	.	.	10/23/2018		1581	FL	3a
70895	2013-03-11	12/20/2015	CT	04/17/2019	1014		FL	3c
GO305	2013-09-17	11/07/2014	CT	04/09/2019	416		FL	3c
GO507	2014-05-06	05/13/2015	physical exam, CA125	05/26/2017	372		FL	2c
72199	2013-07-24	04/22/2016	CT	04/15/2019	1003		FL	3b
65106	2011-09-09	.	.	02/26/2019		2727	FL	3c
72962	2013-10-16	.	.	11/05/2018		1846	FL	2c
go290	2013-08-28	10/27/2014	biopsy	09/10/2015	425		FL	2b
GO567	2014-02-09	04/16/2015	biopsy	09/04/2015	431		FL	3c
