## Supplementary material for "Distinct cancer-associated fibroblast states drive clinical outcomes in high-grade serous ovarian cancer and are regulated by TCF21": Table S2B - CD49e vs EpCAM GSEA results

### Sheet: GSEAresults_CD49e_epcam
Table S2B. Differentially Expressed Gene Sets Between FACS Isolated CD49e+ CAFs and EpCAM+CD133+ Epithelial Cells
GSEA results of the rank list of genes differentially expressed between CAF CD49e+ and EpCAM+ cells using the MsigDB Reacome file as gene-set. Results for all gene-sets are included and the columns correspond to NAME: name of the gene-sets. SIZE: number of genes in the gene-sets, NES: normalized enrichment score, NOM p-val: nominal p-value, FDR qvalue: false discovery rate/ adjusted p-value.
A positive NES indicates a higher expression in CD49e+ compared to EpCAM+ CD133+.
NAME	SIZE	NES	NOM p-val	FDR q-val
REACTOME_COLLAGEN_FORMATION	53	2.82094	0	0
REACTOME_EXTRACELLULAR_MATRIX_ORGANIZATION	77	2.82035	0	0
REACTOME_NCAM1_INTERACTIONS	38	2.61612	0	0
REACTOME_GLYCOSAMINOGLYCAN_METABOLISM	100	2.6064	0	0
REACTOME_CHONDROITIN_SULFATE_DERMATAN_SULFATE_METABOLISM	45	2.58502	0	0
REACTOME_SIGNALING_BY_PDGF	116	2.58281	0	0
REACTOME_NCAM_SIGNALING_FOR_NEURITE_OUT_GROWTH	61	2.48692	0	0
REACTOME_CHONDROITIN_SULFATE_BIOSYNTHESIS	18	2.4146	0	0
REACTOME_SMOOTH_MUSCLE_CONTRACTION	23	2.37	0	0
REACTOME_AXON_GUIDANCE	230	2.28872	0	0
REACTOME_HEPARAN_SULFATE_HEPARIN_HS_GAG_METABOLISM	47	2.28343	0	0
REACTOME_INTEGRIN_CELL_SURFACE_INTERACTIONS	76	2.20419	0	0
REACTOME_MUSCLE_CONTRACTION	43	2.18449	0	6.93045e-05
REACTOME_RESPONSE_TO_ELEVATED_PLATELET_CYTOSOLIC_CA2_	76	2.12291	0	0.000332066
REACTOME_PLATELET_ACTIVATION_SIGNALING_AND_AGGREGATION	182	2.09348	0	0.000688575
REACTOME_DEVELOPMENTAL_BIOLOGY	361	2.08902	0	0.000703516
REACTOME_A_TETRASACCHARIDE_LINKER_SEQUENCE_IS_REQUIRED_FOR_GAG_SYNTHESIS	24	2.08243	0	0.000879687
REACTOME_INHIBITION_OF_INSULIN_SECRETION_BY_ADRENALINE_NORADRENALINE	23	1.99978	0	0.00278086
REACTOME_GLUCAGON_SIGNALING_IN_METABOLIC_REGULATION	30	1.98151	0	0.00384781
REACTOME_REGULATION_OF_INSULIN_SECRETION	79	1.9644	0	0.00454182
REACTOME_SIGNAL_AMPLIFICATION	28	1.95378	0	0.00522043
REACTOME_NGF_SIGNALLING_VIA_TRKA_FROM_THE_PLASMA_MEMBRANE	130	1.92551	0	0.00766559
REACTOME_KERATAN_SULFATE_KERATIN_METABOLISM	27	1.91904	0	0.00794259
REACTOME_SIGNALING_BY_EGFR_IN_CANCER	103	1.91596	0	0.00783878
REACTOME_MYOGENESIS	23	1.91363	0.00347222	0.00763848
REACTOME_DOWNSTREAM_SIGNAL_TRANSDUCTION	90	1.89287	0	0.00879363
REACTOME_THROMBIN_SIGNALLING_THROUGH_PROTEINASE_ACTIVATED_RECEPTORS_PARS	29	1.8836	0	0.00949745
REACTOME_SIGNALING_BY_RHO_GTPASES	104	1.88042	0	0.00959133
REACTOME_G_ALPHA_Z_SIGNALLING_EVENTS	41	1.88005	0	0.00938767
REACTOME_ADP_SIGNALLING_THROUGH_P2RY12	19	1.87911	0.00181488	0.00907475
REACTOME_REGULATION_OF_INSULIN_SECRETION_BY_GLUCAGON_LIKE_PEPTIDE1	38	1.87707	0	0.00902352
REACTOME_KERATAN_SULFATE_BIOSYNTHESIS	23	1.87445	0.00170358	0.00897516
REACTOME_CELL_SURFACE_INTERACTIONS_AT_THE_VASCULAR_WALL	75	1.86202	0	0.0102488
REACTOME_HEMOSTASIS	408	1.83783	0	0.0134244
REACTOME_L1CAM_INTERACTIONS	80	1.83103	0	0.0139596
REACTOME_CLASS_B_2_SECRETIN_FAMILY_RECEPTORS	74	1.82966	0	0.0137
REACTOME_THROMBOXANE_SIGNALLING_THROUGH_TP_RECEPTOR	20	1.82828	0.00347222	0.013481
REACTOME_REGULATION_OF_INSULIN_LIKE_GROWTH_FACTOR_IGF_ACTIVITY_BY_INSULIN_LIKE_GROWTH_FACTOR_BINDING_PROTEINS_IGFBPS	16	1.82423	0.0034965	0.0139819
REACTOME_SIGNALING_BY_FGFR	103	1.81565	0	0.0150776
REACTOME_SIGNALING_BY_FGFR_IN_DISEASE	117	1.80895	0	0.0162019
REACTOME_METABOLISM_OF_CARBOHYDRATES	217	1.80641	0	0.0161913
REACTOME_PROSTACYCLIN_SIGNALLING_THROUGH_PROSTACYCLIN_RECEPTOR	17	1.79086	0.00186567	0.0190076
REACTOME_DOWNSTREAM_SIGNALING_OF_ACTIVATED_FGFR	92	1.77609	0.00146628	0.0214867
REACTOME_CA_DEPENDENT_EVENTS	29	1.77549	0.0133111	0.0211669
REACTOME_PHOSPHOLIPASE_C_MEDIATED_CASCADE	49	1.77119	0.00160514	0.021658
REACTOME_MAPK_TARGETS_NUCLEAR_EVENTS_MEDIATED_BY_MAP_KINASES	30	1.76899	0.0017094	0.0218323
REACTOME_OPIOID_SIGNALLING	74	1.76796	0.00291545	0.0214635
REACTOME_NITRIC_OXIDE_STIMULATES_GUANYLATE_CYCLASE	23	1.76487	0.00699301	0.0217734
REACTOME_INTEGRATION_OF_ENERGY_METABOLISM	106	1.76316	0.00283688	0.0216478
REACTOME_PKA_MEDIATED_PHOSPHORYLATION_OF_CREB	17	1.74392	0.0214286	0.0252801
REACTOME_FORMATION_OF_FIBRIN_CLOT_CLOTTING_CASCADE	26	1.74033	0.0102215	0.0258781
REACTOME_G_BETA_GAMMA_SIGNALLING_THROUGH_PLC_BETA	17	1.73483	0.00718133	0.0268721
REACTOME_GAB1_SIGNALOSOME	35	1.73179	0.00783699	0.0270619
REACTOME_G_BETA_GAMMA_SIGNALLING_THROUGH_PI3KGAMMA	22	1.72665	0.00350877	0.0279426
REACTOME_PLC_BETA_MEDIATED_EVENTS	41	1.72527	0.0112	0.0279507
REACTOME_G_PROTEIN_BETA_GAMMA_SIGNALLING	24	1.72352	0.0103806	0.0281476
REACTOME_HS_GAG_BIOSYNTHESIS	27	1.72261	0.0101351	0.027931
REACTOME_SEMAPHORIN_INTERACTIONS	62	1.71617	0.00457317	0.028895
REACTOME_DAG_AND_IP3_SIGNALING	31	1.71584	0.00493421	0.0285607
REACTOME_HS_GAG_DEGRADATION	20	1.70121	0.0122164	0.0321862
REACTOME_SIGNAL_TRANSDUCTION_BY_L1	34	1.69321	0.00970874	0.0340217
REACTOME_LIPID_DIGESTION_MOBILIZATION_AND_TRANSPORT	38	1.68963	0.0049505	0.0345764
REACTOME_DIABETES_PATHWAYS	125	1.68879	0	0.0342206
REACTOME_ADP_SIGNALLING_THROUGH_P2RY1	22	1.68666	0.00884956	0.0344669
REACTOME_P130CAS_LINKAGE_TO_MAPK_SIGNALING_FOR_INTEGRINS	15	1.68369	0.0148699	0.0348188
REACTOME_GLUCAGON_TYPE_LIGAND_RECEPTORS	25	1.68251	0.0101868	0.0347667
REACTOME_G_PROTEIN_ACTIVATION	25	1.67984	0.0186757	0.0351271
REACTOME_LIPOPROTEIN_METABOLISM	24	1.67816	0.0156794	0.0350472
REACTOME_EGFR_DOWNREGULATION	23	1.67684	0.0168067	0.0349573
REACTOME_CGMP_EFFECTS	18	1.67669	0.0159011	0.0344978
REACTOME_G_ALPHA_S_SIGNALLING_EVENTS	99	1.67368	0.00292826	0.034898
REACTOME_PI_3K_CASCADE	49	1.65912	0	0.0390233
REACTOME_SIGNALLING_BY_NGF	207	1.64943	0	0.04197
REACTOME_NEURONAL_SYSTEM	239	1.64373	0	0.043461
REACTOME_TRANSPORT_TO_THE_GOLGI_AND_SUBSEQUENT_MODIFICATION	32	1.64244	0.015873	0.0433898
REACTOME_NUCLEAR_EVENTS_KINASE_AND_TRANSCRIPTION_FACTOR_ACTIVATION	24	1.63487	0.0268336	0.0453686
REACTOME_DARPP_32_EVENTS	24	1.63483	0.0147541	0.044792
REACTOME_G_ALPHA1213_SIGNALLING_EVENTS	69	1.63472	0.00616333	0.0442648
REACTOME_GRB2_SOS_PROVIDES_LINKAGE_TO_MAPK_SIGNALING_FOR_INTERGRINS_	15	1.62524	0.0173611	0.0474234
REACTOME_PLATELET_AGGREGATION_PLUG_FORMATION	34	1.62172	0.0268007	0.0482333
REACTOME_INTEGRIN_ALPHAIIB_BETA3_SIGNALING	27	1.62171	0.0138648	0.0476494
REACTOME_ERK_MAPK_TARGETS	21	1.5917	0.0273504	0.0599606
REACTOME_REGULATION_OF_WATER_BALANCE_BY_RENAL_AQUAPORINS	41	1.58724	0.021978	0.0614124
REACTOME_ANTIGEN_PRESENTATION_FOLDING_ASSEMBLY_AND_PEPTIDE_LOADING_OF_CLASS_I_MHC	19	1.57926	0.0266904	0.0646176
REACTOME_SIGNALING_BY_FGFR_MUTANTS	39	1.57752	0.0151007	0.0645845
REACTOME_ACTIVATION_OF_KAINATE_RECEPTORS_UPON_GLUTAMATE_BINDING	27	1.57712	0.0315091	0.0640264
REACTOME_GASTRIN_CREB_SIGNALLING_PATHWAY_VIA_PKC_AND_MAPK	164	1.57625	0.00259067	0.0637716
REACTOME_AQUAPORIN_MEDIATED_TRANSPORT	48	1.57443	0.0126783	0.0639378
REACTOME_DEGRADATION_OF_THE_EXTRACELLULAR_MATRIX	24	1.56612	0.0317726	0.0671371
REACTOME_G_ALPHA_Q_SIGNALLING_EVENTS	143	1.56441	0	0.0671453
REACTOME_ACTIVATION_OF_NMDA_RECEPTOR_UPON_GLUTAMATE_BINDING_AND_POSTSYNAPTIC_EVENTS	35	1.56009	0.0295567	0.0685279
REACTOME_PI3K_AKT_ACTIVATION	34	1.55689	0.0178571	0.0697116
REACTOME_GPVI_MEDIATED_ACTIVATION_CASCADE	29	1.5552	0.037037	0.0701318
REACTOME_SIGNALING_BY_FGFR1_MUTANTS	27	1.5523	0.027027	0.0711545
REACTOME_ACTIVATION_OF_CHAPERONE_GENES_BY_XBP1S	43	1.55035	0.0354839	0.0715643
REACTOME_TRANSMISSION_ACROSS_CHEMICAL_SYNAPSES	157	1.54861	0	0.0719059
REACTOME_NEGATIVE_REGULATION_OF_FGFR_SIGNALING	32	1.53947	0.0237288	0.0765759
REACTOME_PLATELET_HOMEOSTASIS	69	1.52734	0.0202808	0.0830971
REACTOME_NEUROTRANSMITTER_RECEPTOR_BINDING_AND_DOWNSTREAM_TRANSMISSION_IN_THE_POSTSYNAPTIC_CELL	118	1.52633	0.013587	0.0829012
REACTOME_SIGNALING_BY_BMP	21	1.5198	0.0452174	0.0863743
REACTOME_SIGNALING_BY_ROBO_RECEPTOR	29	1.51012	0.0353357	0.0921496
REACTOME_PHASE1_FUNCTIONALIZATION_OF_COMPOUNDS	61	1.5036	0.0215385	0.0955641
REACTOME_NFKB_AND_MAP_KINASES_ACTIVATION_MEDIATED_BY_TLR4_SIGNALING_REPERTOIRE	67	1.49437	0.0314371	0.100862
REACTOME_POST_NMDA_RECEPTOR_ACTIVATION_EVENTS	32	1.48101	0.0587276	0.109633
REACTOME_COMPLEMENT_CASCADE	26	1.47947	0.0474576	0.10958
REACTOME_MAP_KINASE_ACTIVATION_IN_TLR_CASCADE	49	1.46548	0.032967	0.11914
REACTOME_GPCR_LIGAND_BINDING	307	1.46518	0	0.118269
REACTOME_GABA_B_RECEPTOR_ACTIVATION	35	1.4614	0.0605096	0.120217
REACTOME_UNFOLDED_PROTEIN_RESPONSE	76	1.45969	0.0259366	0.120367
REACTOME_GLYCOSPHINGOLIPID_METABOLISM	33	1.45252	0.056872	0.125097
REACTOME_CIRCADIAN_CLOCK	51	1.45062	0.0412844	0.125454
REACTOME_G_ALPHA_I_SIGNALLING_EVENTS	152	1.4415	0.0200267	0.131443
REACTOME_PTM_GAMMA_CARBOXYLATION_HYPUSINE_FORMATION_AND_ARYLSULFATASE_ACTIVATION	23	1.42963	0.0739437	0.140742
REACTOME_INTRINSIC_PATHWAY	15	1.42429	0.088632	0.144108
REACTOME_SHC_MEDIATED_CASCADE	24	1.4135	0.0868824	0.153135
REACTOME_SIGNALING_BY_ERBB2	96	1.41097	0.0410765	0.154151
REACTOME_MYD88_MAL_CASCADE_INITIATED_ON_PLASMA_MEMBRANE	76	1.40516	0.0482456	0.158422
REACTOME_POTASSIUM_CHANNELS	87	1.39104	0.0469697	0.170841
REACTOME_ACTIVATED_TLR4_SIGNALLING	86	1.37073	0.0574018	0.191014
REACTOME_RAS_ACTIVATION_UOPN_CA2_INFUX_THROUGH_NMDA_RECEPTOR	16	1.36699	0.126354	0.193382
REACTOME_NUCLEAR_RECEPTOR_TRANSCRIPTION_PATHWAY	42	1.35087	0.088785	0.211135
REACTOME_MEMBRANE_TRAFFICKING	117	1.35047	0.0572626	0.209988
REACTOME_PROTEOLYTIC_CLEAVAGE_OF_SNARE_COMPLEX_PROTEINS	16	1.3479	0.128295	0.21143
REACTOME_NEPHRIN_INTERACTIONS	17	1.34726	0.14087	0.210402
REACTOME_NETRIN1_SIGNALING	34	1.34591	0.110927	0.210381
REACTOME_SIGNALING_BY_FGFR1_FUSION_MUTANTS	18	1.34135	0.115717	0.214103
REACTOME_TOLL_RECEPTOR_CASCADES	108	1.33826	0.0557185	0.216165
REACTOME_BOTULINUM_NEUROTOXICITY	18	1.33676	0.135563	0.216316
REACTOME_BIOLOGICAL_OXIDATIONS	119	1.33351	0.0580737	0.218687
REACTOME_PEPTIDE_CHAIN_ELONGATION	88	1.32443	0.0750383	0.228558
REACTOME_GROWTH_HORMONE_RECEPTOR_SIGNALING	23	1.32047	0.145242	0.231831
REACTOME_SPHINGOLIPID_METABOLISM	61	1.31876	0.0966184	0.232414
REACTOME_FGFR_LIGAND_BINDING_AND_ACTIVATION	18	1.31764	0.14795	0.232213
REACTOME_PIP3_ACTIVATES_AKT_SIGNALING	26	1.31232	0.145763	0.23742
REACTOME_NEUROTRANSMITTER_RELEASE_CYCLE	26	1.30741	0.149671	0.242142
REACTOME_RECYCLING_PATHWAY_OF_L1	27	1.30293	0.122625	0.24638
REACTOME_INCRETIN_SYNTHESIS_SECRETION_AND_INACTIVATION	17	1.29676	0.158363	0.253075
REACTOME_GABA_RECEPTOR_ACTIVATION	45	1.29585	0.126783	0.252383
REACTOME_BASIGIN_INTERACTIONS	23	1.2722	0.155477	0.284135
REACTOME_SIGNALLING_TO_ERKS	35	1.27083	0.157807	0.28421
REACTOME_TIE2_SIGNALING	15	1.26703	0.198944	0.288017
REACTOME_VOLTAGE_GATED_POTASSIUM_CHANNELS	39	1.26066	0.161442	0.295574
REACTOME_SIGNALING_BY_ERBB4	85	1.25851	0.10767	0.296812
REACTOME_FATTY_ACYL_COA_BIOSYNTHESIS	18	1.25846	0.195246	0.294816
REACTOME_INWARDLY_RECTIFYING_K_CHANNELS	26	1.25675	0.170608	0.295154
REACTOME_DOWNREGULATION_OF_SMAD2_3_SMAD4_TRANSCRIPTIONAL_ACTIVITY	18	1.24879	0.187075	0.305509
REACTOME_INSULIN_RECEPTOR_SIGNALLING_CASCADE	77	1.24822	0.135053	0.304297
REACTOME_ASSOCIATION_OF_TRIC_CCT_WITH_TARGET_PROTEINS_DURING_BIOSYNTHESIS	25	1.24521	0.185886	0.30702
REACTOME_ASPARAGINE_N_LINKED_GLYCOSYLATION	76	1.24112	0.15015	0.311457
REACTOME_CREB_PHOSPHORYLATION_THROUGH_THE_ACTIVATION_OF_RAS	26	1.23685	0.198676	0.316647
REACTOME_TRAF6_MEDIATED_INDUCTION_OF_NFKB_AND_MAP_KINASES_UPON_TLR7_8_OR_9_ACTIVATION	72	1.23199	0.164918	0.322198
REACTOME_NRAGE_SIGNALS_DEATH_THROUGH_JNK	42	1.22977	0.171212	0.323466
REACTOME_ABC_FAMILY_PROTEINS_MEDIATED_TRANSPORT	32	1.22813	0.199324	0.323905
REACTOME_GAP_JUNCTION_TRAFFICKING	24	1.22769	0.199313	0.322582
REACTOME_FRS2_MEDIATED_CASCADE	32	1.22433	0.195578	0.325607
REACTOME_BMAL1_CLOCK_NPAS2_ACTIVATES_CIRCADIAN_EXPRESSION	35	1.22249	0.21	0.326528
REACTOME_CYTOCHROME_P450_ARRANGED_BY_SUBSTRATE_TYPE	42	1.22013	0.195122	0.328196
REACTOME_PI3K_CASCADE	61	1.21297	0.183642	0.337599
REACTOME_THE_ROLE_OF_NEF_IN_HIV1_REPLICATION_AND_DISEASE_PATHOGENESIS	26	1.20912	0.210616	0.3419
REACTOME_PYRIMIDINE_METABOLISM	21	1.2082	0.21732	0.341054
REACTOME_TRAFFICKING_OF_AMPA_RECEPTORS	23	1.2066	0.216807	0.34161
REACTOME_PROLONGED_ERK_ACTIVATION_EVENTS	19	1.20244	0.233333	0.346447
REACTOME_TRIF_MEDIATED_TLR3_SIGNALING	69	1.19975	0.180577	0.348648
REACTOME_SIGNALING_BY_ILS	102	1.19376	0.182471	0.356795
REACTOME_CLASS_A1_RHODOPSIN_LIKE_RECEPTORS	220	1.19367	0.139687	0.354783
REACTOME_SYNTHESIS_OF_PIPS_AT_THE_PLASMA_MEMBRANE	29	1.19224	0.225042	0.354951
REACTOME_PRE_NOTCH_PROCESSING_IN_GOLGI	15	1.18703	0.26455	0.361383
REACTOME_GOLGI_ASSOCIATED_VESICLE_BIOGENESIS	47	1.17637	0.228879	0.377507
REACTOME_INSULIN_SYNTHESIS_AND_PROCESSING	19	1.16974	0.250825	0.386689
REACTOME_TRANS_GOLGI_NETWORK_VESICLE_BUDDING	54	1.16744	0.2128	0.388461
REACTOME_TRANSCRIPTIONAL_ACTIVITY_OF_SMAD2_SMAD3_SMAD4_HETEROTRIMER	35	1.1636	0.245696	0.392778
REACTOME_SIGNALING_BY_CONSTITUTIVELY_ACTIVE_EGFR	17	1.15736	0.267135	0.401759
REACTOME_PI3K_EVENTS_IN_ERBB4_SIGNALING	35	1.15181	0.276094	0.409448
REACTOME_3_UTR_MEDIATED_TRANSLATIONAL_REGULATION	107	1.13988	0.241477	0.428978
REACTOME_JNK_C_JUN_KINASES_PHOSPHORYLATION_AND_ACTIVATION_MEDIATED_BY_ACTIVATED_HUMAN_TAK1	16	1.13712	0.30192	0.431615
REACTOME_NEF_MEDIATES_DOWN_MODULATION_OF_CELL_SURFACE_RECEPTORS_BY_RECRUITING_THEM_TO_CLATHRIN_ADAPTERS	19	1.12754	0.313793	0.447521
REACTOME_YAP1_AND_WWTR1_TAZ_STIMULATED_GENE_EXPRESSION	22	1.12585	0.298969	0.448196
REACTOME_LYSOSOME_VESICLE_BIOGENESIS	21	1.12475	0.318345	0.447877
REACTOME_RAP1_SIGNALLING	16	1.12123	0.323268	0.452192
REACTOME_POST_TRANSLATIONAL_PROTEIN_MODIFICATION	165	1.12004	0.23407	0.452061
REACTOME_MHC_CLASS_II_ANTIGEN_PRESENTATION	86	1.11497	0.269747	0.459566
REACTOME_PPARA_ACTIVATES_GENE_EXPRESSION	94	1.10469	0.269006	0.47752
REACTOME_METABOLISM_OF_LIPIDS_AND_LIPOPROTEINS	437	1.10061	0.215802	0.48311
REACTOME_INNATE_IMMUNE_SYSTEM	225	1.09964	0.243995	0.482422
REACTOME_INHIBITION_OF_VOLTAGE_GATED_CA2_CHANNELS_VIA_GBETA_GAMMA_SUBUNITS	22	1.09592	0.330033	0.487089
REACTOME_SIGNALING_BY_NODAL	17	1.09108	0.325342	0.494177
REACTOME_SIGNALING_BY_SCF_KIT	71	1.09101	0.324655	0.491658
REACTOME_SIGNALING_BY_INSULIN_RECEPTOR	97	1.09055	0.292507	0.490043
REACTOME_ARMS_MEDIATED_ACTIVATION	17	1.08981	0.351536	0.488929
REACTOME_CYTOKINE_SIGNALING_IN_IMMUNE_SYSTEM	244	1.0806	0.297262	0.505049
REACTOME_PROTEIN_FOLDING	49	1.07974	0.343849	0.504247
REACTOME_CD28_DEPENDENT_PI3K_AKT_SIGNALING	21	1.07192	0.376325	0.517563
REACTOME_TRIGLYCERIDE_BIOSYNTHESIS	37	1.06944	0.334967	0.519886
REACTOME_PI_METABOLISM	46	1.06675	0.358779	0.522508
REACTOME_IL_RECEPTOR_SHC_SIGNALING	24	1.06647	0.36833	0.520411
REACTOME_PI3K_EVENTS_IN_ERBB2_SIGNALING	41	1.06284	0.370192	0.524975
REACTOME_PHOSPHOLIPID_METABOLISM	188	1.0565	0.349333	0.535011
REACTOME_FORMATION_OF_TUBULIN_FOLDING_INTERMEDIATES_BY_CCT_TRIC	21	1.0562	0.389456	0.532903
REACTOME_SRP_DEPENDENT_COTRANSLATIONAL_PROTEIN_TARGETING_TO_MEMBRANE	110	1.056	0.343662	0.530679
REACTOME_NUCLEAR_SIGNALING_BY_ERBB4	37	1.05355	0.378764	0.533199
REACTOME_STEROID_HORMONES	23	1.05239	0.405128	0.532722
REACTOME_CELL_DEATH_SIGNALLING_VIA_NRAGE_NRIF_AND_NADE	57	1.03844	0.401527	0.558776
REACTOME_SEMA4D_INDUCED_CELL_MIGRATION_AND_GROWTH_CONE_COLLAPSE	24	1.03381	0.423671	0.5654
REACTOME_REGULATION_OF_GENE_EXPRESSION_IN_BETA_CELLS	17	1.0334	0.388686	0.563526
REACTOME_STRIATED_MUSCLE_CONTRACTION	23	1.0069	0.451667	0.61503
REACTOME_SIGNALLING_TO_RAS	27	1.00681	0.455312	0.612245
REACTOME_ABCA_TRANSPORTERS_IN_LIPID_HOMEOSTASIS	18	1.00339	0.454704	0.616495
REACTOME_PEPTIDE_LIGAND_BINDING_RECEPTORS	136	1.00269	0.450549	0.614963
REACTOME_ADAPTIVE_IMMUNE_SYSTEM	472	0.999403	0.489143	0.619254
REACTOME_METABOLISM_OF_PROTEINS	405	0.994479	0.491208	0.626705
REACTOME_DOWNREGULATION_OF_TGF_BETA_RECEPTOR_SIGNALING	21	0.993555	0.458262	0.625693
REACTOME_IL_3_5_AND_GM_CSF_SIGNALING	40	0.990855	0.488336	0.628318
REACTOME_INFLUENZA_VIRAL_RNA_TRANSCRIPTION_AND_REPLICATION	102	0.989824	0.50211	0.627551
REACTOME_METABOLISM_OF_STEROID_HORMONES_AND_VITAMINS_A_AND_D	28	0.989093	0.486348	0.626205
REACTOME_METAL_ION_SLC_TRANSPORTERS	20	0.987237	0.451839	0.627351
REACTOME_SPHINGOLIPID_DE_NOVO_BIOSYNTHESIS	28	0.986119	0.507223	0.626702
REACTOME_AMINO_ACID_TRANSPORT_ACROSS_THE_PLASMA_MEMBRANE	26	0.984417	0.465546	0.627294
REACTOME_PHASE_II_CONJUGATION	59	0.978924	0.506977	0.635799
REACTOME_FORMATION_OF_INCISION_COMPLEX_IN_GG_NER	21	0.972527	0.5	0.646364
REACTOME_REGULATION_OF_BETA_CELL_DEVELOPMENT	26	0.96848	0.503472	0.651695
REACTOME_IL1_SIGNALING	38	0.961848	0.498371	0.662722
REACTOME_DESTABILIZATION_OF_MRNA_BY_TRISTETRAPROLIN_TTP	17	0.95611	0.515901	0.671382
REACTOME_INFLAMMASOMES	15	0.948405	0.528696	0.684562
REACTOME_TRANSLATION	146	0.946482	0.56962	0.685478
REACTOME_TGF_BETA_RECEPTOR_SIGNALING_ACTIVATES_SMADS	24	0.935237	0.55095	0.706584
REACTOME_FATTY_ACID_TRIACYLGLYCEROL_AND_KETONE_BODY_METABOLISM	156	0.926914	0.60218	0.720648
REACTOME_ADHERENS_JUNCTIONS_INTERACTIONS	24	0.924049	0.569231	0.723594
REACTOME_RORA_ACTIVATES_CIRCADIAN_EXPRESSION	23	0.92167	0.580537	0.725247
REACTOME_POST_CHAPERONIN_TUBULIN_FOLDING_PATHWAY	17	0.921603	0.565934	0.722242
REACTOME_CLASS_I_MHC_MEDIATED_ANTIGEN_PROCESSING_PRESENTATION	221	0.917464	0.652291	0.727917
REACTOME_SIGNALING_BY_NOTCH	92	0.916799	0.624103	0.72602
REACTOME_CIRCADIAN_REPRESSION_OF_EXPRESSION_BY_REV_ERBA	22	0.91207	0.591228	0.732923
REACTOME_SEMA4D_IN_SEMAPHORIN_SIGNALING	29	0.904367	0.589018	0.74518
REACTOME_TRANSMEMBRANE_TRANSPORT_OF_SMALL_MOLECULES	356	0.904364	0.724096	0.742004
REACTOME_ACYL_CHAIN_REMODELLING_OF_PI	15	0.893429	0.618794	0.760927
REACTOME_SHC1_EVENTS_IN_EGFR_SIGNALING	15	0.893042	0.594595	0.75848
REACTOME_P75_NTR_RECEPTOR_MEDIATED_SIGNALLING	78	0.888629	0.660767	0.764099
REACTOME_GAP_JUNCTION_ASSEMBLY	15	0.885656	0.606218	0.766657
REACTOME_SIGNALING_BY_NOTCH1	65	0.867835	0.684751	0.798444
REACTOME_ION_TRANSPORT_BY_P_TYPE_ATPASES	30	0.864792	0.648177	0.80121
REACTOME_SYNTHESIS_OF_BILE_ACIDS_AND_BILE_SALTS	16	0.855005	0.66844	0.816984
REACTOME_SYNTHESIS_OF_PA	27	0.849172	0.687708	0.825052
REACTOME_TRANSPORT_OF_INORGANIC_CATIONS_ANIONS_AND_AMINO_ACIDS_OLIGOPEPTIDES	75	0.846897	0.723214	0.82611
REACTOME_GLYCOGEN_BREAKDOWN_GLYCOGENOLYSIS	16	0.84068	0.692857	0.834332
REACTOME_PRE_NOTCH_EXPRESSION_AND_PROCESSING	36	0.832642	0.731392	0.845981
REACTOME_NONSENSE_MEDIATED_DECAY_ENHANCED_BY_THE_EXON_JUNCTION_COMPLEX	107	0.823709	0.805398	0.858767
REACTOME_NOTCH1_INTRACELLULAR_DOMAIN_REGULATES_TRANSCRIPTION	42	0.822717	0.739482	0.857008
REACTOME_AMINO_ACID_AND_OLIGOPEPTIDE_SLC_TRANSPORTERS	37	0.81889	0.729032	0.860379
REACTOME_RECRUITMENT_OF_MITOTIC_CENTROSOME_PROTEINS_AND_COMPLEXES	64	0.818084	0.772446	0.858294
REACTOME_FACTORS_INVOLVED_IN_MEGAKARYOCYTE_DEVELOPMENT_AND_PLATELET_PRODUCTION	112	0.804075	0.826471	0.878691
REACTOME_RNA_POL_I_TRANSCRIPTION_TERMINATION	21	0.804053	0.752542	0.87526
REACTOME_ACTIVATED_NOTCH1_TRANSMITS_SIGNAL_TO_THE_NUCLEUS	25	0.797444	0.743103	0.882709
REACTOME_ENOS_ACTIVATION_AND_REGULATION	20	0.792705	0.758204	0.887029
REACTOME_TRANSCRIPTIONAL_REGULATION_OF_WHITE_ADIPOCYTE_DIFFERENTIATION	68	0.791487	0.816641	0.885545
REACTOME_CD28_CO_STIMULATION	30	0.785543	0.779579	0.891507
REACTOME_GENERIC_TRANSCRIPTION_PATHWAY	310	0.78006	0.955043	0.896398
REACTOME_LOSS_OF_NLP_FROM_MITOTIC_CENTROSOMES	57	0.775	0.852941	0.900383
REACTOME_INFLUENZA_LIFE_CYCLE	136	0.773271	0.898611	0.899458
REACTOME_PREFOLDIN_MEDIATED_TRANSFER_OF_SUBSTRATE_TO_CCT_TRIC	27	0.770771	0.781356	0.899516
REACTOME_REGULATION_OF_IFNA_SIGNALING	17	0.769945	0.791319	0.89724
REACTOME_INTERACTION_BETWEEN_L1_AND_ANKYRINS	19	0.765646	0.793706	0.899855
REACTOME_ACYL_CHAIN_REMODELLING_OF_PC	22	0.756966	0.783133	0.908611
REACTOME_SMAD2_SMAD3_SMAD4_HETEROTRIMER_REGULATES_TRANSCRIPTION	25	0.756739	0.806175	0.905443
REACTOME_SYNTHESIS_AND_INTERCONVERSION_OF_NUCLEOTIDE_DI_AND_TRIPHOSPHATES	16	0.743359	0.814433	0.91907
REACTOME_METABOLISM_OF_POLYAMINES	15	0.740443	0.795414	0.919249
REACTOME_NUCLEOTIDE_BINDING_DOMAIN_LEUCINE_RICH_REPEAT_CONTAINING_RECEPTOR_NLR_SIGNALING_PATHWAYS	43	0.739151	0.851969	0.917327
REACTOME_INTERFERON_ALPHA_BETA_SIGNALING	53	0.735435	0.88	0.91826
REACTOME_BILE_ACID_AND_BILE_SALT_METABOLISM	23	0.734234	0.815745	0.916264
REACTOME_REGULATION_OF_HYPOXIA_INDUCIBLE_FACTOR_HIF_BY_OXYGEN	23	0.70397	0.854864	0.945631
REACTOME_DESTABILIZATION_OF_MRNA_BY_BRF1	17	0.637436	0.905188	0.993707
REACTOME_ACYL_CHAIN_REMODELLING_OF_PG	16	0.635651	0.913858	0.991136
REACTOME_ACTIVATION_OF_GENES_BY_ATF4	25	0.623825	0.936097	0.994268
REACTOME_TAK1_ACTIVATES_NFKB_BY_PHOSPHORYLATION_AND_ACTIVATION_OF_IKKS_COMPLEX	20	0.609395	0.936396	0.997682
REACTOME_PERK_REGULATED_GENE_EXPRESSION	28	0.584661	0.949346	1
REACTOME_ACTIVATED_TAK1_MEDIATES_P38_MAPK_ACTIVATION	17	0.568745	0.94708	1
REACTOME_AMINE_LIGAND_BINDING_RECEPTORS	27	0.562156	0.988075	1
REACTOME_DESTABILIZATION_OF_MRNA_BY_KSRP	17	0.552381	0.961326	1
REACTOME_PRE_NOTCH_TRANSCRIPTION_AND_TRANSLATION	22	0.540689	0.986325	1
REACTOME_OLFACTORY_SIGNALING_PATHWAY	177	0.539622	1	0.997583
REACTOME_FORMATION_OF_THE_TERNARY_COMPLEX_AND_SUBSEQUENTLY_THE_43S_COMPLEX	49	0.468226	1	1
REACTOME_ACTIVATION_OF_THE_MRNA_UPON_BINDING_OF_THE_CAP_BINDING_COMPLEX_AND_EIFS_AND_SUBSEQUENT_BINDING_TO_43S	56	0.395987	1	1
REACTOME_PYRUVATE_METABOLISM	16	0.37958	1	0.999703
REACTOME_SYNTHESIS_OF_PIPS_AT_THE_GOLGI_MEMBRANE	17	-0.531302	0.980535	0.99118
REACTOME_RNA_POL_I_TRANSCRIPTION_INITIATION	24	-0.606768	0.959524	0.976562
REACTOME_PEROXISOMAL_LIPID_METABOLISM	20	-0.680046	0.898851	0.941506
REACTOME_ION_CHANNEL_TRANSPORT	47	-0.704145	0.949296	0.926664
REACTOME_PHOSPHORYLATION_OF_THE_APC_C	15	-0.715356	0.873206	0.921116
REACTOME_AMINE_COMPOUND_SLC_TRANSPORTERS	17	-0.719955	0.818594	0.921307
REACTOME_SHC_RELATED_EVENTS	17	-0.734872	0.835118	0.910516
REACTOME_DEADENYLATION_OF_MRNA	17	-0.734978	0.841861	0.914966
REACTOME_MITOTIC_G2_G2_M_PHASES	79	-0.735411	0.970414	0.919252
REACTOME_ACYL_CHAIN_REMODELLING_OF_PE	21	-0.75388	0.832117	0.90264
REACTOME_SHC_MEDIATED_SIGNALLING	15	-0.760052	0.799534	0.899775
REACTOME_RNA_POL_II_PRE_TRANSCRIPTION_EVENTS	52	-0.769815	0.850144	0.89167
REACTOME_POST_TRANSLATIONAL_MODIFICATION_SYNTHESIS_OF_GPI_ANCHORED_PROTEINS	24	-0.78391	0.789099	0.87678
REACTOME_IMMUNOREGULATORY_INTERACTIONS_BETWEEN_A_LYMPHOID_AND_A_NON_LYMPHOID_CELL	49	-0.787178	0.878553	0.876591
REACTOME_ANTIVIRAL_MECHANISM_BY_IFN_STIMULATED_GENES	63	-0.795261	0.862974	0.869037
REACTOME_NEGATIVE_REGULATORS_OF_RIG_I_MDA5_SIGNALING	29	-0.79636	0.76555	0.871814
REACTOME_OXYGEN_DEPENDENT_PROLINE_HYDROXYLATION_OF_HYPOXIA_INDUCIBLE_FACTOR_ALPHA	17	-0.80542	0.721854	0.86244
REACTOME_ANTIGEN_PROCESSING_UBIQUITINATION_PROTEASOME_DEGRADATION	187	-0.81062	0.913934	0.858558
REACTOME_TRANSPORT_OF_GLUCOSE_AND_OTHER_SUGARS_BILE_SALTS_AND_ORGANIC_ACIDS_METAL_IONS_AND_AMINE_COMPOUNDS	69	-0.815449	0.823529	0.854945
REACTOME_IL_2_SIGNALING	38	-0.830717	0.738462	0.832761
REACTOME_ANTIGEN_PROCESSING_CROSS_PRESENTATION	64	-0.834424	0.810585	0.830668
REACTOME_KINESINS	22	-0.837214	0.693396	0.830151
REACTOME_REGULATION_OF_APOPTOSIS	51	-0.852608	0.721264	0.805605
REACTOME_CHEMOKINE_RECEPTORS_BIND_CHEMOKINES	42	-0.862406	0.69821	0.79123
REACTOME_RNA_POL_II_TRANSCRIPTION_PRE_INITIATION_AND_PROMOTER_OPENING	37	-0.873044	0.69086	0.774239
REACTOME_SIGNALING_BY_HIPPO	20	-0.891844	0.599572	0.740471
REACTOME_ENDOSOMAL_SORTING_COMPLEX_REQUIRED_FOR_TRANSPORT_ESCRT	25	-0.894925	0.621749	0.738477
REACTOME_APC_C_CDC20_MEDIATED_DEGRADATION_OF_CYCLIN_B	17	-0.895555	0.587822	0.741187
REACTOME_SIGNALING_BY_TGF_BETA_RECEPTOR_COMPLEX	59	-0.898717	0.651917	0.738906
REACTOME_GLYCEROPHOSPHOLIPID_BIOSYNTHESIS	82	-0.919327	0.643533	0.698976
REACTOME_G1_PHASE	34	-0.927591	0.605769	0.685336
REACTOME_DOWNSTREAM_SIGNALING_EVENTS_OF_B_CELL_RECEPTOR_BCR	86	-0.937579	0.589286	0.667146
REACTOME_CTLA4_INHIBITORY_SIGNALING	21	-0.937658	0.562929	0.670747
REACTOME_SYNTHESIS_OF_PC	18	-0.939229	0.531963	0.670926
REACTOME_REGULATION_OF_KIT_SIGNALING	15	-0.941311	0.534314	0.670234
REACTOME_DOUBLE_STRAND_BREAK_REPAIR	21	-0.950008	0.502359	0.654819
REACTOME_NOD1_2_SIGNALING_PATHWAY	29	-0.951056	0.557545	0.656225
REACTOME_REGULATION_OF_SIGNALING_BY_CBL	18	-0.957268	0.521839	0.646285
REACTOME_DEADENYLATION_DEPENDENT_MRNA_DECAY	42	-0.959434	0.530343	0.644925
REACTOME_SYNTHESIS_OF_GLYCOSYLPHOSPHATIDYLINOSITOL_GPI	16	-0.962621	0.513699	0.641386
REACTOME_PKB_MEDIATED_EVENTS	26	-0.96887	0.509524	0.630587
REACTOME_SIGNALING_BY_THE_B_CELL_RECEPTOR_BCR	112	-0.969522	0.530612	0.632928
REACTOME_EFFECTS_OF_PIP2_HYDROLYSIS	19	-0.972498	0.489749	0.630028
REACTOME_GLUCOSE_METABOLISM	61	-0.972591	0.501355	0.633682
REACTOME_METABOLISM_OF_NUCLEOTIDES	64	-0.978222	0.509146	0.62453
REACTOME_RIG_I_MDA5_MEDIATED_INDUCTION_OF_IFN_ALPHA_BETA_PATHWAYS	61	-0.981136	0.480519	0.621612
REACTOME_INTERFERON_SIGNALING	139	-0.981734	0.512455	0.624219
REACTOME_ACYL_CHAIN_REMODELLING_OF_PS	15	-0.986997	0.471366	0.615972
REACTOME_TCR_SIGNALING	48	-0.995546	0.480106	0.600121
REACTOME_METABOLISM_OF_MRNA	203	-0.997701	0.479452	0.598988
REACTOME_HOMOLOGOUS_RECOMBINATION_REPAIR_OF_REPLICATION_INDEPENDENT_DOUBLE_STRAND_BREAKS	15	-0.997941	0.445676	0.602315
REACTOME_LIGAND_GATED_ION_CHANNEL_TRANSPORT	17	-1.00317	0.455752	0.594064
REACTOME_N_GLYCAN_ANTENNAE_ELONGATION_IN_THE_MEDIAL_TRANS_GOLGI	17	-1.01825	0.434783	0.563306
REACTOME_RIP_MEDIATED_NFKB_ACTIVATION_VIA_DAI	15	-1.02197	0.426339	0.558833
REACTOME_METABOLISM_OF_VITAMINS_AND_COFACTORS	49	-1.02551	0.416667	0.554806
REACTOME_ELONGATION_ARREST_AND_RECOVERY	25	-1.03403	0.386139	0.539096
REACTOME_TRAF6_MEDIATED_IRF7_ACTIVATION	23	-1.03488	0.399038	0.540857
REACTOME_ANTIGEN_ACTIVATES_B_CELL_RECEPTOR_LEADING_TO_GENERATION_OF_SECOND_MESSENGERS	26	-1.03585	0.385301	0.54246
REACTOME_ENERGY_DEPENDENT_REGULATION_OF_MTOR_BY_LKB1_AMPK	15	-1.0368	0.405345	0.543951
REACTOME_FORMATION_OF_THE_HIV1_EARLY_ELONGATION_COMPLEX	27	-1.03815	0.397561	0.544732
REACTOME_RNA_POL_II_TRANSCRIPTION	89	-1.04987	0.363924	0.523175
REACTOME_FORMATION_OF_RNA_POL_II_ELONGATION_COMPLEX_	37	-1.05812	0.34456	0.509089
REACTOME_RNA_POL_III_TRANSCRIPTION_TERMINATION	19	-1.06701	0.376168	0.492917
REACTOME_BIOSYNTHESIS_OF_THE_N_GLYCAN_PRECURSOR_DOLICHOL_LIPID_LINKED_OLIGOSACCHARIDE_LLO_AND_TRANSFER_TO_A_NASCENT_PROTEIN	27	-1.06763	0.333333	0.494988
REACTOME_INTRINSIC_PATHWAY_FOR_APOPTOSIS	26	-1.06984	0.344304	0.494093
REACTOME_ACTIVATION_OF_BH3_ONLY_PROTEINS	15	-1.07339	0.363239	0.489953
REACTOME_SLC_MEDIATED_TRANSMEMBRANE_TRANSPORT	199	-1.0788	0.251012	0.481913
REACTOME_INHIBITION_OF_THE_PROTEOLYTIC_ACTIVITY_OF_APC_C_REQUIRED_FOR_THE_ONSET_OF_ANAPHASE_BY_MITOTIC_SPINDLE_CHECKPOINT_COMPONENTS	16	-1.08633	0.327273	0.469939
REACTOME_SHC1_EVENTS_IN_ERBB4_SIGNALING	20	-1.09053	0.332542	0.464564
REACTOME_DEFENSINS	24	-1.09241	0.333333	0.464336
REACTOME_GLOBAL_GENOMIC_NER_GG_NER	32	-1.09357	0.327059	0.465588
REACTOME_CYCLIN_A_B1_ASSOCIATED_EVENTS_DURING_G2_M_TRANSITION	15	-1.09473	0.334086	0.466751
REACTOME_PYRUVATE_METABOLISM_AND_CITRIC_ACID_TCA_CYCLE	37	-1.1002	0.304124	0.459641
REACTOME_MRNA_CAPPING	27	-1.1089	0.296729	0.445755
REACTOME_GLYCOLYSIS	26	-1.11066	0.3125	0.44531
REACTOME_IRON_UPTAKE_AND_TRANSPORT	34	-1.12032	0.310945	0.429804
REACTOME_RNA_POL_III_CHAIN_ELONGATION	17	-1.12324	0.299335	0.427118
REACTOME_ER_PHAGOSOME_PATHWAY	52	-1.12832	0.22409	0.420396
REACTOME_MRNA_3_END_PROCESSING	29	-1.14619	0.245283	0.389871
REACTOME_SULFUR_AMINO_ACID_METABOLISM	23	-1.1465	0.281395	0.392444
REACTOME_FORMATION_OF_TRANSCRIPTION_COUPLED_NER_TC_NER_REPAIR_COMPLEX	27	-1.15652	0.277922	0.377487
REACTOME_CROSS_PRESENTATION_OF_SOLUBLE_EXOGENOUS_ANTIGENS_ENDOSOMES	41	-1.15927	0.242347	0.375961
REACTOME_RNA_POL_III_TRANSCRIPTION	32	-1.16959	0.231707	0.360332
REACTOME_GENERATION_OF_SECOND_MESSENGER_MOLECULES	24	-1.18385	0.243842	0.339189
REACTOME_RNA_POL_III_TRANSCRIPTION_INITIATION_FROM_TYPE_2_PROMOTER	22	-1.18776	0.258883	0.335705
REACTOME_RNA_POL_III_TRANSCRIPTION_INITIATION_FROM_TYPE_3_PROMOTER	26	-1.19213	0.213368	0.3311
REACTOME_INTERFERON_GAMMA_SIGNALING	55	-1.19625	0.175853	0.327336
REACTOME_MITOTIC_PROMETAPHASE	80	-1.19768	0.146789	0.327907
REACTOME_MRNA_SPLICING	98	-1.19905	0.114695	0.328549
REACTOME_TRAF6_MEDIATED_NFKB_ACTIVATION	18	-1.20974	0.224771	0.314834
REACTOME_GLUTATHIONE_CONJUGATION	23	-1.21296	0.209251	0.312523
REACTOME_HIV_INFECTION	180	-1.21964	0.0656371	0.304448
REACTOME_REGULATION_OF_MRNA_STABILITY_BY_PROTEINS_THAT_BIND_AU_RICH_ELEMENTS	75	-1.22446	0.125	0.299885
REACTOME_APC_CDC20_MEDIATED_DEGRADATION_OF_NEK2A	19	-1.22774	0.1925	0.297776
REACTOME_AUTODEGRADATION_OF_CDH1_BY_CDH1_APC_C	50	-1.24559	0.138667	0.273498
REACTOME_MRNA_PROCESSING	146	-1.25199	0.0471015	0.266997
REACTOME_PURINE_METABOLISM	31	-1.2544	0.156716	0.265872
REACTOME_AUTODEGRADATION_OF_THE_E3_UBIQUITIN_LIGASE_COP1	42	-1.25681	0.136247	0.265011
REACTOME_LATENT_INFECTION_OF_HOMO_SAPIENS_WITH_MYCOBACTERIUM_TUBERCULOSIS	28	-1.25802	0.1525	0.266089
REACTOME_METABOLISM_OF_RNA	246	-1.26853	0.0236967	0.253392
REACTOME_P53_DEPENDENT_G1_DNA_DAMAGE_RESPONSE	48	-1.27703	0.102632	0.24406
REACTOME_COSTIMULATION_BY_THE_CD28_FAMILY	59	-1.28887	0.088685	0.231473
REACTOME_CLEAVAGE_OF_GROWING_TRANSCRIPT_IN_THE_TERMINATION_REGION_	37	-1.29079	0.0972973	0.23137
REACTOME_DOWNSTREAM_TCR_SIGNALING	34	-1.29291	0.137931	0.23086
REACTOME_AMINO_ACID_SYNTHESIS_AND_INTERCONVERSION_TRANSAMINATION	16	-1.29761	0.167382	0.227332
REACTOME_VIF_MEDIATED_DEGRADATION_OF_APOBEC3G	45	-1.30349	0.108992	0.222291
REACTOME_P53_INDEPENDENT_G1_S_DNA_DAMAGE_CHECKPOINT	43	-1.30621	0.108586	0.221418
REACTOME_ACTIVATED_AMPK_STIMULATES_FATTY_ACID_OXIDATION_IN_MUSCLE	17	-1.30648	0.15991	0.223323
REACTOME_LATE_PHASE_OF_HIV_LIFE_CYCLE	94	-1.31535	0.0479233	0.21529
REACTOME_O_LINKED_GLYCOSYLATION_OF_MUCINS	47	-1.31624	0.084399	0.216326
REACTOME_INSULIN_RECEPTOR_RECYCLING	22	-1.31963	0.128571	0.214795
REACTOME_HOST_INTERACTIONS_OF_HIV_FACTORS	115	-1.32656	0.0467626	0.209281
REACTOME_PHOSPHORYLATION_OF_CD3_AND_TCR_ZETA_CHAINS	16	-1.33258	0.128146	0.204856
REACTOME_TRANSPORT_OF_VITAMINS_NUCLEOSIDES_AND_RELATED_MOLECULES	26	-1.33714	0.0965347	0.201667
REACTOME_ACTIVATION_OF_NF_KAPPAB_IN_B_CELLS	55	-1.33834	0.0662983	0.202557
REACTOME_REGULATORY_RNA_PATHWAYS	20	-1.35433	0.123832	0.187197
REACTOME_GRB2_EVENTS_IN_ERBB2_SIGNALING	22	-1.35667	0.112745	0.186775
REACTOME_SCF_BETA_TRCP_MEDIATED_DEGRADATION_OF_EMI1	44	-1.36689	0.0605327	0.178446
REACTOME_G1_S_SPECIFIC_TRANSCRIPTION	17	-1.36844	0.116945	0.178968
REACTOME_CELL_CELL_COMMUNICATION	105	-1.38984	0.0160256	0.159936
REACTOME_BETA_DEFENSINS	19	-1.38992	0.091954	0.161744
REACTOME_CITRIC_ACID_CYCLE_TCA_CYCLE	19	-1.39059	0.0954654	0.16308
REACTOME_FANCONI_ANEMIA_PATHWAY	19	-1.3931	0.0855107	0.162534
REACTOME_APOPTOTIC_CLEAVAGE_OF_CELLULAR_PROTEINS	36	-1.3937	0.0708661	0.163952
REACTOME_CYCLIN_E_ASSOCIATED_EVENTS_DURING_G1_S_TRANSITION_	57	-1.39762	0.0374332	0.161989
REACTOME_MITOCHONDRIAL_PROTEIN_IMPORT	47	-1.39838	0.0616247	0.163334
REACTOME_HIV_LIFE_CYCLE	107	-1.40142	0.0301003	0.161998
REACTOME_CDK_MEDIATED_PHOSPHORYLATION_AND_REMOVAL_OF_CDC6	40	-1.4203	0.0539084	0.145832
REACTOME_PROCESSING_OF_CAPPED_INTRON_CONTAINING_PRE_MRNA	127	-1.42265	0.003663	0.145767
REACTOME_APOPTOTIC_EXECUTION_PHASE	50	-1.42999	0.0299728	0.140168
REACTOME_DESTABILIZATION_OF_MRNA_BY_AUF1_HNRNP_D0	44	-1.43145	0.0216216	0.140415
REACTOME_TRANSFERRIN_ENDOCYTOSIS_AND_RECYCLING	23	-1.43792	0.0426065	0.136549
REACTOME_CTNNB1_PHOSPHORYLATION_CASCADE	15	-1.44351	0.0581897	0.13335
REACTOME_ABORTIVE_ELONGATION_OF_HIV1_TRANSCRIPT_IN_THE_ABSENCE_OF_TAT	17	-1.44603	0.0717391	0.133006
REACTOME_E2F_MEDIATED_REGULATION_OF_DNA_REPLICATION	33	-1.4481	0.0456989	0.13296
REACTOME_TRANSPORT_OF_MATURE_TRANSCRIPT_TO_CYTOPLASM	50	-1.45706	0.0338542	0.12795
REACTOME_SIGNALING_BY_WNT	57	-1.46228	0.0169014	0.125274
REACTOME_APOPTOSIS	133	-1.46523	0.0107914	0.124525
REACTOME_APC_C_CDC20_MEDIATED_DEGRADATION_OF_MITOTIC_PROTEINS	58	-1.46887	0.0185185	0.12367
REACTOME_METABOLISM_OF_AMINO_ACIDS_AND_DERIVATIVES	176	-1.47224	0	0.123115
REACTOME_SCFSKP2_MEDIATED_DEGRADATION_OF_P27_P21	48	-1.47467	0.0261628	0.123284
REACTOME_APC_C_CDH1_MEDIATED_DEGRADATION_OF_CDC20_AND_OTHER_APC_C_CDH1_TARGETED_PROTEINS_IN_LATE_MITOSIS_EARLY_G1	57	-1.47885	0.0299728	0.121324
REACTOME_NUCLEOTIDE_EXCISION_REPAIR	46	-1.48977	0.0290237	0.114982
REACTOME_CELL_JUNCTION_ORGANIZATION	70	-1.50272	0.0170455	0.106691
REACTOME_REGULATION_OF_ORNITHINE_DECARBOXYLASE_ODC	43	-1.50592	0.0277078	0.10649
REACTOME_PROCESSING_OF_CAPPED_INTRONLESS_PRE_MRNA	19	-1.50759	0.0400943	0.107141
REACTOME_CDT1_ASSOCIATION_WITH_THE_CDC6_ORC_ORIGIN_COMPLEX	48	-1.52506	0.0184211	0.0972489
REACTOME_REGULATION_OF_MITOTIC_CELL_CYCLE	70	-1.52553	0.017341	0.0986166
REACTOME_MICRORNA_MIRNA_BIOGENESIS	17	-1.54572	0.0446009	0.0865128
REACTOME_TERMINATION_OF_O_GLYCAN_BIOSYNTHESIS	19	-1.55471	0.0391705	0.0829074
REACTOME_BASE_EXCISION_REPAIR	18	-1.56204	0.0280374	0.0796899
REACTOME_RESOLUTION_OF_AP_SITES_VIA_THE_MULTIPLE_NUCLEOTIDE_PATCH_REPLACEMENT_PATHWAY	16	-1.57627	0.0266075	0.072559
REACTOME_NEP_NS2_INTERACTS_WITH_THE_CELLULAR_EXPORT_MACHINERY	27	-1.57692	0.0219512	0.0736088
REACTOME_REGULATION_OF_GLUCOKINASE_BY_GLUCOKINASE_REGULATORY_PROTEIN	27	-1.57826	0.0222772	0.0743442
REACTOME_TRANSPORT_OF_RIBONUCLEOPROTEINS_INTO_THE_HOST_NUCLEUS	27	-1.57847	0.00733496	0.0757286
REACTOME_G0_AND_EARLY_G1	22	-1.61073	0.0119904	0.06169
REACTOME_MITOTIC_M_M_G1_PHASES	156	-1.61077	0	0.0628783
REACTOME_ORC1_REMOVAL_FROM_CHROMATIN	59	-1.63353	0.0058309	0.0537986
REACTOME_GLUCOSE_TRANSPORT	35	-1.64219	0.00740741	0.0513396
REACTOME_GLUCONEOGENESIS	30	-1.64989	0.0123153	0.0494225
REACTOME_PLATELET_SENSITIZATION_BY_LDL	15	-1.65351	0.0173913	0.0493526
REACTOME_MRNA_SPLICING_MINOR_PATHWAY	39	-1.66065	0.00746269	0.0475709
REACTOME_TRANSPORT_OF_MATURE_MRNA_DERIVED_FROM_AN_INTRONLESS_TRANSCRIPT	31	-1.66106	0.0128205	0.0484453
REACTOME_CELL_CYCLE_MITOTIC	294	-1.6666	0	0.0476338
REACTOME_MITOCHONDRIAL_TRNA_AMINOACYLATION	21	-1.70921	0.00952381	0.033873
REACTOME_ACTIVATION_OF_THE_PRE_REPLICATIVE_COMPLEX	29	-1.71811	0.0119332	0.0323264
REACTOME_DNA_REPAIR	100	-1.72235	0	0.0320217
REACTOME_CELL_CELL_JUNCTION_ORGANIZATION	50	-1.72597	0	0.0314348
REACTOME_INTERACTIONS_OF_VPR_WITH_HOST_CELLULAR_PROTEINS	32	-1.7283	0.00512821	0.0314872
REACTOME_TRANSCRIPTION_COUPLED_NER_TC_NER	41	-1.75758	0.00524934	0.0248949
REACTOME_G1_S_TRANSITION	101	-1.76043	0	0.0252689
REACTOME_MEIOTIC_SYNAPSIS	62	-1.76204	0	0.0255355
REACTOME_DNA_REPLICATION	175	-1.7773	0	0.0231328
REACTOME_G2_M_CHECKPOINTS	40	-1.78684	0	0.0213448
REACTOME_MITOTIC_G1_G1_S_PHASES	125	-1.79467	0	0.020081
REACTOME_CYTOSOLIC_TRNA_AMINOACYLATION	24	-1.80091	0.00239808	0.0194754
REACTOME_CELL_CYCLE	375	-1.80226	0	0.0198975
REACTOME_BRANCHED_CHAIN_AMINO_ACID_CATABOLISM	15	-1.81194	0.00904977	0.018516
REACTOME_CELL_CYCLE_CHECKPOINTS	103	-1.81744	0	0.0186484
REACTOME_PD1_SIGNALING	16	-1.8349	0.00635593	0.0164217
REACTOME_AMYLOIDS	71	-1.83797	0	0.0164896
REACTOME_M_G1_TRANSITION	72	-1.84609	0	0.0159794
REACTOME_TRANSCRIPTION	183	-1.84748	0	0.0163705
REACTOME_ASSEMBLY_OF_THE_PRE_REPLICATIVE_COMPLEX	57	-1.8879	0.00297619	0.0108323
REACTOME_CHOLESTEROL_BIOSYNTHESIS	20	-1.90569	0	0.00946241
REACTOME_TIGHT_JUNCTION_INTERACTIONS	26	-1.91241	0.00236407	0.00915649
REACTOME_CHROMOSOME_MAINTENANCE	107	-1.97646	0	0.00412388
REACTOME_METABOLISM_OF_NON_CODING_RNA	46	-1.97991	0	0.00422244
REACTOME_TRNA_AMINOACYLATION	42	-1.98138	0	0.00445701
REACTOME_RNA_POL_I_RNA_POL_III_AND_MITOCHONDRIAL_TRANSCRIPTION	110	-2.00839	0	0.00335532
REACTOME_S_PHASE	98	-2.01537	0	0.00321301
REACTOME_LAGGING_STRAND_SYNTHESIS	18	-2.04542	0	0.00290559
REACTOME_MEIOSIS	99	-2.04568	0	0.00311314
REACTOME_SYNTHESIS_OF_DNA	83	-2.05899	0	0.00266355
REACTOME_PACKAGING_OF_TELOMERE_ENDS	42	-2.07564	0	0.00222507
REACTOME_ACTIVATION_OF_ATR_IN_RESPONSE_TO_REPLICATION_STRESS	34	-2.07755	0	0.00242735
REACTOME_DEPOSITION_OF_NEW_CENPA_CONTAINING_NUCLEOSOMES_AT_THE_CENTROMERE	57	-2.07795	0	0.00267008
REACTOME_RNA_POL_I_TRANSCRIPTION	78	-2.10993	0	0.00146998
REACTOME_EXTENSION_OF_TELOMERES	25	-2.18348	0	0.000577365
REACTOME_DNA_STRAND_ELONGATION	29	-2.24808	0	0.000178355
REACTOME_TCA_CYCLE_AND_RESPIRATORY_ELECTRON_TRANSPORT	106	-2.29864	0	0.000208081
REACTOME_RESPIRATORY_ELECTRON_TRANSPORT	59	-2.33269	0	0
REACTOME_TELOMERE_MAINTENANCE	67	-2.37379	0	0
REACTOME_RNA_POL_I_PROMOTER_OPENING	53	-2.38517	0	0
REACTOME_RESPIRATORY_ELECTRON_TRANSPORT_ATP_SYNTHESIS_BY_CHEMIOSMOTIC_COUPLING_AND_HEAT_PRODUCTION_BY_UNCOUPLING_PROTEINS_	73	-2.46142	0	0
REACTOME_MEIOTIC_RECOMBINATION	75	-2.47767	0	0

### Sheet: Top gene sets Figure 1F
NAME	SIZE	ES	NES	NOM p-val	FDR q-val
REACTOME_COLLAGEN_FORMATION	53	0.79551	2.82094	0	0
REACTOME_EXTRACELLULAR_MATRIX_ORGANIZATION	77	0.734693	2.82035	0	0
REACTOME_GLYCOSAMINOGLYCAN_METABOLISM	100	0.659792	2.6064	0	0
REACTOME_SIGNALING_BY_PDGF	116	0.631178	2.58281	0	0
REACTOME_SMOOTH_MUSCLE_CONTRACTION	23	0.801632	2.37	0	0
REACTOME_AXON_GUIDANCE	230	0.513109	2.28872	0	0
REACTOME_INTEGRIN_CELL_SURFACE_INTERACTIONS	76	0.574624	2.20419	0	0
REACTOME_MUSCLE_CONTRACTION	43	0.646854	2.18449	0	6.93045e-05
REACTOME_GLUCAGON_SIGNALING_IN_METABOLIC_REGULATION	30	0.623424	1.98151	0	0.00384781
REACTOME_NGF_SIGNALLING_VIA_TRKA_FROM_THE_PLASMA_MEMBRANE	130	0.466706	1.92551	0	0.00766559
REACTOME_SIGNALING_BY_EGFR_IN_CANCER	103	0.4747	1.91596	0	0.00783878
REACTOME_MYOGENESIS	23	0.624776	1.91363	0.00347222	0.00763848
REACTOME_SIGNALING_BY_RHO_GTPASES	104	0.466961	1.88042	0	0.00959133
REACTOME_REGULATION_OF_INSULIN_SECRETION_BY_GLUCAGON_LIKE_PEPTIDE1	38	0.557772	1.87707	0	0.00902352
REACTOME_SIGNALING_BY_FGFR	103	0.452674	1.81565	0	0.0150776
REACTOME_MAPK_TARGETS_NUCLEAR_EVENTS_MEDIATED_BY_MAP_KINASES	30	0.555961	1.76899	0.0017094	0.0218323
REACTOME_INTEGRATION_OF_ENERGY_METABOLISM	106	0.437226	1.76316	0.00283688	0.0216478
REACTOME_PKA_MEDIATED_PHOSPHORYLATION_OF_CREB	17	0.625996	1.74392	0.0214286	0.0252801
REACTOME_G_BETA_GAMMA_SIGNALLING_THROUGH_PLC_BETA	17	0.614537	1.73483	0.00718133	0.0268721
REACTOME_LIPID_DIGESTION_MOBILIZATION_AND_TRANSPORT	38	0.506078	1.68963	0.0049505	0.0345764
REACTOME_G_PROTEIN_ACTIVATION	25	0.549281	1.67984	0.0186757	0.0351271
REACTOME_LIPOPROTEIN_METABOLISM	24	0.557903	1.67816	0.0156794	0.0350472
REACTOME_PI_3K_CASCADE	49	0.476222	1.65912	0	0.0390233
REACTOME_GLUCOSE_TRANSPORT	35	-0.449212	-1.64219	0.00740741	0.0513396
REACTOME_GLUCONEOGENESIS	30	-0.470342	-1.64989	0.0123153	0.0494225
REACTOME_MRNA_SPLICING_MINOR_PATHWAY	39	-0.447845	-1.66065	0.00746269	0.0475709
REACTOME_TRANSPORT_OF_MATURE_MRNA_DERIVED_FROM_AN_INTRONLESS_TRANSCRIPT	31	-0.469389	-1.66106	0.0128205	0.0484453
REACTOME_MITOCHONDRIAL_TRNA_AMINOACYLATION	21	-0.533091	-1.70921	0.00952381	0.033873
REACTOME_DNA_REPAIR	100	-0.379986	-1.72235	0	0.0320217
REACTOME_CELL_CELL_JUNCTION_ORGANIZATION	50	-0.441152	-1.72597	0	0.0314348
REACTOME_G1_S_TRANSITION	101	-0.38386	-1.76043	0	0.0252689
REACTOME_DNA_REPLICATION	175	-0.361625	-1.7773	0	0.0231328
REACTOME_G2_M_CHECKPOINTS	40	-0.484056	-1.78684	0	0.0213448
REACTOME_BRANCHED_CHAIN_AMINO_ACID_CATABOLISM	15	-0.625026	-1.81194	0.00904977	0.018516
REACTOME_PD1_SIGNALING	16	-0.637464	-1.8349	0.00635593	0.0164217
REACTOME_AMYLOIDS	71	-0.440105	-1.83797	0	0.0164896
REACTOME_CHOLESTEROL_BIOSYNTHESIS	20	-0.601812	-1.90569	0	0.00946241
REACTOME_TIGHT_JUNCTION_INTERACTIONS	26	-0.572275	-1.91241	0.00236407	0.00915649
REACTOME_CHROMOSOME_MAINTENANCE	107	-0.43827	-1.97646	0	0.00412388
REACTOME_METABOLISM_OF_NON_CODING_RNA	46	-0.513099	-1.97991	0	0.00422244
REACTOME_TRNA_AMINOACYLATION	42	-0.533234	-1.98138	0	0.00445701
REACTOME_SYNTHESIS_OF_DNA	83	-0.470151	-2.05899	0	0.00266355
REACTOME_ACTIVATION_OF_ATR_IN_RESPONSE_TO_REPLICATION_STRESS	34	-0.577217	-2.07755	0	0.00242735
REACTOME_RNA_POL_I_TRANSCRIPTION	78	-0.496048	-2.10993	0	0.00146998
REACTOME_DNA_STRAND_ELONGATION	29	-0.644916	-2.24808	0	0.000178355
REACTOME_TCA_CYCLE_AND_RESPIRATORY_ELECTRON_TRANSPORT	106	-0.497225	-2.29864	0	0.000208081
REACTOME_TELOMERE_MAINTENANCE	67	-0.578796	-2.37379	0	0
