## Supplementary material for "Distinct cancer-associated fibroblast states drive clinical outcomes in high-grade serous ovarian cancer and are regulated by TCF21": Table S3A - FH vs FL geneslist microarray

### Sheet: TableS2_Array_FHFL_500logFC
Table S3.A Differentially Expressed Genes Between FH and FL Clusters of Isolated CD49e+ CAFs
Rows represent the top 500 Illumina probe IDs ranked by LogFC (shown in Figure 2A) . A positive logFC indicates a higher expression in FH compared to FL.
Probe_Id	GeneName	description	LogFC	Pval	FDR
ILMN_2150851	SERPINB2	serpin family B member 2	3.12607	0.00116687	0.0638677
ILMN_2057479	EGFL6	EGF like domain multiple 6	3.46992	7.02e-06	0.00658657
ILMN_2150856	SERPINB2	serpin family B member 2	3.42768	0.00102979	0.0593036
ILMN_1769388	GJB2	gap junction protein beta 2	2.91869	1.41e-05	0.00735215
ILMN_1655915	MMP11	matrix metallopeptidase 11	2.85005	0.000726	0.0500142
ILMN_1716309	EGFL6	EGF like domain multiple 6	2.65826	1.37e-05	0.00732742
ILMN_1722898	SFRP2	secreted frizzled related protein 2	2.63584	0.000758	0.0507685
ILMN_1808732	SAA1	serum amyloid A1	2.51682	2.45e-06	0.00399774
ILMN_1731446	COL11A1	collagen type XI alpha 1 chain	2.49849	0.00102935	0.0593036
ILMN_2304512	SAA1	serum amyloid A1	2.47606	1.66e-05	0.00797731
ILMN_1687301	VCAN	versican	2.4493	0.000107	0.0197441
ILMN_1654396	NA	NA	2.41792	0.000546	0.0436207
ILMN_1789507	COL11A1	collagen type XI alpha 1 chain	2.40775	0.000304	0.0330384
ILMN_1792455	TMEM158	transmembrane protein 158 (gene/pseudogene)	2.39826	0.000308	0.0330384
ILMN_1733415	MFAP5	microfibril associated protein 5	2.32216	6.49e-05	0.0163274
ILMN_2161577	CXCL6	C-X-C motif chemokine ligand 6	2.22245	0.000188	0.0253382
ILMN_2175912	ITGB2	integrin subunit beta 2	2.19536	0.000383	0.0366732
ILMN_1753584	KRT8	keratin 8	2.15508	7.77e-05	0.0171448
ILMN_2055330	KIF26B	kinesin family member 26B	2.14103	9.28e-05	0.018115
ILMN_1762529	SLC12A8	solute carrier family 12 member 8	2.12732	0.00252009	0.0946376
ILMN_1677567	EPYC	epiphycan	2.11847	0.000188	0.0253382
ILMN_1752965	GREM1	gremlin 1, DAN family BMP antagonist	2.07739	0.000198	0.0254567
ILMN_1700541	FBLN1	fibulin 1	2.04332	0.000333	0.0345469
ILMN_1656057	PLAU	plasminogen activator, urokinase	2.04215	0.00057	0.044136
ILMN_1774287	CFB	complement factor B	2.00203	0.00276441	0.0973058
ILMN_1716859	TDO2	tryptophan 2,3-dioxygenase	1.99763	0.000119	0.0205748
ILMN_2232854	FAP	fibroblast activation protein alpha	1.99456	4.09e-05	0.0131061
ILMN_2099773	SEMA3D	semaphorin 3D	1.92711	5.51e-07	0.002581
ILMN_2364022	SLC16A3	solute carrier family 16 member 3	1.90864	0.00256557	0.0950428
ILMN_2196328	POSTN	periostin	1.90023	0.00104142	0.059626
ILMN_1670718	FAM69C	family with sequence similarity 69 member C	1.89557	0.00207592	0.0862751
ILMN_1779234	CXCL6	C-X-C motif chemokine ligand 6	1.87242	0.00153253	0.0735476
ILMN_1787897	CXCL1	C-X-C motif chemokine ligand 1	1.85815	0.00109324	0.0612641
ILMN_1833858	ADD2	adducin 2	1.85143	0.000925	0.0560298
ILMN_1715508	NNMT	nicotinamide N-methyltransferase	1.85082	0.0027427	0.0967299
ILMN_2058782	IFI27	interferon alpha inducible protein 27	1.84048	0.00866961	0.166764
ILMN_2390919	FBLN2	fibulin 2	1.82983	0.00028	0.0312448
ILMN_2337974	PKIA	cAMP-dependent protein kinase inhibitor alpha	1.81395	0.0097087	0.174353
ILMN_1704154	TNFRSF19	TNF receptor superfamily member 19	1.80946	0.000852	0.0538009
ILMN_1702363	SULF1	sulfatase 1	1.80487	8.05e-05	0.0173443
ILMN_1682636	CXCL2	C-X-C motif chemokine ligand 2	1.80064	0.0431956	0.354209
ILMN_1774602	FBLN2	fibulin 2	1.80016	0.00057	0.044136
ILMN_1737650	DIO2	iodothyronine deiodinase 2	1.78933	0.0063647	0.145407
ILMN_1726448	MMP1	matrix metallopeptidase 1	1.77462	0.00516787	0.131085
ILMN_1699651	IL6	interleukin 6	1.77413	0.0127303	0.199784
ILMN_1773459	SOX11	SRY-box 11	1.76756	0.000349	0.0355615
ILMN_3277209	HOXA-AS2	HOXA cluster antisense RNA 2	1.74362	2.73e-05	0.0107805
ILMN_1772910	GAS1	growth arrest specific 1	1.73828	0.00336044	0.105465
ILMN_2388547	EPSTI1	epithelial stromal interaction 1	1.73092	0.00120188	0.0650059
ILMN_1674908	HOXB5	homeobox B5	1.73032	9.12e-05	0.018115
ILMN_1763390	ISL1	ISL LIM homeobox 1	1.72925	0.000176	0.0247469
ILMN_2124585	GREM1	gremlin 1, DAN family BMP antagonist	1.72726	0.0006	0.0457305
ILMN_2309848	FXYD5	FXYD domain containing ion transport regulator 5	1.69241	2.01e-06	0.0037679
ILMN_1790761	POSTN	periostin	1.69085	0.00183823	0.0813638
ILMN_2096784	TFAP2C	transcription factor AP-2 gamma	1.6801	0.0017753	0.0798035
ILMN_3191393	CCDC80	coiled-coil domain containing 80	1.67549	0.000866	0.0541327
ILMN_2117508	CTHRC1	collagen triple helix repeat containing 1	1.67263	0.000784	0.0513854
ILMN_1780349	PRG4	proteoglycan 4	1.64502	0.000171	0.0244355
ILMN_2392803	COL11A1	collagen type XI alpha 1 chain	1.63826	0.00195728	0.0845372
ILMN_1801616	EMP1	epithelial membrane protein 1	1.62774	0.0575196	0.402996
ILMN_2146389	MEGF10	multiple EGF like domains 10	1.62527	0.00041	0.0381512
ILMN_2062701	GAS1	growth arrest specific 1	1.61347	0.00381406	0.112324
ILMN_2145670	TNC	tenascin C	1.61129	0.000677	0.047796
ILMN_1663575	STEAP1B	STEAP family member 1B	1.60988	0.000386	0.0368418
ILMN_3280842	KRT8P45	keratin 8 pseudogene 45	1.6035	0.000565	0.0439623
ILMN_1662523	C3	complement C3	1.58107	0.019884	0.249816
ILMN_2139970	ALDH1A3	aldehyde dehydrogenase 1 family member A3	1.58084	0.00144006	0.0711304
ILMN_1765641	SEMA3A	semaphorin 3A	1.5778	6.83e-05	0.0168505
ILMN_1663873	MMP13	matrix metallopeptidase 13	1.5729	0.00308553	0.101369
ILMN_2359159	DSC3	desmocollin 3	1.56606	1.24e-05	0.00732742
ILMN_1739496	PRRX1	paired related homeobox 1	1.56484	0.00423092	0.119003
ILMN_1784706	GABRE	gamma-aminobutyric acid type A receptor epsilon subunit	1.55875	6.15e-05	0.0156838
ILMN_2369018	EVI2A	ecotropic viral integration site 2A	1.55625	5.81e-05	0.0153307
ILMN_1807439	ALDH1A3	aldehyde dehydrogenase 1 family member A3	1.54933	0.00418584	0.118233
ILMN_1765557	OLFML2B	olfactomedin like 2B	1.54889	0.00568037	0.137038
ILMN_2079786	NUAK1	NUAK family kinase 1	1.54121	0.000538	0.0432157
ILMN_1663119	DSC2	desmocollin 2	1.53794	4.77e-05	0.0143181
ILMN_1722713	FBLN1	fibulin 1	1.53338	0.000757	0.0507685
ILMN_1672536	FBLN1	fibulin 1	1.53165	0.0019727	0.0846448
ILMN_2336781	NA	superoxide dismutase 2	1.53097	0.0159388	0.224557
ILMN_2329735	ECM1	extracellular matrix protein 1	1.52998	0.000819	0.0525173
ILMN_2407389	GPNMB	glycoprotein nmb	1.52997	0.00731382	0.154022
ILMN_1704286	FXYD5	FXYD domain containing ion transport regulator 5	1.52891	0.000126	0.0215719
ILMN_2054297	PTGS2	prostaglandin-endoperoxide synthase 2	1.5186	0.030821	0.305055
ILMN_1658494	RGCC	regulator of cell cycle	1.51736	0.0240595	0.272917
ILMN_1714861	NA	NA	1.51484	0.0089322	0.168523
ILMN_1666545	GCNT1	glucosaminyl (N-acetyl) transferase 1, core 2	1.50631	0.000418	0.0381838
ILMN_1715662	CCDC80	coiled-coil domain containing 80	1.50406	0.000659	0.0474174
ILMN_1689318	NUAK1	NUAK family kinase 1	1.48364	0.00137674	0.069095
ILMN_1725090	CTHRC1	collagen triple helix repeat containing 1	1.47935	0.00237554	0.091908
ILMN_1756992	MUC1	mucin 1, cell surface associated	1.4773	0.0266367	0.285394
ILMN_2173500	FAM69C	family with sequence similarity 69 member C	1.47009	0.00271395	0.0966242
ILMN_1762260	C3	complement C3	1.46693	0.0501535	0.377713
ILMN_1758852	ENTPD7	ectonucleoside triphosphate diphosphohydrolase 7	1.46045	3.85e-05	0.0128816
ILMN_1815308	SDC1	syndecan 1	1.45988	0.00611416	0.142755
ILMN_1695880	LOX	lysyl oxidase	1.45199	3.38e-06	0.00453177
ILMN_1753613	HOXA5	homeobox A5	1.44795	0.000262	0.0304272
ILMN_1700935	HAS2	hyaluronan synthase 2	1.42784	0.000714	0.0493661
ILMN_1784661	TMEM2	transmembrane protein 2	1.42605	4.24e-05	0.0131352
ILMN_1778756	SULT1A1	sulfotransferase family 1A member 1	1.42467	0.00188119	0.0822174
ILMN_1729288	C1QTNF6	C1q and TNF related 6	1.42022	7.21e-05	0.0170072
ILMN_1880457	NA	NA	1.40771	0.00092	0.0558418
ILMN_2109708	TYMP	thymidine phosphorylase	1.40687	0.00939657	0.172134
ILMN_2054019	ISG15	ISG15 ubiquitin-like modifier	1.40455	0.0360583	0.327318
ILMN_1764709	MAFB	MAF bZIP transcription factor B	1.40074	0.018798	0.243371
ILMN_1729117	COL5A2	collagen type V alpha 2 chain	1.39837	0.00018	0.0250515
ILMN_2406501	NA	superoxide dismutase 2	1.39371	0.00662036	0.147812
ILMN_2413158	PODXL	podocalyxin like	1.39231	0.0284245	0.29398
ILMN_1791114	CDR1	cerebellar degeneration related protein 1	1.39009	0.00091	0.0555877
ILMN_1800091	RARRES1	retinoic acid receptor responder 1	1.38954	0.0129538	0.201258
ILMN_2179778	NA	NA	1.38621	7.85e-05	0.0172074
ILMN_1785732	TNFAIP6	TNF alpha induced protein 6	1.3853	0.00625478	0.14374
ILMN_1798496	HOXB8	homeobox B8	1.37946	0.0099316	0.176714
ILMN_1671971	KRT8P47	keratin 8 pseudogene 47	1.37867	0.00157048	0.0746229
ILMN_1723962	LXN	latexin	1.37612	0.0122896	0.197089
ILMN_1758895	CTSK	cathepsin K	1.37548	0.00736189	0.154447
ILMN_3263974	KRT18P13	keratin 18 pseudogene 13	1.37051	0.0057306	0.137895
ILMN_1709717	LRRC15	leucine rich repeat containing 15	1.36662	0.00791637	0.15939
ILMN_1687501	MOXD1	monooxygenase DBH like 1	1.36522	0.0146175	0.215063
ILMN_1718766	MT1F	metallothionein 1F	1.36078	7.39e-07	0.00307796
ILMN_1801842	PTX3	pentraxin 3	1.36064	0.0256282	0.281843
ILMN_1678493	CHN1	chimerin 1	1.35833	0.00397557	0.114989
ILMN_1803825	CXCL12	C-X-C motif chemokine ligand 12	1.34649	0.000559	0.0439488
ILMN_1713182	C3	complement C3	1.34525	0.0416843	0.348908
ILMN_1711894	MYB	MYB proto-oncogene, transcription factor	1.34478	0.00149305	0.0725057
ILMN_1788416	ABHD17C	abhydrolase domain containing 17C	1.34427	0.0036957	0.110312
ILMN_1733937	MMD	monocyte to macrophage differentiation associated	1.33853	0.00276925	0.0973058
ILMN_1798543	STK17B	serine/threonine kinase 17b	1.33674	0.00232399	0.0906136
ILMN_1763907	CENPW	centromere protein W	1.33647	0.0010965	0.0613107
ILMN_1772869	ISM1	isthmin 1	1.33551	0.000498	0.0421078
ILMN_1738116	TMEM119	transmembrane protein 119	1.33339	0.000775	0.051086
ILMN_1803338	CCDC80	coiled-coil domain containing 80	1.32774	0.000804	0.0518062
ILMN_1696029	CCDC71L	coiled-coil domain containing 71 like	1.32396	0.0048985	0.127443
ILMN_2041101	NA	NA	1.31533	0.000363	0.0358472
ILMN_2322996	EYA2	EYA transcriptional coactivator and phosphatase 2	1.29792	0.0502821	0.377998
ILMN_1815679	COL6A6	collagen type VI alpha 6 chain	1.29268	1.5e-05	0.00743135
ILMN_1748323	CXCL14	C-X-C motif chemokine ligand 14	1.2874	0.00293202	0.0997473
ILMN_1805645	TMTC2	transmembrane and tetratricopeptide repeat containing 2	1.28378	0.000171	0.0244355
ILMN_3235379	CALB2	calbindin 2	1.27286	1.68e-06	0.00332096
ILMN_1775829	PERP	PERP, TP53 apoptosis effector	1.27147	0.00296603	0.100177
ILMN_1792922	SOD2	superoxide dismutase 2	1.27088	0.00181201	0.0804733
ILMN_1812433	HP	haptoglobin	1.26291	0.0280481	0.292415
ILMN_1715748	FLNC	filamin C	1.26165	0.00844996	0.164823
ILMN_1801205	GPNMB	glycoprotein nmb	1.26125	0.0192597	0.245678
ILMN_2394264	UBTF	upstream binding transcription factor, RNA polymerase I	1.26074	0.00147283	0.0719638
ILMN_2120273	AP1S2	adaptor related protein complex 1 sigma 2 subunit	1.26004	0.000818	0.0525173
ILMN_2172091	TDO2	tryptophan 2,3-dioxygenase	1.25339	0.000372	0.0364504
ILMN_1677384	PTGER3	prostaglandin E receptor 3	1.25182	3.54e-05	0.0126957
ILMN_1655690	CDR1	cerebellar degeneration related protein 1	1.25114	0.000222	0.027492
ILMN_1731353	CHPF	chondroitin polymerizing factor	1.24727	8.57e-05	0.0174685
ILMN_2225135	GCNT1	glucosaminyl (N-acetyl) transferase 1, core 2	1.24453	0.000112	0.0200477
ILMN_1751079	TAP1	transporter 1, ATP binding cassette subfamily B member	1.2418	0.00911394	0.169929
ILMN_2123217	TNFAIP6	TNF alpha induced protein 6	1.24147	0.00497406	0.12819
ILMN_2184373	CXCL8	C-X-C motif chemokine ligand 8	1.23952	0.127712	0.548508
ILMN_1688722	IL13RA2	interleukin 13 receptor subunit alpha 2	1.23948	0.00236837	0.0917256
ILMN_1731206	NKD2	naked cuticle homolog 2	1.23665	0.00710739	0.151584
ILMN_2243036	HAS2	hyaluronan synthase 2	1.23497	0.00136628	0.0689393
ILMN_1689088	COLEC12	collectin subfamily member 12	1.22983	0.00617469	0.143337
ILMN_2046730	S100A10	S100 calcium binding protein A10	1.22982	0.028254	0.292989
ILMN_1719759	TNC	tenascin C	1.22929	0.000347	0.035437
ILMN_2041222	KRT18P55	keratin 18 pseudogene 55	1.22847	0.00296598	0.100177
ILMN_1677511	PTGS2	prostaglandin-endoperoxide synthase 2	1.22062	0.0409302	0.345602
ILMN_1798360	ACKR3	atypical chemokine receptor 3	1.21988	0.0158226	0.22381
ILMN_1663866	TGFBI	transforming growth factor beta induced	1.21738	0.00664168	0.148036
ILMN_1683891	TFAP2C	transcription factor AP-2 gamma	1.21716	0.000995	0.0583279
ILMN_1726589	CD248	CD248 molecule	1.21562	0.000523	0.0428944
ILMN_1676449	SLIT2	slit guidance ligand 2	1.21192	0.00254201	0.0946376
ILMN_2150654	ZSWIM4	zinc finger SWIM-type containing 4	1.20727	0.00624141	0.143641
ILMN_1664464	PTGDS	prostaglandin D2 synthase	1.20271	0.0168317	0.230238
ILMN_1701514	TRAF3IP2	TRAF3 interacting protein 2	1.19967	0.00133243	0.0681311
ILMN_1681016	NA	NA	1.19829	0.00877453	0.167256
ILMN_3178307	KRT18P28	keratin 18 pseudogene 28	1.19479	0.00293741	0.09984
ILMN_2366463	FN1	fibronectin 1	1.19009	0.00127785	0.0668152
ILMN_1803213	MXRA5	matrix remodeling associated 5	1.18866	7.57e-06	0.00658657
ILMN_2341611	CDCP1	CUB domain containing protein 1	1.18726	0.00318045	0.102967
ILMN_2339835	PTGS1	prostaglandin-endoperoxide synthase 1	1.18317	0.0030766	0.101355
ILMN_1719695	NFKBIZ	NFKB inhibitor zeta	1.18287	0.0713914	0.439297
ILMN_1809639	TMEM26	transmembrane protein 26	1.1799	0.00114473	0.0631474
ILMN_1742187	MAN1A1	mannosidase alpha class 1A member 1	1.17921	1.5e-06	0.00332096
ILMN_1796288	COL5A3	collagen type V alpha 3 chain	1.15769	0.00240348	0.0922277
ILMN_1669046	FOXQ1	forkhead box Q1	1.1567	0.0202338	0.252015
ILMN_1810628	PRUNE2	prune homolog 2	1.15623	0.016293	0.227072
ILMN_1654340	NA	NA	1.15497	0.00536855	0.133295
ILMN_1778237	FN1	fibronectin 1	1.15495	0.00141439	0.0703256
ILMN_1681983	RSPO3	R-spondin 3	1.15167	2.62e-06	0.00408767
ILMN_2357134	SPHK1	sphingosine kinase 1	1.15035	0.0199932	0.250318
ILMN_1660806	CSRP2	cysteine and glycine rich protein 2	1.15027	0.00872207	0.167256
ILMN_1731374	CPE	carboxypeptidase E	1.14561	0.0156998	0.223034
ILMN_1707695	IFIT1	interferon induced protein with tetratricopeptide repeats 1	1.1445	0.0498085	0.376721
ILMN_2267914	NA	NA	1.14382	0.0105563	0.182431
ILMN_1675819	RFLNA	refilin A	1.14278	7.94e-05	0.0172992
ILMN_1717262	PROCR	protein C receptor	1.14072	0.000184	0.0253382
ILMN_3252936	KRT18P17	keratin 18 pseudogene 17	1.13888	0.00530642	0.132537
ILMN_1679797	ADARB1	adenosine deaminase, RNA specific B1	1.13412	6.04e-05	0.0156256
ILMN_1766675	CDH6	cadherin 6	1.13296	0.0218884	0.259679
ILMN_1686884	IL1RAP	interleukin 1 receptor accessory protein	1.13198	0.000131	0.0217603
ILMN_1791280	HSPB8	heat shock protein family B (small) member 8	1.13147	0.0679618	0.431771
ILMN_1780861	METRNL	meteorin like, glial cell differentiation regulator	1.12897	0.000467	0.040393
ILMN_3247223	TPBG	trophoblast glycoprotein	1.12757	0.00131162	0.0678243
ILMN_1735014	KLF6	Kruppel like factor 6	1.12631	0.00856848	0.165523
ILMN_1701789	IFIT3	interferon induced protein with tetratricopeptide repeats 3	1.12469	0.0523562	0.384676
ILMN_2184184	ANXA1	annexin A1	1.1241	0.0400075	0.341675
ILMN_1674063	OAS2	2'-5'-oligoadenylate synthetase 2	1.12101	0.0452192	0.362355
ILMN_1683678	SPATS2L	spermatogenesis associated serine rich 2 like	1.1198	3.42e-05	0.0126852
ILMN_1660923	HLA-V	major histocompatibility complex, class I, V (pseudogene)	1.11818	0.0175348	0.234863
ILMN_1779875	THY1	Thy-1 cell surface antigen	1.11733	0.0269999	0.287156
ILMN_1744487	C1QTNF5	C1q and TNF related 5	1.11708	0.0212919	0.256856
ILMN_1745214	MRPL20	mitochondrial ribosomal protein L20	1.11542	0.0167083	0.229761
ILMN_2336609	SYTL2	synaptotagmin like 2	1.11517	0.0235768	0.270387
ILMN_1791726	NA	NA	1.11315	0.00197783	0.0846448
ILMN_1758146	SIRPA	signal regulatory protein alpha	1.1103	0.0346074	0.322343
ILMN_1715401	MT1G	metallothionein 1G	1.10927	0.0136413	0.206715
ILMN_1657871	RSAD2	radical S-adenosyl methionine domain containing 2	1.10358	0.0361782	0.327868
ILMN_1685433	COL8A1	collagen type VIII alpha 1 chain	1.10202	0.0293715	0.297847
ILMN_3237932	COL6A6	collagen type VI alpha 6 chain	1.10075	0.000117	0.0205748
ILMN_1790529	LUM	lumican	1.09806	1.78e-05	0.00812442
ILMN_1744381	SERPINE1	serpin family E member 1	1.09765	0.0355253	0.325475
ILMN_1775432	CSMD2	CUB and Sushi multiple domains 2	1.09668	6.48e-06	0.00656329
ILMN_3308138	RNU4-2	RNA, U4 small nuclear 2	1.09457	0.0220565	0.260543
ILMN_1743620	RARRES1	retinoic acid receptor responder 1	1.0932	0.0190276	0.244613
ILMN_2173611	MT1E	metallothionein 1E	1.09304	0.00331989	0.104993
ILMN_1693293	CRACR2A	calcium release activated channel regulator 2A	1.0917	0.0021373	0.0865306
ILMN_1748840	CALB2	calbindin 2	1.08874	9.63e-05	0.0185136
ILMN_1765363	NA	NA	1.0854	2.63e-05	0.0105961
ILMN_1713751	ADAM19	ADAM metallopeptidase domain 19	1.08085	3.53e-05	0.0126957
ILMN_1792978	HAS2	hyaluronan synthase 2	1.0788	0.00170704	0.0781404
ILMN_2244631	STEAP1	STEAP family member 1	1.07123	7.54e-05	0.0170282
ILMN_3309453	RNU4-1	RNA, U4 small nuclear 1	1.0711	0.0375181	0.332912
ILMN_1654331	HOXB4	homeobox B4	1.07032	5.04e-05	0.0143181
ILMN_1785852	NABP1	nucleic acid binding protein 1	1.06865	0.000532	0.043106
ILMN_3240308	NA	NA	1.06772	0.0263702	0.284475
ILMN_2347798	IFI6	interferon alpha inducible protein 6	1.06734	0.0036518	0.10967
ILMN_1791759	CXCL10	C-X-C motif chemokine ligand 10	1.0657	0.0487794	0.373968
ILMN_1720998	CA12	carbonic anhydrase 12	1.06559	0.000119	0.0205748
ILMN_1733579	EVI2A	ecotropic viral integration site 2A	1.06425	7.02e-05	0.0169667
ILMN_1713636	S100A6	S100 calcium binding protein A6	1.05607	0.00209748	0.0862751
ILMN_1769282	FRMD6	FERM domain containing 6	1.05472	0.000153	0.0234287
ILMN_1719547	INHBA	inhibin beta A subunit	1.05416	0.00832838	0.163215
ILMN_1773079	COL3A1	collagen type III alpha 1 chain	1.05379	0.00280847	0.0979437
ILMN_1702125	HOXB7	homeobox B7	1.04839	0.00162962	0.0763994
ILMN_1766045	SH3GLB1	SH3 domain containing GRB2 like, endophilin B1	1.04615	3.11e-06	0.00431818
ILMN_1753111	NAMPT	nicotinamide phosphoribosyltransferase	1.04497	0.0358673	0.326585
ILMN_1656951	APCDD1	APC down-regulated 1	1.04265	0.0290027	0.296332
ILMN_1662640	MT1P3	metallothionein 1 pseudogene 3	1.04112	0.00505758	0.129337
ILMN_1741954	SMYD3	SET and MYND domain containing 3	1.04057	0.000774	0.051086
ILMN_1811238	ALPK2	alpha kinase 2	1.03997	4.89e-05	0.0143181
ILMN_2402392	COL8A1	collagen type VIII alpha 1 chain	1.03966	0.0278423	0.291241
ILMN_2150894	ALDH1B1	aldehyde dehydrogenase 1 family member B1	1.03886	0.0054633	0.133884
ILMN_1706505	COL5A1	collagen type V alpha 1 chain	1.03711	0.00338338	0.105465
ILMN_1677636	COMP	cartilage oligomeric matrix protein	1.02928	0.176637	0.615748
ILMN_2409167	ANXA2	annexin A2	1.02828	0.0050007	0.128502
ILMN_1684306	S100A4	S100 calcium binding protein A4	1.02266	0.0428998	0.35332
ILMN_1731714	CREB5	cAMP responsive element binding protein 5	1.02159	0.0160084	0.225063
ILMN_2367239	RCAN1	regulator of calcineurin 1	1.02148	0.000154	0.0234287
ILMN_3251672	DSG2	desmoglein 2	1.02125	0.00238899	0.0919634
ILMN_1801307	TNFSF10	TNF superfamily member 10	1.01984	0.0129651	0.201351
ILMN_1724181	IL15	interleukin 15	1.01694	0.00243329	0.0929227
ILMN_1670490	PDPN	podoplanin	1.01591	0.000272	0.0312188
ILMN_1772036	STEAP4	STEAP4 metalloreductase	1.01563	0.00164348	0.0764301
ILMN_1665686	PIEZO2	piezo type mechanosensitive ion channel component 2	1.01442	0.000463	0.040393
ILMN_1701827	CADM3	cell adhesion molecule 3	1.01158	0.00359366	0.108724
ILMN_3221432	PRG4	proteoglycan 4	1.00183	0.00936174	0.171961
ILMN_1778401	HLA-B	major histocompatibility complex, class I, B	0.998946	0.0171348	0.231908
ILMN_1728262	NA	NA	0.9978	0.00088	0.054708
ILMN_1796712	NA	NA	0.995392	0.0556196	0.396631
ILMN_2164152	NA	NA	0.992055	0.182929	0.623228
ILMN_2038775	TUBB2A	tubulin beta 2A class IIa	0.990519	0.0466822	0.366747
ILMN_1808226	RGS16	regulator of G protein signaling 16	0.990116	0.0136107	0.206586
ILMN_2284181	UGP2	UDP-glucose pyrophosphorylase 2	0.989288	0.00956549	0.173325
ILMN_3250257	ACVRL1	activin A receptor like type 1	0.983378	0.0831489	0.464905
ILMN_1794711	DUXAP9	double homeobox A pseudogene 9	0.97972	0.00279438	0.0976341
ILMN_1689111	CXCL12	C-X-C motif chemokine ligand 12	0.978295	0.0131145	0.202831
ILMN_1704665	GPM6B	glycoprotein M6B	0.977079	0.208204	0.650727
ILMN_1770454	AGRN	agrin	0.976537	0.00154602	0.0739291
ILMN_1766955	VCAM1	vascular cell adhesion molecule 1	0.974758	0.00155888	0.0743542
ILMN_1690170	CRABP2	cellular retinoic acid binding protein 2	0.972241	0.00691464	0.150282
ILMN_3239445	ZBTB42	zinc finger and BTB domain containing 42	0.972132	0.0183623	0.240785
ILMN_2069224	PVALB	parvalbumin	0.972064	0.00164048	0.0763994
ILMN_1799139	PLOD2	procollagen-lysine,2-oxoglutarate 5-dioxygenase 2	0.971296	0.00453789	0.122033
ILMN_1801504	RUNX1	runt related transcription factor 1	0.968382	0.00111842	0.0621178
ILMN_1702447	IGF2BP2	insulin like growth factor 2 mRNA binding protein 2	0.968269	0.000167	0.0243839
ILMN_2410826	OAS1	2'-5'-oligoadenylate synthetase 1	0.967336	0.0730911	0.443722
ILMN_2351466	NTM	neurotrimin	0.960209	0.0110137	0.185584
ILMN_1814305	SAMD9	sterile alpha motif domain containing 9	0.960163	0.00660358	0.147538
ILMN_2167805	LUM	lumican	0.958126	5.01e-05	0.0143181
ILMN_2311166	ITGB5	integrin subunit beta 5	0.956591	0.027279	0.288451
ILMN_2179083	LOXL4	lysyl oxidase like 4	0.956526	0.0134723	0.205483
ILMN_1702073	ODF2L	outer dense fiber of sperm tails 2 like	0.956085	5.97e-05	0.015544
ILMN_2071446	PI15	peptidase inhibitor 15	0.955197	0.0867103	0.47261
ILMN_2172497	PLPPR4	phospholipid phosphatase related 4	0.95459	0.0259825	0.283092
ILMN_1779228	CDH2	cadherin 2	0.954384	0.00662727	0.147812
ILMN_2413323	GRP	gastrin releasing peptide	0.952256	0.0643036	0.421975
ILMN_1736729	OAS2	2'-5'-oligoadenylate synthetase 2	0.95179	0.119107	0.535089
ILMN_1728785	ADGRF5	adhesion G protein-coupled receptor F5	0.949903	0.100023	0.501309
ILMN_1769580	PRSS35	serine protease 35	-0.948966	0.000656	0.0473306
ILMN_3188076	RPS7P10	ribosomal protein S7 pseudogene 10	-0.950879	0.000147	0.0231726
ILMN_1658989	MEX3B	mex-3 RNA binding family member B	-0.95276	0.000379	0.0366732
ILMN_1729217	FAM131A	family with sequence similarity 131 member A	-0.957941	0.0264312	0.284496
ILMN_3247587	SLC48A1	solute carrier family 48 member 1	-0.960065	0.00596743	0.140903
ILMN_1655595	SERPINE2	serpin family E member 2	-0.960927	0.001815	0.0804733
ILMN_2408683	PLPP3	phospholipid phosphatase 3	-0.963861	0.00361821	0.109168
ILMN_1800739	SPINT2	serine peptidase inhibitor, Kunitz type 2	-0.965321	0.10241	0.505509
ILMN_1671568	ECHDC2	enoyl-CoA hydratase domain containing 2	-0.967095	0.00109243	0.0612641
ILMN_1695246	KLHDC8B	kelch domain containing 8B	-0.969184	0.00807196	0.160967
ILMN_2113490	NTN4	netrin 4	-0.970411	0.0133776	0.204788
ILMN_1745887	FBXO21	F-box protein 21	-0.976291	1.48e-05	0.00743135
ILMN_2098437	ST13P4	ST13, Hsp70 interacting protein pseudogene 4	-0.983908	0.00211445	0.0862751
ILMN_1665219	LTBP4	latent transforming growth factor beta binding protein 4	-0.983967	0.000152	0.0234287
ILMN_2308950	AKAP12	A-kinase anchoring protein 12	-0.984593	0.0109479	0.185286
ILMN_1800317	WNT5A	Wnt family member 5A	-0.984678	7.61e-05	0.0170282
ILMN_1800796	RPL37	ribosomal protein L37	-0.986891	0.000469	0.0404345
ILMN_2080158	NA	NA	-0.987355	9.26e-05	0.018115
ILMN_1699856	RALGDS	ral guanine nucleotide dissociation stimulator	-0.988269	0.000461	0.040393
ILMN_1664176	FBLN5	fibulin 5	-0.992103	0.00115311	0.0633874
ILMN_1736911	TMOD1	tropomodulin 1	-0.993068	0.0632423	0.418706
ILMN_1808041	NA	NA	-0.993167	0.00370762	0.110492
ILMN_2369403	NA	NA	-0.995592	0.0526688	0.385687
ILMN_1732799	CD34	CD34 molecule	-0.996127	0.00702391	0.150975
ILMN_1727805	SYNGR1	synaptogyrin 1	-0.998581	9.04e-06	0.0067724
ILMN_1667298	LYRM9	LYR motif containing 9	-1.00179	0.00159263	0.0753863
ILMN_2079386	RPL22	ribosomal protein L22	-1.00743	8.4e-05	0.0174685
ILMN_1726666	GPX3	glutathione peroxidase 3	-1.00806	0.00601385	0.14162
ILMN_1714473	ZNF436	zinc finger protein 436	-1.00839	0.000793	0.0518062
ILMN_3211314	ST13P13	ST13, Hsp70 interacting protein pseudogene 13	-1.00914	0.00147716	0.0719638
ILMN_2277077	PRKAR1A	protein kinase cAMP-dependent type I regulatory subunit alpha	-1.01186	0.00166141	0.0767353
ILMN_3302508	NA	NA	-1.01566	0.000383	0.0366732
ILMN_2183856	TSPAN6	tetraspanin 6	-1.01678	0.0002	0.0256315
ILMN_3213092	ST13P11	ST13, Hsp70 interacting protein pseudogene 11	-1.0199	0.000917	0.0558086
ILMN_2414268	COLEC11	collectin subfamily member 11	-1.02191	0.0141091	0.211074
ILMN_1726289	KIAA1551	KIAA1551	-1.03338	0.000321	0.0340283
ILMN_1803423	ARHGEF6	Rac/Cdc42 guanine nucleotide exchange factor 6	-1.03427	0.00747438	0.155585
ILMN_2343048	ABCB9	ATP binding cassette subfamily B member 9	-1.03476	0.012588	0.198872
ILMN_1657680	CCDC69	coiled-coil domain containing 69	-1.03575	1.65e-07	0.00206304
ILMN_2387105	OGN	osteoglycin	-1.03669	0.0263384	0.284475
ILMN_1790098	OGN	osteoglycin	-1.04164	0.0103812	0.180349
ILMN_1766446	C6orf48	chromosome 6 open reading frame 48	-1.04193	6.34e-06	0.00656329
ILMN_1772667	P2RY1	purinergic receptor P2Y1	-1.04313	1.28e-06	0.00324605
ILMN_2181892	BEX2	brain expressed X-linked 2	-1.04677	0.0281247	0.292806
ILMN_1787843	HSDL2	hydroxysteroid dehydrogenase like 2	-1.0489	0.00099	0.058258
ILMN_1780132	PELI2	pellino E3 ubiquitin protein ligase family member 2	-1.05071	0.0276207	0.290155
ILMN_1670019	PEG10	paternally expressed 10	-1.0534	0.000432	0.0386818
ILMN_1771084	ACSM3	acyl-CoA synthetase medium chain family member 3	-1.05383	0.000151	0.0234287
ILMN_2391861	GSTM4	glutathione S-transferase mu 4	-1.05403	0.0244187	0.274823
ILMN_2136971	FABP3	fatty acid binding protein 3	-1.0581	0.00832447	0.163215
ILMN_1712659	PPP2CB	protein phosphatase 2 catalytic subunit beta	-1.05899	0.0022354	0.0886826
ILMN_1751227	LINC00997	long intergenic non-protein coding RNA 997	-1.06494	7.09e-06	0.00658657
ILMN_2391765	C6orf48	chromosome 6 open reading frame 48	-1.06555	0.000119	0.0205748
ILMN_2361862	VLDLR	very low density lipoprotein receptor	-1.06829	0.000106	0.0195919
ILMN_1768582	PPP2CB	protein phosphatase 2 catalytic subunit beta	-1.07028	0.00376185	0.111576
ILMN_1728570	TCF21	transcription factor 21	-1.07261	0.000587	0.0451883
ILMN_3244583	EPB41L4A-AS1	EPB41L4A antisense RNA 1	-1.07329	0.00113486	0.0628448
ILMN_2136446	CTNNAL1	catenin alpha like 1	-1.0747	0.00181596	0.0804733
ILMN_1736184	GSTM3	glutathione S-transferase mu 3	-1.075	0.0225863	0.262562
ILMN_3246433	NA	NA	-1.08077	0.106081	0.511595
ILMN_1783956	ATP8B4	ATPase phospholipid transporting 8B4 (putative)	-1.08124	0.00834685	0.163492
ILMN_1724162	ARX	aristaless related homeobox	-1.08265	8.69e-05	0.01762
ILMN_2228035	HS3ST1	heparan sulfate-glucosamine 3-sulfotransferase 1	-1.08809	4.01e-05	0.0131061
ILMN_2201580	NA	NA	-1.09111	0.0215214	0.258188
ILMN_1749403	TSPAN33	tetraspanin 33	-1.09451	0.0610122	0.412872
ILMN_2089752	ALKAL2	ALK and LTK ligand 2	-1.09951	0.00362602	0.109276
ILMN_1739429	HS6ST2	heparan sulfate 6-O-sulfotransferase 2	-1.10035	0.00343883	0.10576
ILMN_1722829	HLF	HLF, PAR bZIP transcription factor	-1.10062	0.00793442	0.159401
ILMN_1711451	SLC7A2	solute carrier family 7 member 2	-1.10254	0.0308309	0.305055
ILMN_1731891	UBXN8	UBX domain protein 8	-1.10302	0.00147649	0.0719638
ILMN_1676383	ENPP6	ectonucleotide pyrophosphatase/phosphodiesterase 6	-1.11036	0.000257	0.0303568
ILMN_2414568	MEOX1	mesenchyme homeobox 1	-1.11154	0.0711097	0.438399
ILMN_2132982	IGFBP5	insulin like growth factor binding protein 5	-1.11182	1.51e-05	0.00743135
ILMN_1737025	PLCL2	phospholipase C like 2	-1.12211	0.00372826	0.110842
ILMN_2314998	ZNF275	zinc finger protein 275	-1.128	0.000197	0.0254567
ILMN_1761968	PPP1R14A	protein phosphatase 1 regulatory inhibitor subunit 14A	-1.13284	0.0280367	0.292377
ILMN_2223941	FBLN5	fibulin 5	-1.13671	0.000194	0.0254567
ILMN_2341229	CD34	CD34 molecule	-1.14031	0.0191977	0.245451
ILMN_1781400	SLC7A2	solute carrier family 7 member 2	-1.15044	0.0126075	0.198934
ILMN_1715984	GREB1	growth regulation by estrogen in breast cancer 1	-1.15056	0.00161052	0.0758522
ILMN_1731064	COQ8A	coenzyme Q8A	-1.15061	0.000177	0.0248233
ILMN_1812461	WISP2	WNT1 inducible signaling pathway protein 2	-1.15161	0.020279	0.25216
ILMN_2172318	FAM19A2	family with sequence similarity 19 member A2, C-C motif chemokine like	-1.15254	0.00017	0.0244355
ILMN_3184950	NA	NA	-1.15911	4.94e-05	0.0143181
ILMN_1814369	NA	NA	-1.16493	0.0173862	0.234192
ILMN_1721901	CTNNAL1	catenin alpha like 1	-1.16732	0.0028339	0.0985028
ILMN_1654289	ELK1	ELK1, ETS transcription factor	-1.1684	0.00120683	0.0650059
ILMN_1754727	GPRASP2	G protein-coupled receptor associated sorting protein 2	-1.16955	0.000307	0.0330384
ILMN_2389506	HSD11B1	hydroxysteroid 11-beta dehydrogenase 1	-1.17505	0.00389444	0.113621
ILMN_1788874	SERPINA3	serpin family A member 3	-1.17651	0.0280332	0.292377
ILMN_1677814	NA	NA	-1.17979	0.0383013	0.335337
ILMN_1721283	HSPB6	heat shock protein family B (small) member 6	-1.18395	0.00101978	0.059182
ILMN_2072101	MGARP	mitochondria localized glutamic acid rich protein	-1.18758	0.00405125	0.115852
ILMN_1713266	FAM46C	family with sequence similarity 46 member C	-1.19066	0.044182	0.358215
ILMN_3241378	PPIEL	peptidylprolyl isomerase E like pseudogene	-1.19397	0.0173476	0.233775
ILMN_1740426	RASD1	ras related dexamethasone induced 1	-1.19771	0.0537882	0.389741
ILMN_1764266	CKMT2	creatine kinase, mitochondrial 2	-1.19821	0.00240137	0.0922277
ILMN_1684982	PDK4	pyruvate dehydrogenase kinase 4	-1.19833	0.0190019	0.244552
ILMN_1763359	NA	NA	-1.1996	0.00123641	0.0656561
ILMN_1651498	NA	NA	-1.20188	0.0328408	0.314082
ILMN_1773271	SCN7A	sodium voltage-gated channel alpha subunit 7	-1.20411	0.000463	0.040393
ILMN_1801441	RFTN2	raftlin family member 2	-1.20525	0.000172	0.0244355
ILMN_1681456	FOXL2	forkhead box L2	-1.20937	0.000275	0.0312448
ILMN_1813117	ITGA9	integrin subunit alpha 9	-1.22122	0.0673555	0.43018
ILMN_1778144	SLC48A1	solute carrier family 48 member 1	-1.22613	1.04e-05	0.00718912
ILMN_1795503	MCC	mutated in colorectal cancers	-1.22639	0.00358704	0.108625
ILMN_1676289	NCAM1	neural cell adhesion molecule 1	-1.23957	0.0018596	0.0818902
ILMN_2124241	MUM1L1	MUM1 like 1	-1.24435	2.19e-05	0.00946272
ILMN_1684836	AKAP12	A-kinase anchoring protein 12	-1.24484	0.00264372	0.0958684
ILMN_1660086	MYH11	myosin heavy chain 11	-1.24519	0.0109713	0.185361
ILMN_2243553	ZNF275	zinc finger protein 275	-1.2533	0.000532	0.043106
ILMN_1703228	AGFG2	ArfGAP with FG repeats 2	-1.25494	0.00208685	0.0862751
ILMN_1741688	CPXM2	carboxypeptidase X, M14 family member 2	-1.25612	0.00970266	0.174353
ILMN_1729180	GATM	glycine amidinotransferase	-1.25843	0.00252813	0.0946376
ILMN_1770850	PNMA1	PNMA family member 1	-1.26798	8.7e-06	0.0067724
ILMN_1746618	PAQR7	progestin and adipoQ receptor family member 7	-1.26915	1.21e-05	0.00732742
ILMN_2361603	NDRG2	NDRG family member 2	-1.27184	4.22e-05	0.0131352
ILMN_2271149	PGM5	phosphoglucomutase 5	-1.27368	0.000226	0.0275563
ILMN_1745223	CDC42EP4	CDC42 effector protein 4	-1.27502	3.67e-05	0.0127372
ILMN_1748625	TCEAL4	transcription elongation factor A like 4	-1.28145	4.73e-07	0.00253474
ILMN_1690703	MIR99AHG	mir-99a-let-7c cluster host gene	-1.28361	0.000109	0.0199242
ILMN_3251497	GSTA1	glutathione S-transferase alpha 1	-1.2859	0.0370576	0.330941
ILMN_1702305	NCAM1	neural cell adhesion molecule 1	-1.28679	0.00256525	0.0950428
ILMN_1742025	OLFM1	olfactomedin 1	-1.29897	0.00876847	0.167256
ILMN_2094360	NR2F2	nuclear receptor subfamily 2 group F member 2	-1.30611	0.00497037	0.12819
ILMN_1736078	THBS4	thrombospondin 4	-1.31081	0.00854149	0.165523
ILMN_1731610	ABLIM1	actin binding LIM protein 1	-1.31312	0.000621	0.0460388
ILMN_2085722	ING2	inhibitor of growth family member 2	-1.3177	0.00193155	0.083684
ILMN_2138005	CHL1	cell adhesion molecule L1 like	-1.33349	8.21e-05	0.0174685
ILMN_2174215	DIRAS3	DIRAS family GTPase 3	-1.33934	0.0467171	0.366796
ILMN_1719599	SYTL4	synaptotagmin like 4	-1.34015	7.37e-05	0.0170282
ILMN_1732831	CHST7	carbohydrate sulfotransferase 7	-1.34356	0.00125412	0.0663142
ILMN_2355831	FHL2	four and a half LIM domains 2	-1.34496	0.000126	0.0215719
ILMN_2330341	TCEAL4	transcription elongation factor A like 4	-1.34887	6.05e-06	0.00649144
ILMN_1795183	RNASE1	ribonuclease A family member 1, pancreatic	-1.35796	0.0117483	0.192669
ILMN_1750324	IGFBP5	insulin like growth factor binding protein 5	-1.36243	2.97e-05	0.0114698
ILMN_2391176	STAR	steroidogenic acute regulatory protein	-1.36776	0.00905657	0.169596
ILMN_2227385	SLC16A14	solute carrier family 16 member 14	-1.37888	1.18e-05	0.00732742
ILMN_1705153	NEFH	neurofilament heavy	-1.38365	5.25e-06	0.00614555
ILMN_1699665	CLIC6	chloride intracellular channel 6	-1.38682	7.68e-05	0.0170282
ILMN_1709590	PGM5	phosphoglucomutase 5	-1.39078	0.0008	0.0518062
ILMN_3236160	MGARP	mitochondria localized glutamic acid rich protein	-1.39553	0.00206735	0.0862751
ILMN_2398403	TCEAL3	transcription elongation factor A like 3	-1.39891	9.68e-06	0.00698245
ILMN_3309349	SNHG8	small nucleolar RNA host gene 8	-1.40167	3.56e-05	0.0126957
ILMN_1651253	WIPF3	WAS/WASL interacting protein family member 3	-1.4035	1.29e-05	0.00732742
ILMN_1713561	LAMP5	lysosomal associated membrane protein family member 5	-1.40526	0.000175	0.0246405
ILMN_1794875	GPAT3	glycerol-3-phosphate acyltransferase 3	-1.40617	5.5e-06	0.00624285
ILMN_2234187	CDO1	cysteine dioxygenase type 1	-1.41022	1.02e-05	0.00718912
ILMN_1657145	MEOX1	mesenchyme homeobox 1	-1.41497	0.047398	0.368509
ILMN_2076600	ITM2A	integral membrane protein 2A	-1.41598	0.00247321	0.0936574
ILMN_1747650	BMP6	bone morphogenetic protein 6	-1.41833	0.00436586	0.120262
ILMN_1759910	SERPINA5	serpin family A member 5	-1.41856	0.0534627	0.388283
ILMN_1777998	ARHGAP25	Rho GTPase activating protein 25	-1.42586	0.000712	0.0493064
ILMN_1781388	PGM5	phosphoglucomutase 5	-1.44519	0.000644	0.0468022
ILMN_1677038	CPED1	cadherin like and PC-esterase domain containing 1	-1.44575	0.00246298	0.0933643
ILMN_1808245	SBSPON	somatomedin B and thrombospondin type 1 domain containing	-1.4504	0.00439355	0.120581
ILMN_1819608	NA	NA	-1.45834	0.000149	0.0233058
ILMN_1657373	P3H2	prolyl 3-hydroxylase 2	-1.45978	0.0112103	0.187772
ILMN_1740169	TYRO3	TYRO3 protein tyrosine kinase	-1.46134	0.00622619	0.143641
ILMN_1670535	NDRG2	NDRG family member 2	-1.46982	0.000278	0.0312448
ILMN_1713347	CHL1	cell adhesion molecule L1 like	-1.4873	5.89e-05	0.0154401
ILMN_2339266	LAMA2	laminin subunit alpha 2	-1.48865	0.00180145	0.080305
ILMN_1784287	TGFBR3	transforming growth factor beta receptor 3	-1.5088	0.00343656	0.10576
ILMN_1757288	KLHDC8A	kelch domain containing 8A	-1.53267	1.3e-06	0.00324605
ILMN_2237428	SCD5	stearoyl-CoA desaturase 5	-1.54813	0.000144	0.0227768
ILMN_1681780	MKX	mohawk homeobox	-1.57564	0.000259	0.0304272
ILMN_2135258	RAPGEF3	Rap guanine nucleotide exchange factor 3	-1.58434	3.66e-05	0.0127372
ILMN_1689702	STAR	steroidogenic acute regulatory protein	-1.61306	0.00171411	0.0783683
ILMN_1706511	TEF	TEF, PAR bZIP transcription factor	-1.61487	0.00301763	0.100727
ILMN_2333670	RNASE1	ribonuclease A family member 1, pancreatic	-1.62877	0.00827005	0.163033
ILMN_2204545	ST3GAL4	ST3 beta-galactoside alpha-2,3-sialyltransferase 4	-1.63238	7.16e-05	0.0170072
ILMN_2407669	PEAR1	platelet endothelial aggregation receptor 1	-1.65208	0.000775	0.051086
ILMN_2149164	SFRP1	secreted frizzled related protein 1	-1.65359	0.00011	0.0199755
ILMN_1656837	RBP1	retinol binding protein 1	-1.67349	0.000512	0.0425888
ILMN_1668411	FHL2	four and a half LIM domains 2	-1.67412	1.09e-05	0.00726899
ILMN_2297626	PEG10	paternally expressed 10	-1.67729	0.000468	0.040393
ILMN_1698685	MATN2	matrilin 2	-1.68337	2.83e-07	0.00253474
ILMN_1689176	NDNF	neuron derived neurotrophic factor	-1.76375	0.00193306	0.083684
ILMN_1732410	SLC16A9	solute carrier family 16 member 9	-1.76462	8.52e-05	0.0174685
ILMN_1738684	NRXN2	neurexin 2	-1.76965	0.00016	0.0240169
ILMN_1694470	NA	NA	-1.78081	6.14e-05	0.0156838
ILMN_1674367	NA	NA	-1.8167	0.000301	0.0330284
ILMN_1842850	P2RY1	purinergic receptor P2Y1	-1.82154	0.00299943	0.100428
ILMN_1766712	TCF21	transcription factor 21	-1.90147	4.22e-05	0.0131352
ILMN_1690223	CNTNAP2	contactin associated protein like 2	-1.90788	0.000227	0.0275789
ILMN_1759023	WFS1	wolframin ER transmembrane glycoprotein	-1.96584	7.54e-05	0.0170282
ILMN_1802377	IQCG	IQ motif containing G	-2.0692	0.000303	0.0330384
ILMN_1798841	PLCXD3	phosphatidylinositol specific phospholipase C X domain containing 3	-2.11567	3.63e-08	0.000743
ILMN_1716259	PROK1	prokineticin 1	-2.12191	0.00751975	0.156061
ILMN_2212999	KIF5C	kinesin family member 5C	-2.19478	0.0065497	0.147424
ILMN_1785424	ABLIM1	actin binding LIM protein 1	-2.24791	0.000262	0.0304272
ILMN_1694588	C4BPB	complement component 4 binding protein beta	-2.25079	0.00046	0.040393
ILMN_2396672	ABLIM1	actin binding LIM protein 1	-2.27846	1.68e-06	0.00332096
ILMN_2076602	ITM2A	integral membrane protein 2A	-2.29142	0.000304	0.0330384
ILMN_2148469	RASL11B	RAS like family 11 member B	-2.29399	5.12e-05	0.0144378
ILMN_1694840	MATN2	matrilin 2	-2.32248	1.2e-05	0.00732742
ILMN_1750790	GSTM5	glutathione S-transferase mu 5	-2.42212	3.55e-05	0.0126957
ILMN_1675331	PEG3	paternally expressed 3	-2.47661	9.24e-05	0.018115
ILMN_1725726	DHRS2	dehydrogenase/reductase 2	-2.63201	3.51e-07	0.00253474
ILMN_1797519	DLK1	delta like non-canonical Notch ligand 1	-2.71313	0.000451	0.0397758
ILMN_3248202	NA	NA	-2.86912	1.12e-06	0.00324605
ILMN_1735192	COLEC11	collectin subfamily member 11	-2.97596	0.00393772	0.114438
ILMN_1772627	NSG1	neuronal vesicle trafficking associated 1	-2.98369	0.000234	0.0282927
ILMN_1687848	C7	complement C7	-3.00943	0.000173	0.0245148
ILMN_2384857	DHRS2	dehydrogenase/reductase 2	-3.27411	3.97e-08	0.000743
ILMN_1683263	TSPAN8	tetraspanin 8	-3.28972	0.00189343	0.0824447
