## Supplementary material for "Distinct cancer-associated fibroblast states drive clinical outcomes in high-grade serous ovarian cancer and are regulated by TCF21": Table S3B - FH vs normal gene list from Leung et al study

### Sheet: TOP500FLNAF500
Table S3B. Top 500 differentially expressed genes in FL vs normal stroma samples in Leung et al dataset.
Rows represent the top 500 genes ranked by LogFC (shown in Figure S2C) . A positive logFC indicates a higher expression in FL compared to normal stroma.
Probe_Id (Affy)	GeneName	description	logFC	P.Value	adj.P.Val
209560_s_at	DLK1	delta like non-canonical Notch ligand 1	7.54391	2.31488e-13	1.52747e-09
214079_at	DHRS2	dehydrogenase/reductase 2	5.88881	2.06146e-08	8.22704e-06
238878_at	ARX	aristaless related homeobox	5.50589	6.42989e-08	1.86008e-05
209242_at	PEG3	paternally expressed 3	5.27975	1.04143e-07	2.75074e-05
204548_at	STAR	steroidogenic acute regulatory protein	5.08951	7.05927e-11	9.88663e-08
219873_at	COLEC11	collectin subfamily member 11	4.87769	2.64505e-12	9.45169e-09
209469_at	GPM6A	glycoprotein M6A	4.80308	6.18725e-13	2.65512e-09
209570_s_at	NSG1	neuronal vesicle trafficking associated 1	4.62561	6.44703e-12	1.46871e-08
203824_at	TSPAN8	tetraspanin 8	4.57624	3.25234e-07	6.26133e-05
202992_at	C7	complement C7	4.42998	0.000154478	0.00623448
230068_s_at	NA	NA	4.16359	6.187e-13	2.65512e-09
1552910_at	SIGLEC11	sialic acid binding Ig like lectin 11	4.15272	1.13868e-13	8.89387e-10
205466_s_at	HS3ST1	heparan sulfate-glucosamine 3-sulfotransferase 1	3.95596	8.49733e-12	1.78689e-08
220102_at	FOXL2	forkhead box L2	3.9224	3.15844e-09	1.87704e-06
1552767_a_at	HS6ST2	heparan sulfate 6-O-sulfotransferase 2	3.85677	4.01782e-07	7.30607e-05
213904_at	FRRS1L	ferric chelate reductase 1 like	3.85212	5.66892e-08	1.67539e-05
230081_at	PLCXD3	phosphatidylinositol specific phospholipase C X domain containing 3	3.83996	6.00475e-17	3.2831e-12
214945_at	NA	NA	3.77352	1.80919e-09	1.3189e-06
205862_at	GREB1	growth regulation by estrogen in breast cancer 1	3.75833	4.2564e-08	1.37703e-05
222871_at	KLHDC8A	kelch domain containing 8A	3.65764	3.82533e-10	3.66929e-07
226625_at	TGFBR3	transforming growth factor beta receptor 3	3.52122	1.25608e-06	0.000169882
213451_x_at	TNXA	tenascin XA (pseudogene)	3.48239	2.53996e-09	1.62646e-06
204731_at	TGFBR3	transforming growth factor beta receptor 3	3.46914	8.66854e-07	0.000128442
216333_x_at	TNXA	tenascin XA (pseudogene)	3.46142	7.73236e-09	3.67623e-06
204931_at	TCF21	transcription factor 21	3.39441	7.16868e-09	3.43814e-06
202350_s_at	MATN2	matrilin 2	3.38483	1.62467e-07	3.71668e-05
206167_s_at	ARHGAP6	Rho GTPase activating protein 6	3.36535	6.82958e-08	1.94483e-05
215983_s_at	UBXN8	UBX domain protein 8	3.36493	2.9388e-12	9.45169e-09
206093_x_at	TNXA	tenascin XA (pseudogene)	3.33362	2.84003e-08	1.04214e-05
206286_s_at	TDGF1P3	teratocarcinoma-derived growth factor 1 pseudogene 3	3.32825	5.33229e-10	4.7023e-07
203680_at	PRKAR2B	protein kinase cAMP-dependent type II regulatory subunit beta	3.32471	3.98258e-08	1.29611e-05
230076_at	PITPNM3	PITPNM family member 3	3.31731	8.67846e-09	3.98735e-06
209470_s_at	GPM6A	glycoprotein M6A	3.31612	7.41384e-11	9.88663e-08
228504_at	SCN7A	sodium voltage-gated channel alpha subunit 7	3.31422	0.000658607	0.0177648
228750_at	NA	NA	3.29034	6.01155e-05	0.00312138
222722_at	OGN	osteoglycin	3.28624	0.000329126	0.01092
239270_at	PLCXD3	phosphatidylinositol specific phospholipase C X domain containing 3	3.241	6.31304e-13	2.65512e-09
204719_at	ABCA8	ATP binding cassette subfamily A member 8	3.23204	8.94191e-05	0.0041768
203423_at	RBP1	retinol binding protein 1	3.22456	1.1902e-06	0.000163093
209243_s_at	PEG3	paternally expressed 3	3.21105	3.91449e-13	2.14025e-09
227867_at	TRABD2A	TraB domain containing 2A	3.16903	4.57081e-08	1.42805e-05
230030_at	HS6ST2	heparan sulfate 6-O-sulfotransferase 2	3.15375	5.33913e-09	2.78016e-06
203178_at	GATM	glycine amidinotransferase	3.14945	1.46523e-06	0.0001891
238018_at	ALKAL2	ALK and LTK ligand 2	3.0986	8.11039e-09	3.75793e-06
229849_at	WIPF3	WAS/WASL interacting protein family member 3	3.07127	1.47223e-06	0.0001891
218332_at	BEX1	brain expressed X-linked 1	3.04692	4.73575e-07	8.23957e-05
209822_s_at	VLDLR	very low density lipoprotein receptor	3.04409	4.49446e-08	1.42805e-05
230319_at	NA	NA	3.04188	6.01449e-06	0.000532601
227662_at	SYNPO2	synaptopodin 2	3.01126	0.000174777	0.00685013
204591_at	CHL1	cell adhesion molecule L1 like	3.0086	6.75468e-06	0.00057615
224901_at	SCD5	stearoyl-CoA desaturase 5	3.00421	1.40461e-07	3.37562e-05
208498_s_at	AMY2B	amylase, alpha 2B (pancreatic)	2.97782	3.37189e-05	0.00204842
216733_s_at	GATM	glycine amidinotransferase	2.94728	4.59068e-06	0.000441595
203304_at	BAMBI	BMP and activin membrane bound inhibitor	2.93515	3.62024e-09	2.08317e-06
205517_at	GATA4	GATA binding protein 4	2.92312	2.51436e-13	1.52747e-09
229160_at	MUM1L1	MUM1 like 1	2.91188	1.29719e-05	0.000955847
225516_at	SLC7A2	solute carrier family 7 member 2	2.90398	1.56622e-08	6.48735e-06
209292_at	NA	NA	2.86166	0.000337414	0.0111066
239229_at	PHEX	phosphate regulating endopeptidase homolog X-linked	2.86053	7.71355e-12	1.68695e-08
225207_at	PDK4	pyruvate dehydrogenase kinase 4	2.85515	0.000353847	0.0114307
212094_at	PEG10	paternally expressed 10	2.84091	2.19989e-07	4.68013e-05
204041_at	MAOB	monoamine oxidase B	2.82826	6.18237e-07	0.000101508
235355_at	CSRNP3	cysteine and serine rich nuclear protein 3	2.77393	4.52495e-06	0.000438875
213745_at	ATRNL1	attractin like 1	2.75973	1.50874e-09	1.16184e-06
209513_s_at	HSDL2	hydroxysteroid dehydrogenase like 2	2.73866	6.80993e-09	3.3244e-06
228554_at	PGR	progesterone receptor	2.70999	0.000133943	0.00562902
218717_s_at	P3H2	prolyl 3-hydroxylase 2	2.69271	5.47564e-08	1.63596e-05
227506_at	SLC16A9	solute carrier family 16 member 9	2.67542	4.66663e-09	2.50145e-06
209815_at	PTCH1	patched 1	2.65627	1.47337e-06	0.0001891
229916_at	ENPP6	ectonucleotide pyrophosphatase/phosphodiesterase 6	2.65252	3.4137e-12	1.03691e-08
235874_at	PRSS35	serine protease 35	2.59777	6.01782e-05	0.00312167
218730_s_at	OGN	osteoglycin	2.59024	0.000181817	0.00707077
235979_at	C7	complement C7	2.58376	0.000163136	0.00650105
1561281_a_at	LEMD1-AS1	LEMD1 antisense RNA 1	2.58009	6.27323e-10	5.3592e-07
200965_s_at	ABLIM1	actin binding LIM protein 1	2.57779	2.6024e-06	0.000290974
229529_at	TCF21	transcription factor 21	2.54148	5.13029e-08	1.55833e-05
242206_at	NA	NA	2.53055	9.69082e-07	0.000139801
227529_s_at	AKAP12	A-kinase anchoring protein 12	2.51831	1.80181e-06	0.000217951
231067_s_at	NA	NA	2.51725	5.13851e-07	8.69808e-05
227530_at	AKAP12	A-kinase anchoring protein 12	2.49445	6.87176e-06	0.000583406
202920_at	ANK2	ankyrin 2	2.4826	4.49232e-06	0.000437821
209569_x_at	NSG1	neuronal vesicle trafficking associated 1	2.46331	1.30057e-07	3.20025e-05
202468_s_at	CTNNAL1	catenin alpha like 1	2.4618	6.48432e-08	1.86595e-05
231964_at	BICD1	BICD cargo adaptor 1	2.45657	2.85758e-06	0.000310613
225627_s_at	CACHD1	cache domain containing 1	2.45653	5.38271e-08	1.61703e-05
244663_at	ZNF431	zinc finger protein 431	2.44198	4.05507e-05	0.00231786
219747_at	NDNF	neuron derived neurotrophic factor	2.44069	2.19957e-05	0.00145299
232327_at	THSD7B	thrombospondin type 1 domain containing 7B	2.43235	4.50033e-06	0.000437821
228728_at	CPED1	cadherin like and PC-esterase domain containing 1	2.42081	7.73992e-05	0.0037616
209443_at	SERPINA5	serpin family A member 5	2.41669	1.0358e-07	2.74914e-05
229308_at	ANKRD29	ankyrin repeat domain 29	2.41312	2.74309e-06	0.000302376
226766_at	ROBO2	roundabout guidance receptor 2	2.40581	2.59711e-08	9.92988e-06
227297_at	ITGA9	integrin subunit alpha 9	2.39557	4.06651e-07	7.33784e-05
235048_at	FAM169A	family with sequence similarity 169 member A	2.39372	2.88122e-09	1.7311e-06
238029_s_at	SLC16A14	solute carrier family 16 member 14	2.37739	4.05891e-05	0.00231786
227826_s_at	NA	NA	2.37612	0.00261977	0.0474763
231098_at	NA	NA	2.3621	2.78515e-05	0.00175841
229092_at	NR2F2	nuclear receptor subfamily 2 group F member 2	2.35719	1.71428e-06	0.0002111
1554547_at	FAM13C	family with sequence similarity 13 member C	2.35422	0.000155959	0.0062699
226303_at	PGM5	phosphoglucomutase 5	2.35225	4.31565e-06	0.000424385
236456_at	PTPN5	protein tyrosine phosphatase, non-receptor type 5	2.34546	1.23492e-08	5.27495e-06
228551_at	DENND5B	DENN domain containing 5B	2.33692	3.08592e-06	0.000330829
226591_at	PWAR6	Prader Willi/Angelman region RNA 6	2.32752	3.83385e-08	1.25518e-05
216840_s_at	LAMA2	laminin subunit alpha 2	2.29806	4.32337e-07	7.72485e-05
230645_at	FRMD3	FERM domain containing 3	2.28574	0.00012187	0.0052683
209291_at	ID4	inhibitor of DNA binding 4, HLH protein	2.28474	0.00104018	0.0250207
216623_x_at	TOX3	TOX high mobility group box family member 3	2.26601	3.50759e-08	1.1961e-05
204154_at	CDO1	cysteine dioxygenase type 1	2.25866	4.8969e-06	0.00046224
203130_s_at	KIF5C	kinesin family member 5C	2.25583	0.000163277	0.00650196
219301_s_at	CNTNAP2	contactin associated protein like 2	2.24528	2.82266e-09	1.71477e-06
224480_s_at	GPAT3	glycerol-3-phosphate acyltransferase 3	2.24465	4.24698e-06	0.000421969
227499_at	FZD3	frizzled class receptor 3	2.22715	1.86442e-05	0.00127478
213424_at	KIAA0895	KIAA0895	2.22711	1.29835e-07	3.20025e-05
224763_at	RPL37	ribosomal protein L37	2.22389	1.33519e-07	3.25586e-05
225387_at	TSPAN5	tetraspanin 5	2.20841	3.45284e-08	1.1961e-05
235471_at	VSTM4	V-set and transmembrane domain containing 4	2.20231	1.86154e-07	4.18846e-05
231925_at	P2RY1	purinergic receptor P2Y1	2.1946	0.00011964	0.00520389
235112_at	NA	NA	2.19245	3.52213e-08	1.1961e-05
209890_at	TSPAN5	tetraspanin 5	2.19101	2.0793e-09	1.40353e-06
214774_x_at	TOX3	TOX high mobility group box family member 3	2.19012	1.47045e-07	3.48038e-05
226636_at	PLD1	phospholipase D1	2.18589	1.66726e-10	1.93952e-07
228988_at	ZNF711	zinc finger protein 711	2.17895	1.8765e-05	0.00128087
229890_at	PRRT1	proline rich transmembrane protein 1	2.17009	3.73312e-11	6.18509e-08
219230_at	TMEM100	transmembrane protein 100	2.16263	0.00341032	0.0568646
212190_at	SERPINE2	serpin family E member 2	2.16043	0.000773285	0.0200174
212281_s_at	TMEM97	transmembrane protein 97	2.15124	9.49232e-05	0.00437599
226344_at	ZMAT1	zinc finger matrin-type 1	2.14808	2.72674e-07	5.54217e-05
212865_s_at	COL14A1	collagen type XIV alpha 1 chain	2.12998	0.00122575	0.0279125
206022_at	NDP	NDP, norrin cystine knot growth factor	2.12634	7.38106e-11	9.88663e-08
223734_at	MGARP	mitochondria localized glutamic acid rich protein	2.12613	0.000444266	0.0133904
219331_s_at	KLHDC8A	kelch domain containing 8A	2.12556	2.3338e-12	9.11433e-09
241600_at	NA	NA	2.12264	0.000144566	0.00596991
219338_s_at	LRRC49	leucine rich repeat containing 49	2.11925	1.76799e-08	7.2138e-06
221974_at	SNHG14	small nucleolar RNA host gene 14	2.11253	1.00282e-05	0.000793478
218974_at	SOBP	sine oculis binding protein homolog	2.11118	1.93486e-05	0.00131414
227703_s_at	SYTL4	synaptotagmin like 4	2.09948	7.78128e-06	0.000642669
208399_s_at	EDN3	endothelin 3	2.0961	1.31119e-10	1.59309e-07
227152_at	KIAA1551	KIAA1551	2.09489	5.06093e-06	0.000470589
227417_at	2018-03-02	mitochondrial amidoxime reducing component 2	2.09021	1.94113e-08	7.86157e-06
228805_at	SIMC1	SUMO interacting motifs containing 1	2.08053	8.16829e-08	2.26701e-05
204793_at	GPRASP1	G protein-coupled receptor associated sorting protein 1	2.07712	6.38235e-05	0.00325518
204753_s_at	HLF	HLF, PAR bZIP transcription factor	2.07599	3.3884e-07	6.43266e-05
229623_at	TMEM150C	transmembrane protein 150C	2.0752	0.000450713	0.01354
205756_s_at	F8	coagulation factor VIII	2.06681	3.49443e-08	1.1961e-05
205981_s_at	ING2	inhibitor of growth family member 2	2.06368	2.04988e-07	4.49287e-05
204755_x_at	HLF	HLF, PAR bZIP transcription factor	2.06344	5.67117e-09	2.89786e-06
33767_at	NEFH	neurofilament heavy	2.0513	0.000524164	0.0150518
1555867_at	GNG4	G protein subunit gamma 4	2.0472	2.74023e-07	5.54896e-05
225698_at	EPB41L4A-AS1	EPB41L4A antisense RNA 1	2.04119	2.35002e-05	0.00154202
219871_at	KLF3-AS1	KLF3 antisense RNA 1	2.03811	5.9833e-12	1.42234e-08
202746_at	ITM2A	integral membrane protein 2A	2.02979	0.000896291	0.0223664
1554007_at	NA	NA	2.02694	0.00105843	0.0253147
229085_at	LRRC3B	leucine rich repeat containing 3B	2.01737	7.48794e-06	0.00062409
234192_s_at	GKAP1	G kinase anchoring protein 1	2.01582	7.74529e-07	0.000119288
203129_s_at	KIF5C	kinesin family member 5C	2.00396	3.64396e-05	0.00216117
226269_at	GDAP1	ganglioside induced differentiation associated protein 1	1.99901	1.20587e-06	0.000164417
235309_at	RPS15A	ribosomal protein S15a	1.99621	1.29448e-07	3.20025e-05
209108_at	TSPAN6	tetraspanin 6	1.9866	6.56387e-05	0.00333222
242239_at	NA	NA	1.97837	0.000128755	0.00550549
226225_at	MCC	mutated in colorectal cancers	1.96501	0.00276272	0.0492186
202761_s_at	SYNE2	spectrin repeat containing nuclear envelope protein 2	1.96021	1.05965e-07	2.78539e-05
203710_at	ITPR1	inositol 1,4,5-trisphosphate receptor type 1	1.95986	0.000118619	0.00517663
203961_at	NEBL	nebulette	1.95303	2.55831e-09	1.62646e-06
224367_at	BEX2	brain expressed X-linked 2	1.94849	0.00118261	0.0272809
211276_at	TCEAL2	transcription elongation factor A like 2	1.93759	0.00346602	0.0574605
228528_at	MIR29B2CHG	MIR29B2 and MIR29C host gene	1.93072	6.21653e-05	0.00318905
218614_at	KIAA1551	KIAA1551	1.93016	7.60538e-05	0.00370941
227899_at	VIT	vitrin	1.92697	8.84282e-07	0.000130671
227719_at	SMAD9	SMAD family member 9	1.92427	0.000228712	0.00830333
206721_at	CCDC181	coiled-coil domain containing 181	1.91952	1.03157e-09	8.17407e-07
219867_at	CHODL	chondrolectin	1.91155	1.10226e-06	0.000153213
202242_at	TSPAN7	tetraspanin 7	1.90917	0.000213066	0.00789253
228027_at	GPRASP2	G protein-coupled receptor associated sorting protein 2	1.90904	6.46037e-05	0.00328577
225380_at	PKDCC	protein kinase domain containing, cytoplasmic	1.9069	1.17881e-05	0.000895157
205547_s_at	TAGLN	transgelin	-1.90594	0.00535045	0.0771993
219773_at	NOX4	NADPH oxidase 4	-1.90816	0.000116603	0.00511658
208296_x_at	TNFAIP8	TNF alpha induced protein 8	-1.91008	0.000230002	0.00832804
219561_at	COPZ2	coatomer protein complex subunit zeta 2	-1.91048	6.22522e-06	0.000543712
209598_at	PNMA2	PNMA family member 2	-1.91615	0.0011622	0.0269938
204588_s_at	SLC7A7	solute carrier family 7 member 7	-1.91811	6.69192e-11	9.62844e-08
212481_s_at	TPM4	tropomyosin 4	-1.9193	3.04452e-05	0.00189589
223499_at	C1QTNF5	C1q and TNF related 5	-1.92282	7.23274e-05	0.00358198
231807_at	KIAA1217	KIAA1217	-1.92501	5.20342e-05	0.00280017
224595_at	SLC44A1	solute carrier family 44 member 1	-1.92581	6.75108e-06	0.00057615
205534_at	PCDH7	protocadherin 7	-1.92749	3.71348e-08	1.24561e-05
236035_at	FZD1	frizzled class receptor 1	-1.9313	2.10072e-05	0.00140246
213247_at	SVEP1	sushi, von Willebrand factor type A, EGF and pentraxin domain containing 1	-1.93183	8.95256e-05	0.0041768
200838_at	CTSB	cathepsin B	-1.9323	5.85084e-05	0.00304661
201920_at	SLC20A1	solute carrier family 20 member 1	-1.93453	2.32168e-06	0.000265037
204457_s_at	GAS1	growth arrest specific 1	-1.93615	0.00126686	0.028586
201324_at	EMP1	epithelial membrane protein 1	-1.93667	0.00599083	0.0831131
227598_at	ZBED6CL	ZBED6 C-terminal like	-1.94496	3.28388e-06	0.000345239
204912_at	IL10RA	interleukin 10 receptor subunit alpha	-1.94807	6.32396e-08	1.849e-05
218880_at	FOSL2	FOS like 2, AP-1 transcription factor subunit	-1.94919	1.67227e-05	0.00117219
202311_s_at	COL1A1	collagen type I alpha 1 chain	-1.94949	2.59795e-05	0.00166582
226535_at	ITGB6	integrin subunit beta 6	-1.9513	0.00451219	0.068739
216950_s_at	FCGR1CP	Fc fragment of IgG receptor Ic, pseudogene	-1.95212	7.06822e-10	5.94546e-07
228636_at	BHLHE22	basic helix-loop-helix family member e22	-1.95258	0.000210362	0.00784019
225262_at	FOSL2	FOS like 2, AP-1 transcription factor subunit	-1.9537	5.71472e-05	0.00299374
202994_s_at	FBLN1	fibulin 1	-1.95679	0.00224637	0.0425278
209969_s_at	STAT1	signal transducer and activator of transcription 1	-1.96041	0.00038443	0.0121215
204415_at	IFI6	interferon alpha inducible protein 6	-1.96163	5.60467e-05	0.00295844
203290_at	HLA-DQA2	major histocompatibility complex, class II, DQ alpha 2	-1.96172	0.000973263	0.023841
202998_s_at	LOXL2	lysyl oxidase like 2	-1.96491	0.000290097	0.00996296
214770_at	MSR1	macrophage scavenger receptor 1	-1.96511	2.13749e-05	0.00141853
230071_at	NA	NA	-1.96808	3.47218e-06	0.000358869
204655_at	CCL5	C-C motif chemokine ligand 5	-1.97695	0.000249978	0.00888081
213125_at	OLFML2B	olfactomedin like 2B	-1.97865	7.52752e-06	0.000626434
204994_at	MX2	MX dynamin like GTPase 2	-1.97895	5.95158e-06	0.00052911
226702_at	CMPK2	cytidine/uridine monophosphate kinase 2	-1.97982	0.00119591	0.0274618
219806_s_at	SMCO4	single-pass membrane protein with coiled-coil domains 4	-1.97998	2.66568e-06	0.000295631
214329_x_at	TNFSF10	TNF superfamily member 10	-1.98712	0.000157868	0.00632801
204279_at	PSMB9	proteasome subunit beta 9	-1.98738	3.38403e-05	0.00205124
229088_at	ENPP1	ectonucleotide pyrophosphatase/phosphodiesterase 1	-1.98819	0.000141958	0.00587997
202687_s_at	TNFSF10	TNF superfamily member 10	-1.99225	2.89284e-05	0.00181683
202207_at	ARL4C	ADP ribosylation factor like GTPase 4C	-1.99302	5.71021e-05	0.00299374
202672_s_at	ATF3	activating transcription factor 3	-1.99344	0.00511615	0.0746406
209448_at	HTATIP2	HIV-1 Tat interactive protein 2	-1.99621	0.000753244	0.0196113
214677_x_at	IGLC2	immunoglobulin lambda constant 2	-1.99739	0.120857	0.504225
202546_at	VAMP8	vesicle associated membrane protein 8	-1.99768	6.08934e-06	0.000536992
208729_x_at	HLA-B	major histocompatibility complex, class I, B	-1.99858	7.53869e-05	0.00368345
203417_at	MFAP2	microfibril associated protein 2	-1.9993	2.69595e-05	0.00171396
1405_i_at	CCL5	C-C motif chemokine ligand 5	-1.99987	0.00052042	0.0150137
210095_s_at	IGFBP3	insulin like growth factor binding protein 3	-2.0031	0.000420119	0.0128721
230867_at	COL6A6	collagen type VI alpha 6 chain	-2.01032	0.00185068	0.0372028
227372_s_at	BAIAP2L1	BAI1 associated protein 2 like 1	-2.0105	4.52785e-05	0.00250519
210764_s_at	CYR61	cysteine rich angiogenic inducer 61	-2.01554	4.31369e-05	0.00241898
219594_at	NINJ2	ninjurin 2	-2.02431	1.58119e-07	3.6632e-05
209396_s_at	CHI3L1	chitinase 3 like 1	-2.02536	0.000155309	0.00625295
200906_s_at	PALLD	palladin, cytoskeletal associated protein	-2.02684	0.000406452	0.0126626
201069_at	MMP2	matrix metallopeptidase 2	-2.02844	9.42934e-05	0.00435798
227038_at	SGMS2	sphingomyelin synthase 2	-2.02863	0.000209076	0.0078029
214511_x_at	FCGR1CP	Fc fragment of IgG receptor Ic, pseudogene	-2.03189	1.91355e-09	1.35874e-06
231341_at	SLC35D3	solute carrier family 35 member D3	-2.03266	4.39822e-05	0.0024538
212587_s_at	PTPRC	protein tyrosine phosphatase, receptor type C	-2.0367	4.77755e-07	8.24015e-05
211911_x_at	HLA-B	major histocompatibility complex, class I, B	-2.04638	2.7243e-05	0.00172797
225911_at	NPNT	nephronectin	-2.04675	0.00222605	0.0423042
225955_at	METRNL	meteorin like, glial cell differentiation regulator	-2.05147	4.39797e-07	7.8307e-05
228057_at	DDIT4L	DNA damage inducible transcript 4 like	-2.05155	0.00118925	0.0273547
201842_s_at	EFEMP1	EGF containing fibulin extracellular matrix protein 1	-2.05252	0.0028595	0.0504171
202310_s_at	COL1A1	collagen type I alpha 1 chain	-2.05907	0.000684468	0.0182586
1554741_s_at	FGF7	fibroblast growth factor 7	-2.0597	0.000318867	0.0106892
201744_s_at	LUM	lumican	-2.06025	0.000390521	0.012243
227801_at	TRIM59	tripartite motif containing 59	-2.06863	8.5878e-07	0.0001276
213905_x_at	BGN	biglycan	-2.07473	6.96685e-07	0.000111378
217762_s_at	RAB31	RAB31, member RAS oncogene family	-2.08179	1.62176e-07	3.71668e-05
226804_at	FAM20A	FAM20A, golgi associated secretory pathway pseudokinase	-2.08552	1.16887e-08	5.03213e-06
204794_at	DUSP2	dual specificity phosphatase 2	-2.0867	7.2655e-05	0.00358845
225105_at	C12orf75	chromosome 12 open reading frame 75	-2.08806	6.09225e-05	0.00313943
225328_at	FBXO32	F-box protein 32	-2.09357	0.0008711	0.0219178
202270_at	GBP1	guanylate binding protein 1	-2.09461	0.00176179	0.036111
205066_s_at	ENPP1	ectonucleotide pyrophosphatase/phosphodiesterase 1	-2.09665	4.32558e-05	0.00242317
225464_at	FRMD6	FERM domain containing 6	-2.10168	0.000167083	0.00661018
201109_s_at	THBS1	thrombospondin 1	-2.10463	0.000466345	0.0138573
233085_s_at	NABP1	nucleic acid binding protein 1	-2.10994	4.70768e-05	0.00258167
225481_at	FRMD6	FERM domain containing 6	-2.11022	0.000564123	0.0158519
205648_at	WNT2	Wnt family member 2	-2.11468	0.00338716	0.0566948
226474_at	NLRC5	NLR family CARD domain containing 5	-2.1185	2.50599e-09	1.62646e-06
209773_s_at	RRM2	ribonucleotide reductase regulatory subunit M2	-2.11923	0.00161353	0.0338396
202409_at	IGF2	insulin like growth factor 2	-2.12549	0.00468179	0.0704976
231202_at	ALDH1L2	aldehyde dehydrogenase 1 family member L2	-2.12549	4.74642e-05	0.00259751
204787_at	VSIG4	V-set and immunoglobulin domain containing 4	-2.12804	3.27791e-06	0.000345239
204430_s_at	SLC2A5	solute carrier family 2 member 5	-2.12878	2.75836e-05	0.00174552
203645_s_at	CD163	CD163 molecule	-2.13064	0.00024882	0.00885374
1553768_a_at	DCBLD1	discoidin, CUB and LCCL domain containing 1	-2.1313	6.10585e-05	0.00314348
218368_s_at	TNFRSF12A	TNF receptor superfamily member 12A	-2.13423	7.4659e-07	0.000116964
213975_s_at	LYZ	lysozyme	-2.13931	0.0161308	0.159584
1554195_a_at	C5orf46	chromosome 5 open reading frame 46	-2.1429	0.000112436	0.00497767
202995_s_at	FBLN1	fibulin 1	-2.14862	7.1695e-05	0.00356033
211719_x_at	FN1	fibronectin 1	-2.15169	1.90679e-06	0.000228626
209496_at	RARRES2	retinoic acid receptor responder 2	-2.1526	9.42963e-07	0.000137484
209365_s_at	ECM1	extracellular matrix protein 1	-2.15396	8.82705e-06	0.000709734
201287_s_at	SDC1	syndecan 1	-2.15488	6.51107e-09	3.2363e-06
204051_s_at	SFRP4	secreted frizzled related protein 4	-2.16088	0.000135473	0.00567585
235086_at	THBS1	thrombospondin 1	-2.16136	0.000432906	0.0131349
220979_s_at	ST6GALNAC5	ST6 N-acetylgalactosaminide alpha-2,6-sialyltransferase 5	-2.16556	2.64537e-05	0.00169165
225799_at	NA	NA	-2.16713	6.10679e-06	0.000537663
205901_at	PNOC	prepronociceptin	-2.16889	9.88487e-05	0.00452642
201743_at	CD14	CD14 molecule	-2.17046	1.96881e-06	0.000234519
202627_s_at	SERPINE1	serpin family E member 1	-2.17136	9.1161e-06	0.000729755
210845_s_at	PLAUR	plasminogen activator, urokinase receptor	-2.17332	1.07009e-07	2.79939e-05
201506_at	TGFBI	transforming growth factor beta induced	-2.17458	0.000313741	0.0105432
203325_s_at	COL5A1	collagen type V alpha 1 chain	-2.17656	0.000155686	0.00626351
205700_at	HSD17B6	hydroxysteroid 17-beta dehydrogenase 6	-2.17824	0.00054356	0.0154225
1553994_at	NT5E	5'-nucleotidase ecto	-2.18069	1.25368e-05	0.000935131
218232_at	C1QA	complement C1q A chain	-2.18785	1.82813e-07	4.1343e-05
202357_s_at	CFB	complement factor B	-2.19071	9.80249e-06	0.00077789
201422_at	IFI30	IFI30, lysosomal thiol reductase	-2.19778	1.89194e-07	4.22211e-05
227609_at	EPSTI1	epithelial stromal interaction 1	-2.20073	1.80906e-05	0.00124259
207426_s_at	TNFSF4	TNF superfamily member 4	-2.20075	0.00170427	0.0352825
235276_at	EPSTI1	epithelial stromal interaction 1	-2.20189	2.34514e-06	0.00026577
202688_at	TNFSF10	TNF superfamily member 10	-2.20767	4.03554e-07	7.30607e-05
203570_at	LOXL1	lysyl oxidase like 1	-2.20895	9.16439e-07	0.000134694
204670_x_at	HLA-DRB1	major histocompatibility complex, class II, DR beta 1	-2.2144	3.43777e-06	0.000356661
214255_at	ATP10A	ATPase phospholipid transporting 10A (putative)	-2.21805	2.60672e-09	1.63819e-06
209803_s_at	PHLDA2	pleckstrin homology like domain family A member 2	-2.21912	0.000369137	0.011782
212977_at	ACKR3	atypical chemokine receptor 3	-2.21988	0.00252521	0.0461913
227486_at	NA	NA	-2.22008	3.15611e-06	0.000337691
209312_x_at	HLA-DRB1	major histocompatibility complex, class II, DR beta 1	-2.2212	6.00188e-06	0.000532601
215049_x_at	CD163	CD163 molecule	-2.22269	4.52034e-05	0.00250405
223276_at	SMIM3	small integral membrane protein 3	-2.22885	1.23335e-07	3.1259e-05
228904_at	HOXB3	homeobox B3	-2.2297	0.000554461	0.0156586
230372_at	HAS2	hyaluronan synthase 2	-2.23167	1.2209e-06	0.000166051
211991_s_at	HLA-DPA1	major histocompatibility complex, class II, DP alpha 1	-2.2345	1.97049e-05	0.00133008
203561_at	FCGR2C	Fc fragment of IgG receptor IIc (gene/pseudogene)	-2.23687	7.20543e-08	2.04123e-05
205542_at	STEAP1	STEAP family member 1	-2.24196	0.000278404	0.00964011
218404_at	SNX10	sorting nexin 10	-2.2471	1.09653e-07	2.8549e-05
205100_at	GFPT2	glutamine-fructose-6-phosphate transaminase 2	-2.25377	1.81526e-06	0.00021884
219257_s_at	SPHK1	sphingosine kinase 1	-2.2659	2.81929e-08	1.04152e-05
202274_at	ACTG2	actin, gamma 2, smooth muscle, enteric	-2.26712	0.00891137	0.107723
208850_s_at	THY1	Thy-1 cell surface antigen	-2.26763	3.97648e-07	7.30607e-05
204298_s_at	LOX	lysyl oxidase	-2.26866	4.27651e-06	0.000422556
218451_at	CDCP1	CUB domain containing protein 1	-2.28723	1.41625e-06	0.000185247
208370_s_at	RCAN1	regulator of calcineurin 1	-2.28908	0.000267477	0.00932779
201890_at	RRM2	ribonucleotide reductase regulatory subunit M2	-2.29028	0.00829263	0.102952
202499_s_at	SLC2A3	solute carrier family 2 member 3	-2.29176	3.3766e-05	0.00204901
33322_i_at	SFN	stratifin	-2.29206	0.000351527	0.0113996
209325_s_at	RGS16	regulator of G protein signaling 16	-2.30134	3.66997e-07	6.89539e-05
217028_at	CXCR4	C-X-C motif chemokine receptor 4	-2.30136	3.29957e-05	0.0020169
209621_s_at	PDLIM3	PDZ and LIM domain 3	-2.30785	0.000203253	0.0076482
208851_s_at	THY1	Thy-1 cell surface antigen	-2.31465	1.02125e-06	0.000146074
219655_at	SUGCT	succinyl-CoA:glutarate-CoA transferase	-2.32032	1.59924e-05	0.00113556
212472_at	MICAL2	microtubule associated monooxygenase, calponin and LIM domain containing 2	-2.32134	2.08554e-07	4.54291e-05
202619_s_at	PLOD2	procollagen-lysine,2-oxoglutarate 5-dioxygenase 2	-2.32348	1.74784e-05	0.00120966
37512_at	HSD17B6	hydroxysteroid 17-beta dehydrogenase 6	-2.32433	0.000386559	0.0121606
211430_s_at	IGHG2	immunoglobulin heavy constant gamma 2 (G2m marker)	-2.32571	0.0918968	0.442839
204122_at	TYROBP	TYRO protein tyrosine kinase binding protein	-2.33655	9.54629e-09	4.31358e-06
221019_s_at	COLEC12	collectin subfamily member 12	-2.34338	3.8705e-05	0.00224565
211663_x_at	NA	NA	-2.34358	4.66181e-12	1.32807e-08
208650_s_at	CD24	CD24 molecule	-2.34907	0.00520385	0.0756302
219489_s_at	NXN	nucleoredoxin	-2.3611	8.52013e-06	0.000691155
223502_s_at	TNFSF13B	TNF superfamily member 13b	-2.36354	4.47827e-07	7.92393e-05
215193_x_at	HLA-DRB3	major histocompatibility complex, class II, DR beta 3	-2.36384	1.54644e-06	0.000195269
202856_s_at	SLC16A3	solute carrier family 16 member 3	-2.36408	1.13621e-07	2.9396e-05
226899_at	UNC5B	unc-5 netrin receptor B	-2.3735	2.16235e-09	1.42442e-06
204533_at	CXCL10	C-X-C motif chemokine ligand 10	-2.37762	0.00104827	0.0251186
223484_at	C15orf48	chromosome 15 open reading frame 48	-2.38507	0.000460983	0.0137653
213797_at	RSAD2	radical S-adenosyl methionine domain containing 2	-2.38823	2.01406e-08	8.09696e-06
203153_at	IFIT1	interferon induced protein with tetratricopeptide repeats 1	-2.39063	0.000208013	0.00778448
219386_s_at	SLAMF8	SLAM family member 8	-2.39175	8.84731e-08	2.43079e-05
201108_s_at	THBS1	thrombospondin 1	-2.39565	5.47836e-06	0.000499216
202803_s_at	ITGB2	integrin subunit beta 2	-2.39672	1.41912e-07	3.38822e-05
231577_s_at	GBP1	guanylate binding protein 1	-2.39699	1.58213e-05	0.00112488
205249_at	NA	NA	-2.41464	4.11149e-06	0.000410211
205206_at	ANOS1	anosmin 1	-2.42122	0.00018909	0.00727456
216442_x_at	FN1	fibronectin 1	-2.42249	2.24533e-07	4.7399e-05
232805_at	NA	NA	-2.42687	7.02202e-05	0.00349981
220356_at	CORIN	corin, serine peptidase	-2.4313	0.00147614	0.0319509
226237_at	COL8A1	collagen type VIII alpha 1 chain	-2.43239	0.000618828	0.017045
210495_x_at	FN1	fibronectin 1	-2.43467	2.60999e-07	5.38494e-05
1552289_a_at	CILP2	cartilage intermediate layer protein 2	-2.44107	6.15164e-06	0.000540741
212588_at	PTPRC	protein tyrosine phosphatase, receptor type C	-2.44186	0.000126724	0.0054342
225241_at	CCDC80	coiled-coil domain containing 80	-2.44737	4.33785e-10	4.08917e-07
203666_at	CXCL12	C-X-C motif chemokine ligand 12	-2.46	1.25891e-07	3.15737e-05
212942_s_at	CEMIP	cell migration inducing hyaluronan binding protein	-2.46386	0.00118373	0.0272852
226789_at	EMB	embigin	-2.47075	9.6959e-08	2.59864e-05
217767_at	C3	complement C3	-2.47129	6.25725e-06	0.000544769
1554474_a_at	MOXD1	monooxygenase DBH like 1	-2.47339	1.82991e-07	4.1343e-05
209395_at	CHI3L1	chitinase 3 like 1	-2.47511	0.000117723	0.00514509
225496_s_at	SYTL2	synaptotagmin like 2	-2.47597	2.78966e-08	1.03758e-05
203939_at	NT5E	5'-nucleotidase ecto	-2.48185	2.02131e-07	4.45626e-05
228640_at	PCDH7	protocadherin 7	-2.48437	8.67955e-05	0.00409099
212624_s_at	CHN1	chimerin 1	-2.49502	2.33697e-06	0.000265642
226311_at	ADAMTS2	ADAM metallopeptidase with thrombospondin type 1 motif 2	-2.49554	1.9141e-06	0.000229
215646_s_at	VCAN	versican	-2.49942	3.21969e-06	0.000339838
232914_s_at	SYTL2	synaptotagmin like 2	-2.50356	5.71506e-06	0.000513713
202283_at	SERPINF1	serpin family F member 1	-2.50365	5.76835e-07	9.61538e-05
202363_at	SPOCK1	SPARC/osteonectin, cwcv and kazal like domains proteoglycan 1	-2.50532	2.15878e-06	0.000251396
217763_s_at	RAB31	RAB31, member RAS oncogene family	-2.51169	9.97204e-09	4.39695e-06
201850_at	CAPG	capping actin protein, gelsolin like	-2.51718	5.84081e-11	8.63098e-08
205943_at	TDO2	tryptophan 2,3-dioxygenase	-2.52182	0.00140401	0.0308976
226545_at	CD109	CD109 molecule	-2.52321	3.67795e-06	0.000377283
204255_s_at	VDR	vitamin D receptor	-2.52499	2.34365e-07	4.92842e-05
201149_s_at	TIMP3	TIMP metallopeptidase inhibitor 3	-2.53681	2.75237e-06	0.000302437
203180_at	ALDH1A3	aldehyde dehydrogenase 1 family member A3	-2.53895	3.73044e-05	0.00218843
33323_r_at	SFN	stratifin	-2.54607	0.000339885	0.0111678
201852_x_at	COL3A1	collagen type III alpha 1 chain	-2.54899	0.000708852	0.0187245
236738_at	C3orf80	chromosome 3 open reading frame 80	-2.54932	8.54278e-07	0.0001276
202450_s_at	CTSK	cathepsin K	-2.55164	5.15236e-05	0.0027809
202269_x_at	GBP1	guanylate binding protein 1	-2.56671	3.83611e-06	0.000392036
218729_at	LXN	latexin	-2.5744	5.75326e-06	0.000514827
212489_at	COL5A1	collagen type V alpha 1 chain	-2.57542	7.87101e-06	0.000647139
202411_at	IFI27	interferon alpha inducible protein 27	-2.57562	2.94895e-06	0.000318015
226930_at	FNDC1	fibronectin type III domain containing 1	-2.58746	4.60345e-05	0.00253213
202953_at	C1QB	complement C1q B chain	-2.59337	1.44928e-06	0.000188217
218559_s_at	MAFB	MAF bZIP transcription factor B	-2.60606	4.70057e-06	0.000448042
201721_s_at	LAPTM5	lysosomal protein transmembrane 5	-2.60657	2.85452e-10	2.94474e-07
226875_at	DOCK11	dedicator of cytokinesis 11	-2.62209	2.06729e-05	0.00138516
213869_x_at	THY1	Thy-1 cell surface antigen	-2.62967	4.41126e-07	7.8307e-05
221729_at	COL5A2	collagen type V alpha 2 chain	-2.63169	7.78788e-07	0.000119607
227061_at	CCDC80	coiled-coil domain containing 80	-2.63315	4.37213e-05	0.00244423
226997_at	ADAMTS12	ADAM metallopeptidase with thrombospondin type 1 motif 12	-2.63378	4.66344e-06	0.000445758
225242_s_at	CCDC80	coiled-coil domain containing 80	-2.6399	6.18686e-06	0.000542964
201963_at	ACSL1	acyl-CoA synthetase long chain family member 1	-2.65766	0.000113009	0.00499787
204897_at	PTGER4	prostaglandin E receptor 4	-2.66237	0.000109428	0.00488006
222670_s_at	MAFB	MAF bZIP transcription factor B	-2.67248	2.58862e-11	4.6351e-08
205483_s_at	ISG15	ISG15 ubiquitin-like modifier	-2.68446	7.65251e-07	0.000118527
209374_s_at	IGHM	immunoglobulin heavy constant mu	-2.69775	0.0110266	0.123288
213496_at	PLPPR4	phospholipid phosphatase related 4	-2.6978	3.45235e-05	0.00208572
203083_at	THBS2	thrombospondin 2	-2.70943	9.51962e-08	2.56397e-05
202628_s_at	SERPINE1	serpin family E member 1	-2.726	2.53923e-05	0.00164478
202733_at	P4HA2	prolyl 4-hydroxylase subunit alpha 2	-2.72652	3.19086e-06	0.000339417
226525_at	STK17B	serine/threonine kinase 17b	-2.72951	4.85806e-12	1.32807e-08
221541_at	CRISPLD2	cysteine rich secretory protein LCCL domain containing 2	-2.73644	0.000436248	0.0131924
212464_s_at	FN1	fibronectin 1	-2.74414	1.33986e-07	3.25586e-05
211748_x_at	PTGDS	prostaglandin D2 synthase	-2.74698	3.18375e-10	3.16494e-07
222899_at	ITGA11	integrin subunit alpha 11	-2.75409	6.35062e-09	3.18551e-06
204774_at	EVI2A	ecotropic viral integration site 2A	-2.75644	9.92725e-09	4.39695e-06
202952_s_at	ADAM12	ADAM metallopeptidase domain 12	-2.75646	4.0177e-06	0.000402748
236858_s_at	RUNX2	runt related transcription factor 2	-2.76618	1.3038e-09	1.01836e-06
204446_s_at	ALOX5	arachidonate 5-lipoxygenase	-2.77751	4.67386e-08	1.45195e-05
212187_x_at	PTGDS	prostaglandin D2 synthase	-2.77758	4.3604e-11	6.81156e-08
225803_at	FBXO32	F-box protein 32	-2.79788	1.54482e-09	1.1731e-06
203936_s_at	MMP9	matrix metallopeptidase 9	-2.8065	0.000186454	0.00719942
221872_at	RARRES1	retinoic acid receptor responder 1	-2.80767	0.000189041	0.00727456
228367_at	ALPK2	alpha kinase 2	-2.81664	3.74867e-08	1.24636e-05
229380_at	ILDR2	immunoglobulin like domain containing receptor 2	-2.82931	9.18375e-05	0.00425527
202435_s_at	CYP1B1	cytochrome P450 family 1 subfamily B member 1	-2.83351	1.58842e-07	3.66443e-05
216834_at	RGS1	regulator of G protein signaling 1	-2.86633	4.73544e-06	0.000449497
218468_s_at	GREM1	gremlin 1, DAN family BMP antagonist	-2.92094	0.000127327	0.00545153
212344_at	SULF1	sulfatase 1	-2.92821	6.07902e-09	3.0775e-06
226777_at	ADAM12	ADAM metallopeptidase domain 12	-2.92999	1.18591e-05	0.000899304
218723_s_at	RGCC	regulator of cell cycle	-2.93309	1.04462e-05	0.000818262
222020_s_at	NTM	neurotrimin	-2.93793	9.84008e-07	0.000141581
209324_s_at	RGS16	regulator of G protein signaling 16	-2.9637	1.81717e-06	0.00021884
236044_at	PLPP4	phospholipid phosphatase 4	-2.98647	2.60958e-07	5.38494e-05
211597_s_at	HOPX	HOP homeobox	-2.9946	3.28979e-06	0.000345239
202988_s_at	RGS1	regulator of G protein signaling 1	-2.99716	2.76519e-06	0.00030298
206025_s_at	TNFAIP6	TNF alpha induced protein 6	-3.06074	1.60902e-10	1.91246e-07
201148_s_at	TIMP3	TIMP metallopeptidase inhibitor 3	-3.065	1.67966e-07	3.82647e-05
210133_at	CCL11	C-C motif chemokine ligand 11	-3.08415	4.5074e-09	2.44002e-06
1557080_s_at	ITGBL1	integrin subunit beta like 1	-3.11908	1.56726e-05	0.00111575
242625_at	RSAD2	radical S-adenosyl methionine domain containing 2	-3.1349	3.75212e-07	7.00161e-05
220988_s_at	C1QTNF3	C1q and TNF related 3	-3.14133	5.60508e-05	0.00295844
203186_s_at	S100A4	S100 calcium binding protein A4	-3.18458	1.14552e-07	2.94044e-05
212488_at	COL5A1	collagen type V alpha 1 chain	-3.18646	2.0106e-09	1.40353e-06
203878_s_at	MMP11	matrix metallopeptidase 11	-3.21193	1.26195e-05	0.000938734
219087_at	ASPN	asporin	-3.21614	0.00198052	0.039092
214927_at	ITGBL1	integrin subunit beta like 1	-3.22327	1.73058e-05	0.00120076
209596_at	MXRA5	matrix remodeling associated 5	-3.23091	5.37884e-08	1.61703e-05
218469_at	GREM1	gremlin 1, DAN family BMP antagonist	-3.24321	0.000150634	0.00615295
204589_at	NUAK1	NUAK family kinase 1	-3.24505	2.25903e-08	8.88577e-06
213790_at	ADAM12	ADAM metallopeptidase domain 12	-3.29502	2.21418e-06	0.000254328
206026_s_at	TNFAIP6	TNF alpha induced protein 6	-3.3129	1.93629e-11	3.65058e-08
232523_at	MEGF10	multiple EGF like domains 10	-3.33746	0.000478322	0.0141341
226695_at	PRRX1	paired related homeobox 1	-3.35826	6.35702e-06	0.000550824
210809_s_at	POSTN	periostin	-3.42525	0.000133577	0.00562832
221900_at	COL8A2	collagen type VIII alpha 2 chain	-3.43587	7.03417e-09	3.40348e-06
209955_s_at	FAP	fibroblast activation protein alpha	-3.46529	1.79226e-09	1.3189e-06
226218_at	IL7R	interleukin 7 receptor	-3.47088	6.32782e-07	0.000102968
231993_at	ITGBL1	integrin subunit beta like 1	-3.4888	0.00010301	0.00468575
232231_at	RUNX2	runt related transcription factor 2	-3.49212	3.32334e-08	1.17228e-05
213909_at	LRRC15	leucine rich repeat containing 15	-3.5394	3.68128e-08	1.24243e-05
205422_s_at	ITGBL1	integrin subunit beta like 1	-3.61614	7.1024e-06	0.000596503
201286_at	SDC1	syndecan 1	-3.62204	1.32016e-11	2.57785e-08
238617_at	KIF26B	kinesin family member 26B	-3.67314	3.65769e-09	2.08317e-06
225681_at	CTHRC1	collagen triple helix repeat containing 1	-3.67604	4.26021e-06	0.000421969
221730_at	COL5A2	collagen type V alpha 2 chain	-3.68972	2.05435e-07	4.49287e-05
213765_at	MFAP5	microfibril associated protein 5	-3.72056	2.78096e-06	0.000304098
223121_s_at	SFRP2	secreted frizzled related protein 2	-3.78348	8.36253e-07	0.000125956
202436_s_at	CYP1B1	cytochrome P450 family 1 subfamily B member 1	-3.81945	2.04467e-06	0.000241452
209708_at	MOXD1	monooxygenase DBH like 1	-3.82839	4.58218e-10	4.24628e-07
219454_at	EGFL6	EGF like domain multiple 6	-3.8524	3.4783e-08	1.1961e-05
229554_at	LUM	lumican	-3.8758	6.70502e-06	0.000573704
201141_at	GPNMB	glycoprotein nmb	-3.92957	4.07254e-09	2.2721e-06
229271_x_at	COL11A1	collagen type XI alpha 1 chain	-3.93136	1.94113e-07	4.31427e-05
209758_s_at	MFAP5	microfibril associated protein 5	-3.94207	7.48587e-07	0.000116964
212473_s_at	MICAL2	microtubule associated monooxygenase, calponin and LIM domain containing 2	-4.00843	2.97994e-08	1.08619e-05
202437_s_at	CYP1B1	cytochrome P450 family 1 subfamily B member 1	-4.01756	1.46087e-06	0.0001891
204254_s_at	VDR	vitamin D receptor	-4.04048	1.97957e-14	2.70583e-10
201147_s_at	TIMP3	TIMP metallopeptidase inhibitor 3	-4.04656	8.44366e-10	6.78907e-07
221731_x_at	VCAN	versican	-4.24992	3.22675e-08	1.1456e-05
204620_s_at	VCAN	versican	-4.26317	2.7502e-09	1.68952e-06
212354_at	SULF1	sulfatase 1	-4.27605	2.95606e-10	2.99301e-07
212353_at	SULF1	sulfatase 1	-4.30855	1.63626e-08	6.72651e-06
201150_s_at	TIMP3	TIMP metallopeptidase inhibitor 3	-4.35095	5.28642e-09	2.77918e-06
204619_s_at	VCAN	versican	-4.3704	7.58808e-08	2.13772e-05
217428_s_at	COL10A1	collagen type X alpha 1 chain	-4.43348	2.13445e-07	4.58516e-05
205941_s_at	COL10A1	collagen type X alpha 1 chain	-4.49691	1.85597e-09	1.3352e-06
209875_s_at	SPP1	secreted phosphoprotein 1	-4.56963	6.6659e-09	3.2834e-06
215446_s_at	LOX	lysyl oxidase	-4.65016	2.64208e-10	2.83247e-07
222484_s_at	CXCL14	C-X-C motif chemokine ligand 14	-4.6936	9.0057e-08	2.44968e-05
204320_at	COL11A1	collagen type XI alpha 1 chain	-4.69712	3.08877e-07	6.03138e-05
219874_at	SLC12A8	solute carrier family 12 member 8	-4.70427	2.9612e-14	3.23807e-10
213764_s_at	MFAP5	microfibril associated protein 5	-4.74362	3.01222e-07	5.92421e-05
229479_at	NA	NA	-4.78114	2.56666e-10	2.80665e-07
205479_s_at	PLAU	plasminogen activator, urokinase	-4.78946	2.93539e-12	9.45169e-09
227140_at	INHBA	inhibin beta A subunit	-4.79799	2.68972e-09	1.67114e-06
37892_at	COL11A1	collagen type XI alpha 1 chain	-4.92162	1.53158e-07	3.59395e-05
235182_at	ISM1	isthmin 1	-4.94091	1.16512e-11	2.35936e-08
227566_at	NTM	neurotrimin	-4.99706	1.07532e-10	1.3362e-07
213338_at	TMEM158	transmembrane protein 158 (gene/pseudogene)	-5.04398	5.48325e-12	1.42234e-08
218002_s_at	CXCL14	C-X-C motif chemokine ligand 14	-5.23895	5.04916e-08	1.54225e-05
202238_s_at	NNMT	nicotinamide N-methyltransferase	-5.24759	1.10352e-13	8.89387e-10
202237_at	NNMT	nicotinamide N-methyltransferase	-5.33391	8.5903e-11	1.11827e-07
210511_s_at	INHBA	inhibin beta A subunit	-5.51608	3.39373e-11	5.79851e-08
206439_at	EPYC	epiphycan	-5.65387	5.39209e-07	9.04334e-05
223278_at	GJB2	gap junction protein beta 2	-6.1204	6.86151e-15	1.87576e-10
223122_s_at	SFRP2	secreted frizzled related protein 2	-6.26402	1.40767e-07	3.37562e-05
205713_s_at	COMP	cartilage oligomeric matrix protein	-6.42963	1.39039e-14	2.53398e-10
