## Supplementary material for "Distinct cancer-associated fibroblast states drive clinical outcomes in high-grade serous ovarian cancer and are regulated by TCF21": Table S4A - FH vs FL genelist RNAseq

### Sheet: testFHvsFL_clean
Table S4A. Differentially Expressed Genes Between FACS Purified FH and FL CAFs.
Genes differentially expressed between FH and FL fractions (RNA-Seq) at FDR 0.05. Rows represent genes and columns represent edgeR output . A positive logFC corresponds to a higher expression of genes in FH compared to FL.
gene_name	logFC	logCPM	LR	PValue	FDR	score (signlogFC*-log10pvalue)
MMP13	11.8794	6.94007	12.0536	0.000516936	0.0220031	3.28656
MMP1	11.6126	5.25618	28.5265	9.2425e-08	0.000155697	7.03421
LOC101927229	10.0495	3.84006	18.9285	1.35714e-05	0.00303998	4.86738
NETO1	9.73293	3.30381	28.0597	1.17628e-07	0.000155697	6.92949
CHRNA1	9.61013	3.58675	15.9602	6.46899e-05	0.00672775	4.18916
F13A1	9.15592	5.68046	13.1899	0.000281464	0.0151222	3.55058
CXCL13	8.85438	2.64562	21.0105	4.56762e-06	0.00147788	5.34031
SLC24A2	8.79547	2.71571	16.0282	6.24065e-05	0.00670144	4.20477
MEGF10	8.47145	4.87492	12.0509	0.000517684	0.0220031	3.28593
PTPRN	8.37924	2.74024	21.5911	3.37409e-06	0.00126239	5.47184
PVALB	7.96481	1.79392	17.3235	3.15263e-05	0.00470442	4.50133
SOX11	7.90194	3.38766	9.42208	0.00214389	0.0445928	2.6688
EVI2A	7.82491	4.35036	23.8976	1.01597e-06	0.000547871	5.99312
LRRN4	7.70143	5.46907	10.6806	0.00108267	0.0307017	2.9655
GJB2	7.6431	6.59381	19.207	1.17281e-05	0.00276315	4.93077
SBSN	7.64182	2.38331	16.2277	5.6168e-05	0.00628485	4.25051
DPP10	7.5559	1.66155	25.1456	5.31611e-07	0.000455309	6.27441
CORIN	7.49695	3.70835	18.1756	2.01448e-05	0.0038092	4.69584
RSPO3	7.36612	5.04405	17.2276	3.31584e-05	0.00473319	4.47941
EPYC	7.15875	6.07411	24.7581	6.49937e-07	0.000473154	6.18713
IGFL2	6.98167	2.68041	19.3779	1.07243e-05	0.00269217	4.96963
TMEM158	6.88614	4.1273	20.8648	4.92875e-06	0.00152686	5.30726
MFAP5	6.86602	6.13465	16.1862	5.74097e-05	0.00628485	4.24102
SHOX2	6.82888	3.032	11.0606	0.000881831	0.0283426	3.05461
BCHE	6.82209	4.08031	9.34691	0.00223362	0.0458694	2.65099
PITX2	6.81757	1.25652	12.094	0.000505839	0.021817	3.29599
ADD2	6.7739	4.98429	19.4679	1.02304e-05	0.00261325	4.99011
DKK1	6.69746	1.1039	17.2829	3.22081e-05	0.00470442	4.49204
GREM1	6.6852	6.01168	16.9343	3.86966e-05	0.00516901	4.41233
ADAMDEC1	6.68046	0.73475	17.8247	2.4222e-05	0.00425732	4.61579
CADM3	6.64361	5.55568	10.9365	0.000942903	0.0291563	3.02553
DIO2	6.62364	6.01901	16.8015	4.14997e-05	0.00536948	4.38195
COL6A5	6.61005	4.39308	30.1153	4.07102e-08	0.000118548	7.3903
PPAPDC1A	6.60823	3.1919	15.6263	7.71743e-05	0.00733589	4.11253
CHRNA3	6.48822	0.638732	13.6251	0.000223178	0.0129979	3.65135
GATA3	6.46582	2.30498	10.0523	0.00152159	0.0371717	2.8177
LRRC15	6.41696	7.14218	15.065	0.000103869	0.00817476	3.98351
CA12	6.40809	6.07021	13.3308	0.000261088	0.0143451	3.58321
HOXB3	6.39578	4.47917	14.2471	0.000160308	0.0106584	3.79505
ADGRF4	6.35687	0.876852	15.1438	9.96224e-05	0.00817476	4.00164
DPP6	6.3394	2.01059	21.1858	4.16846e-06	0.00137938	5.38002
KIAA0226L	6.30474	0.909976	10.2691	0.00135279	0.0348417	2.86877
LOC653513	6.26076	0.930172	9.30571	0.00228441	0.0458772	2.64123
GDF6	6.18092	1.0124	11.9125	0.000557571	0.0226135	3.2537
MMP11	6.17657	9.23267	17.9509	2.26675e-05	0.00414763	4.6446
CXCL14	6.13647	6.19799	12.9225	0.000324653	0.016882	3.48858
LINC01429	6.10409	0.605795	18.1942	1.9949e-05	0.0038092	4.70008
TNN	6.08953	1.93308	13.8877	0.000194068	0.0119768	3.71205
TNFRSF9	6.05224	2.66336	17.7549	2.51267e-05	0.00435529	4.59986
EVI2B	6.04165	1.20366	11.416	0.000728146	0.025844	3.13778
IL7R	6.02457	5.30038	24.2927	8.27526e-07	0.000502032	6.08222
COL11A1	5.98977	9.68428	16.3938	5.14523e-05	0.00599316	4.2886
RUNX1-IT1	5.98713	0.586196	15.5552	8.01319e-05	0.00746738	4.09619
TLL1	5.98455	2.13552	18.8696	1.39964e-05	0.0030877	4.85398
NTM	5.95694	5.61488	15.1152	0.000101145	0.00817476	3.99506
METTL11B	5.89072	0.347566	16.3494	5.2672e-05	0.00603862	4.27842
ALPK2	5.88325	5.4497	25.9264	3.54691e-07	0.000397254	6.45015
HOXB4	5.83406	3.45581	10.3482	0.00129602	0.033878	2.88739
ILDR2	5.80816	4.08722	10.5059	0.00118996	0.0322641	2.92447
LOC90768	5.76948	1.78867	19.6467	9.3162e-06	0.00246625	5.03076
HOXA5	5.75326	2.86449	16.3325	5.3144e-05	0.00604513	4.27455
KIF26B	5.71243	7.15864	20.678	5.4338e-06	0.00164825	5.2649
HOXB6	5.6958	2.40746	11.3578	0.00075131	0.0261335	3.12418
SFRP2	5.66393	7.80645	15.0924	0.000102377	0.00817476	3.9898
CCL11	5.64439	5.12809	21.587	3.3814e-06	0.00126239	5.4709
XIRP1	5.58834	5.58145	19.5128	9.99276e-06	0.00259812	5.00031
COL6A6	5.57805	6.78269	41.6553	1.08871e-10	1.58517e-06	9.96309
SPOCK1	5.53194	4.46373	37.012	1.17405e-09	8.3707e-06	8.93031
KIAA1549L	5.53092	3.46114	11.734	0.000613693	0.0237103	3.21205
SDC1	5.49093	6.83707	21.927	2.83224e-06	0.00113851	5.54787
APELA	5.48961	1.17455	16.9916	3.7545e-05	0.00507218	4.42545
DERL3	5.44031	2.91438	9.49497	0.00206036	0.0434137	2.68606
RFX8	5.42077	1.33149	15.3204	9.07318e-05	0.00783362	4.04224
IP6K3	5.41809	0.146686	11.2859	0.000780977	0.0266131	3.10736
GPR68	5.38734	2.24649	17.6801	2.61351e-05	0.00442473	4.58278
KCNJ12	5.34542	1.38595	13.4781	0.000241368	0.0137278	3.61732
SEMA3D	5.34331	6.47189	17.9413	2.27829e-05	0.00414763	4.64239
TRPA1	5.33748	1.09279	15.2722	9.30745e-05	0.00787886	4.03117
MIR31HG	5.30552	1.214	13.317	0.000263016	0.0143967	3.58002
BDKRB1	5.26623	4.1747	15.6877	7.47087e-05	0.00725173	4.12663
SERPINB2	5.22616	5.8652	9.76623	0.00177747	0.0404244	2.7502
CSMD2	5.2091	4.77745	13.3938	0.000252461	0.0140392	3.5978
PLEKHN1	5.17628	0.251589	10.9007	0.000961279	0.0293503	3.01715
CST7	5.1726	2.73558	10.8615	0.000981822	0.029597	3.00797
NKX3-2	5.15842	1.67724	12.3948	0.000430542	0.0197751	3.36598
POSTN	5.15072	10.0566	17.4298	2.98118e-05	0.00470442	4.52561
RIPK3	5.11668	0.136698	8.97056	0.00274364	0.0499416	2.56167
IL1RL1	5.10616	3.34884	11.5921	0.00066232	0.0242906	3.17893
TREM1	5.09324	0.87146	14.7208	0.000124665	0.00926085	3.90425
SLC2A5	5.04858	2.95475	20.3344	6.50221e-06	0.00189811	5.18694
RANBP3L	5.03815	1.89785	10.1805	0.0014193	0.0358768	2.84793
KERA	4.99426	0.644684	9.27627	0.00232142	0.0463302	2.63425
LINC01605	4.9634	2.38771	15.5381	8.08576e-05	0.00746738	4.09228
CALB2	4.95799	5.15735	9.02893	0.00265739	0.0492221	2.57554
FAP	4.95028	7.43076	21.9769	2.75946e-06	0.00113851	5.55918
IL11	4.94963	2.71163	9.98587	0.00157746	0.0380261	2.80204
PRSS27	4.94028	0.104719	9.90275	0.00165032	0.0386313	2.78243
C1QTNF3	4.90389	4.89416	10.5387	0.001169	0.0319937	2.93219
FBLN2	4.82998	6.646	12.7445	0.000357054	0.0179552	3.44727
GCNT1	4.79828	3.50805	9.90699	0.00164652	0.0386044	2.78343
KCNA1	4.77797	2.23736	13.4152	0.0002496	0.0140316	3.60276
HHIP	4.75195	4.19094	12.701	0.000365463	0.018066	3.43716
ADTRP	4.75048	0.927545	13.9058	0.000192201	0.0119768	3.71624
NINJ2	4.71126	1.47986	9.47629	0.00208144	0.0436684	2.68164
VEPH1	4.60828	2.26099	12.4876	0.000409653	0.0192351	3.38758
CDCP1	4.60557	5.44445	17.2486	3.27945e-05	0.0047276	4.4842
UBD	4.56598	2.87507	24.5406	7.27615e-07	0.000481549	6.1381
ADGRL4	4.54946	1.03937	12.2983	0.00045338	0.0203741	3.34354
EVA1A	4.53124	2.1144	13.8633	0.000196597	0.0119768	3.70642
KCNQ5	4.52362	1.09244	11.8514	0.000576168	0.0228883	3.23945
HLX	4.50914	3.35893	9.77662	0.00176745	0.040302	2.75265
TMEM169	4.49609	1.66466	10.7336	0.00105208	0.0303933	2.97795
ADAMTS14	4.49569	4.93509	11.0565	0.000883759	0.0283426	3.05367
GPRIN1	4.48451	1.33162	15.4322	8.55172e-05	0.00772585	4.06795
SALL4	4.48108	2.49155	21.5207	3.50024e-06	0.00127409	5.4559
ADAMTSL1	4.47087	4.91442	21.4095	3.7093e-06	0.00129821	5.43071
RAB27B	4.46327	3.37477	16.7751	4.20819e-05	0.00537467	4.3759
SERINC2	4.46108	4.34055	13.3771	0.000254712	0.0141012	3.59395
PLAU	4.42577	7.26023	19.9059	8.13469e-06	0.00227771	5.08966
SEMA3A	4.41778	5.16092	14.2436	0.00016061	0.0106584	3.79423
COMP	4.41741	7.07567	21.1961	4.14605e-06	0.00137938	5.38237
EMB	4.39765	4.80059	13.0718	0.000299779	0.0158719	3.5232
TENM3	4.38351	6.48165	26.2203	3.04602e-07	0.000369584	6.51627
HAS2	4.38284	6.13778	25.6707	4.04927e-07	0.000416179	6.39262
IRX5	4.38156	2.19628	9.52577	0.00202607	0.0431371	2.69335
SLC12A8	4.37863	6.56062	36.2622	1.72473e-09	8.3707e-06	8.76328
CHI3L1	4.36186	7.147	16.909	3.92156e-05	0.00519072	4.40654
EDARADD	4.33752	2.91906	16.1993	5.70147e-05	0.00628485	4.24401
LGI2	4.31505	4.15904	11.9478	0.000547111	0.0224614	3.26192
RGCC	4.24761	5.71719	28.856	7.79632e-08	0.000155697	7.10811
JCHAIN	4.23443	2.61753	13.8743	0.000195449	0.0119768	3.70897
CNTN3	4.22478	2.21188	9.27011	0.00232924	0.0463302	2.63279
SPOCD1	4.16777	1.31436	11.9946	0.000533556	0.0221959	3.27282
MARVELD3	4.08146	0.987938	9.88808	0.00166353	0.0387914	2.77897
ANPEP	4.0449	5.79801	10.9682	0.000926892	0.0290005	3.03297
COL24A1	4.02498	4.7778	15.6362	7.67694e-05	0.00733589	4.11481
TDO2	4.02449	6.09089	11.2426	0.000799429	0.0268597	3.09722
DAB1	4.01838	2.37929	9.59522	0.00195084	0.0421738	2.70978
C3orf80	3.98586	3.26354	14.1588	0.000168013	0.0110192	3.77466
CYP1B1	3.98222	6.34189	17.8623	2.37484e-05	0.00425732	4.62437
ARSI	3.94237	3.52298	17.5985	2.72799e-05	0.00451359	4.56416
TMEM119	3.9412	4.38604	10.5871	0.00113877	0.0316421	2.94356
SNX10	3.93142	4.1711	10.9633	0.000929331	0.0290005	3.03183
SULF1	3.91727	10.0309	18.257	1.93011e-05	0.00374699	4.71442
INHBA	3.87375	8.59192	21.8861	2.89319e-06	0.00113851	5.53862
HJURP	3.84764	1.01901	9.27522	0.00232275	0.0463302	2.634
ST6GAL2	3.84553	3.70453	28.2549	1.06346e-07	0.000155697	6.97328
ASPHD1	3.80213	0.808818	9.96888	0.00159208	0.0380422	2.79803
NCAM2	3.79822	4.48162	13.2784	0.000268487	0.0145865	3.57108
GLIS1	3.79682	1.28998	9.27267	0.00232599	0.0463302	2.63339
AMPH	3.79371	3.53196	10.1136	0.00147179	0.0365064	2.83215
VDR	3.76566	5.68787	21.9626	2.78012e-06	0.00113851	5.55594
SCN8A	3.75256	4.09157	15.9066	6.65468e-05	0.00672862	4.17687
MFI2	3.73827	3.29236	9.51814	0.00203451	0.0432444	2.69154
LOX	3.72605	8.21744	23.5035	1.24687e-06	0.000648372	5.90418
PTGS2	3.72501	7.08935	16.876	3.99033e-05	0.00523416	4.39899
C12orf75	3.7106	3.14784	9.66086	0.00188236	0.0413292	2.7253
HOXA3	3.68727	3.74085	10.0357	0.00153533	0.0374446	2.8138
NNMT	3.67372	7.89572	17.3438	3.1192e-05	0.00470442	4.50596
FGF5	3.65671	0.797299	9.33367	0.00224981	0.0458699	2.64785
LIF	3.65187	6.46263	13.6166	0.000224198	0.0130053	3.64937
CXCL9	3.6152	4.548	12.6262	0.000380369	0.0185562	3.41979
RPLP0P2	3.60914	3.81793	24.1988	8.68883e-07	0.000506037	6.06104
ADAMTSL5	3.60893	0.914851	9.3136	0.00227459	0.0458699	2.6431
ISLR2	3.60582	1.88104	10.9772	0.000922415	0.0290005	3.03507
ENPP2	3.60517	5.40036	12.0201	0.000526298	0.0221471	3.27877
TIMP3	3.57933	9.35507	15.7419	7.26e-05	0.00713916	4.13906
RUNX2	3.57606	6.46116	28.0728	1.16835e-07	0.000155697	6.93243
LOC101927482	3.51281	2.18218	10.0278	0.00154197	0.0374809	2.81192
CA9	3.49019	2.53722	9.32641	0.00225874	0.0458699	2.64613
EYA2	3.48306	3.27569	9.70594	0.00183674	0.0408668	2.73595
CXCL10	3.4827	4.25907	22.233	2.4149e-06	0.00106548	5.6171
PTGES	3.47472	2.02791	19.2143	1.16833e-05	0.00276315	4.93243
SLC43A2	3.45945	5.11036	14.5026	0.000139969	0.0100889	3.85397
RNF144A-AS1	3.446	1.54325	9.92603	0.00162957	0.0383927	2.78793
BANK1	3.44482	1.344	11.139	0.00084532	0.0275344	3.07298
FN1	3.44301	13.9637	25.5604	4.28756e-07	0.000416179	6.36779
CD109	3.41846	5.81844	16.4929	4.88335e-05	0.00580143	4.31128
CAPG	3.406	4.28202	9.88628	0.00166515	0.0387914	2.77855
MPPED2	3.40578	2.98084	11.9529	0.000545631	0.0224614	3.2631
COL11A2	3.38641	1.86296	15.1511	9.9242e-05	0.00817476	4.0033
APBA2	3.36997	4.14662	21.3912	3.74483e-06	0.00129821	5.42657
TNFAIP6	3.36391	5.0064	11.962	0.000542969	0.0224614	3.26522
TNC	3.35693	7.93601	18.3176	1.86975e-05	0.00372926	4.72822
PTX3	3.34697	4.1888	14.2395	0.000160959	0.0106584	3.79328
C10orf55	3.30685	0.41451	9.71875	0.00182398	0.0407317	2.73898
HOXB2	3.30472	4.23995	9.31518	0.00227263	0.0458699	2.64347
TNFAIP8	3.29512	4.50666	9.06889	0.00259995	0.0488456	2.58503
PIGZ	3.29357	0.584349	10.9359	0.000943174	0.0291563	3.02541
FAM196B	3.28399	3.0379	10.1642	0.00143191	0.0360137	2.84409
ULBP2	3.25376	0.0779771	9.08142	0.0025822	0.0487006	2.58801
LINC00968	3.23853	0.787422	10.126	0.00146195	0.036393	2.83507
PODNL1	3.2374	4.67455	11.0744	0.000875276	0.0281947	3.05785
ALDH1A3	3.22426	6.91323	18.3505	1.83774e-05	0.00371633	4.73572
IL1B	3.22366	1.9802	9.96766	0.00159314	0.0380422	2.79775
BHLHE22	3.21361	1.69228	9.11804	0.00253101	0.048268	2.59671
TFAP2C	3.18593	2.94652	9.30713	0.00228264	0.0458772	2.64156
CTHRC1	3.17883	7.65033	11.5268	0.000685983	0.0249021	3.16369
ECM1	3.17275	6.68367	11.9363	0.000550521	0.0225157	3.25923
UHRF1	3.17227	2.21104	9.07895	0.00258568	0.0487031	2.58743
IL18R1	3.1711	4.03107	14.372	0.000150019	0.0104511	3.82385
MSC	3.16715	4.902	23.4097	1.30919e-06	0.000657302	5.883
COL10A1	3.1582	7.88723	10.1339	0.00145566	0.036393	2.83694
NUAK1	3.15235	6.32245	17.0916	3.56186e-05	0.00493284	4.44832
SLC38A5	3.12775	2.4863	15.5294	8.12336e-05	0.00746738	4.09026
ADAM12	3.12284	7.82049	11.6888	0.000628777	0.0238411	3.2015
TRIM59	3.11706	4.18607	14.288	0.000156861	0.0106584	3.80448
COL8A2	3.1154	5.5311	13.2659	0.000270283	0.0146294	3.56818
MFAP2	3.1062	6.98453	19.7702	8.73348e-06	0.0023548	5.05881
SYT7	3.08111	4.11238	14.8177	0.000118418	0.00898007	3.92658
EGLN3	3.07589	4.19049	13.3607	0.000256951	0.0141712	3.59015
ICAM5	3.06751	0.832371	9.12886	0.00251609	0.0482665	2.59927
TNFSF13B	3.05705	3.15804	11.5226	0.000687544	0.0249021	3.1627
PDE4D	3.05255	5.22039	15.6039	7.8095e-05	0.00733589	4.10738
SLC16A3	3.03451	3.5453	13.7938	0.000204003	0.0123025	3.69036
IL10	3.03042	3.89464	9.60317	0.00194242	0.0420857	2.71166
SPAG17	3.0241	2.16812	9.15013	0.002487	0.0480249	2.60432
DUOXA1	3.01679	1.33288	12.4818	0.000410926	0.0192351	3.38624
HCP5	3.00702	3.47843	11.2988	0.000775589	0.0265708	3.11037
CXCL2	2.99337	7.87248	10.5528	0.00116012	0.0319112	2.9355
PPFIA4	2.96852	2.28386	10.0965	0.00148548	0.03667	2.82813
HOXA-AS2	2.94914	0.972463	9.23133	0.00237908	0.0466946	2.62359
ANOS1	2.94891	5.5422	12.4024	0.000428786	0.0197567	3.36776
MAFB	2.94329	6.66333	24.4194	7.74843e-07	0.000490509	6.11079
IL17RB	2.92461	1.73404	9.99238	0.0015719	0.038018	2.80358
CXCL8	2.90202	7.23584	16.7186	4.33546e-05	0.00544175	4.36296
IFI27	2.89825	6.84484	10.1302	0.00145857	0.036393	2.83607
FXYD5	2.89155	5.73789	12.706	0.000364477	0.018066	3.43833
DDIT4L	2.86707	2.22667	14.1377	0.000169907	0.011044	3.76979
SPHK1	2.84343	3.88666	16.3095	5.37947e-05	0.00607171	4.26926
FBLN1	2.83918	9.2791	15.0076	0.000107078	0.00829283	3.9703
DEPDC7	2.81748	3.3575	15.8011	7.03617e-05	0.00706528	4.15266
UBE2QL1	2.791	2.94823	12.2631	0.000461993	0.0206338	3.33536
KIAA1324L	2.78837	5.19796	9.82745	0.00171927	0.0396085	2.76466
RARB	2.77601	4.63975	13.1639	0.000285392	0.0152486	3.54456
ADAM19	2.76421	5.91984	9.87486	0.00167553	0.0389479	2.77585
PTGER3	2.74749	5.22277	13.7234	0.000211804	0.012613	3.67407
ZBED6CL	2.74565	3.25967	11.9041	0.000560106	0.0226532	3.25173
C1QTNF6	2.73373	5.70878	11.2048	0.000815869	0.0271832	3.08838
TSPAN11	2.72925	2.81854	9.93015	0.00162593	0.0383927	2.7889
THBS2	2.72422	10.4418	30.2049	3.88723e-08	0.000118548	7.41036
ST6GALNAC5	2.71667	4.55635	22.3321	2.29341e-06	0.0010435	5.63952
FAM20A	2.70773	6.15066	19.1148	1.23088e-05	0.0028447	4.90978
ISM1	2.70422	6.47631	11.356	0.000752055	0.0261335	3.12375
NPAS2	2.70217	4.84982	11.3511	0.000754016	0.0261392	3.12262
TSPAN18	2.69174	4.41742	11.2124	0.000812533	0.0271341	3.09016
TIAM2	2.67546	3.39057	10.5148	0.00118425	0.0322292	2.92656
DUSP10	2.64176	4.65952	10.9807	0.000920644	0.0290005	3.03591
P4HA2	2.63078	6.63947	17.7111	2.5712e-05	0.00440432	4.58986
IL16	2.62196	4.8384	10.7843	0.00102367	0.0301871	2.98984
MXRA5	2.61864	11.0728	14.3926	0.000148383	0.010437	3.82861
ADAMTS12	2.60586	7.05384	10.1256	0.00146222	0.036393	2.83499
ENTPD3	2.59427	2.89226	15.0928	0.000102352	0.00817476	3.9899
RAMP1	2.59427	3.62089	11.6814	0.000631291	0.0238743	3.19977
BMP2	2.58999	4.21076	11.2003	0.000817822	0.027186	3.08734
CTSK	2.5883	8.12215	24.7638	6.4803e-07	0.000473154	6.1884
RGS16	2.58392	6.62582	17.4122	3.00886e-05	0.00470442	4.5216
F5	2.55844	1.69847	9.32013	0.00226649	0.0458699	2.64465
RSAD2	2.5563	6.46382	16.6259	4.55243e-05	0.00560677	4.34176
MICAL2	2.55567	7.35303	15.1518	9.92032e-05	0.00817476	4.00347
TYMP	2.54593	4.77186	11.8711	0.000570122	0.0228049	3.24403
PCDH7	2.53546	7.12335	17.2768	3.23106e-05	0.00470442	4.49066
LINC01279	2.52217	7.65281	10.666	0.00109126	0.0308518	2.96207
BCAR3	2.51474	4.58275	10.4174	0.00124831	0.0329263	2.90368
GAS1	2.51237	6.77293	11.1773	0.00082803	0.0272763	3.08195
STK17B	2.49814	7.24956	20.9222	4.78329e-06	0.00151401	5.32027
COPZ2	2.49469	4.06887	10.9511	0.000935485	0.0290419	3.02896
PHACTR1	2.47395	4.45667	13.6583	0.000219273	0.0128217	3.65902
TPBG	2.47153	5.46572	19.2008	1.17662e-05	0.00276315	4.92937
DOCK11	2.46779	6.04326	9.09021	0.00256981	0.0486896	2.5901
COLEC12	2.45741	8.05653	11.0365	0.000893357	0.028587	3.04897
ADAM33	2.45644	3.83837	11.5735	0.000668988	0.0244122	3.17458
ADAMTS2	2.45503	7.35426	15.3962	8.71612e-05	0.00773243	4.05968
CCDC71L	2.44035	5.71476	15.5221	8.15462e-05	0.00746738	4.0886
PRRX1	2.40388	8.1824	15.0703	0.000103581	0.00817476	3.98472
MMP2	2.4003	10.9493	25.2138	5.1313e-07	0.000455309	6.28977
TNFSF10	2.38451	6.27195	16.2104	5.66831e-05	0.00628485	4.24655
EPSTI1	2.3793	6.74311	11.3715	0.000745816	0.0260552	3.12737
KIAA1644	2.37803	2.76484	10.8642	0.00098039	0.029597	3.0086
LOC284454	2.36612	4.19705	11.9607	0.000543347	0.0224614	3.26492
CILP	2.36315	7.30829	10.5931	0.0011351	0.0316004	2.94497
GLRX2	2.36118	1.34692	9.15564	0.00247953	0.048008	2.60563
COL5A2	2.36004	10.8884	10.4614	0.00121897	0.0325058	2.91401
TWIST1	2.35151	5.82284	24.8917	6.06429e-07	0.000473154	6.21722
STEAP1	2.3415	4.97913	10.8222	0.00100291	0.0299843	2.99874
DUSP2	2.31947	5.33881	9.76092	0.00178261	0.0404244	2.74894
SPINT1	2.31873	3.64326	9.03346	0.00265082	0.0492221	2.57662
MMD	2.31863	4.23936	14.4017	0.000147666	0.010437	3.83072
BDKRB2	2.30539	2.7222	11.4125	0.000729524	0.025844	3.13696
IQCA1	2.30164	5.59073	11.663	0.000637539	0.0239167	3.19549
CHST11	2.2997	6.17998	16.7438	4.27817e-05	0.00541653	4.36874
NXN	2.2927	5.77914	12.8308	0.000340957	0.01748	3.4673
CCDC80	2.2856	11.1272	11.8326	0.000582015	0.0229748	3.23507
ACSL1	2.27637	5.30446	20.2566	6.77195e-06	0.00193333	5.16929
SSX2IP	2.27355	4.07976	10.7109	0.00106508	0.0304997	2.97262
SOD2	2.27191	8.81553	12.4918	0.000408747	0.0192351	3.38855
SLC2A1	2.25823	4.92378	9.08657	0.00257493	0.0486896	2.58923
TBC1D2	2.2477	3.44437	12.3066	0.000451356	0.0203741	3.34548
DNASE1L1	2.24457	3.88088	15.9726	6.42657e-05	0.00672775	4.19202
PCDHGA12	2.23871	4.33131	11.1395	0.000845076	0.0275344	3.0731
NAV1	2.23867	6.76739	17.0761	3.59121e-05	0.00493284	4.44476
MMP14	2.23816	9.7654	13.8947	0.00019334	0.0119768	3.71368
VEGFA	2.22232	8.48022	9.39153	0.0021799	0.0451484	2.66156
HLA-B	2.22149	10.3024	12.4784	0.000411684	0.0192351	3.38544
GBP5	2.21898	5.13683	12.1408	0.000493304	0.0215045	3.30689
ENTPD7	2.21546	5.74827	14.2857	0.000157057	0.0106584	3.80394
SERPINE1	2.2088	10.6589	11.6463	0.000643295	0.0239316	3.19159
ITGA5	2.19639	7.25048	28.6499	8.67164e-08	0.000155697	7.0619
IL20RA	2.19479	3.1244	10.5627	0.0011539	0.0318673	2.93783
STXBP5	2.19204	6.2236	20.3297	6.51825e-06	0.00189811	5.18587
TMTC2	2.1809	4.45686	11.8948	0.000562898	0.022691	3.24957
ITGBL1	2.17349	5.87995	11.568	0.000670953	0.0244227	3.17331
RCAN1	2.17129	6.2074	16.9877	3.76233e-05	0.00507218	4.42454
MT1E	2.16471	5.82211	10.1764	0.00142253	0.035896	2.84694
PSMB9	2.16417	4.13211	12.6166	0.000382338	0.0185562	3.41755
MT2A	2.1387	7.96048	11.7783	0.000599247	0.0233915	3.22239
CXCL12	2.1264	8.31651	15.7325	7.29617e-05	0.00713916	4.13691
PDPN	2.12488	7.74412	17.5558	2.79003e-05	0.00456437	4.55439
ALDH1B1	2.12216	5.72643	24.0168	9.54992e-07	0.000534796	6.02
COL3A1	2.11809	13.9114	8.97141	0.00274237	0.0499416	2.56187
PAPLN	2.11515	4.45774	18.5853	1.62472e-05	0.00337941	4.78922
LUM	2.11453	10.5146	9.52538	0.0020265	0.0431371	2.69325
CCDC109B	2.0998	4.03267	8.97234	0.00274098	0.0499416	2.56209
C2	2.09946	6.46593	11.1667	0.000832782	0.0273709	3.07947
OSBPL6	2.09835	2.94855	10.9293	0.00094655	0.0291986	3.02386
STRA6	2.09741	4.04839	13.2964	0.000265918	0.014501	3.57525
ANXA2P2	2.09012	3.00056	11.0023	0.000909986	0.0289921	3.04097
HIVEP3	2.08811	5.13983	14.4022	0.000147632	0.010437	3.83082
ANXA2	2.0871	9.28334	13.7957	0.000203799	0.0123025	3.6908
LAMC2	2.08468	4.34033	9.04522	0.00263383	0.0491019	2.57941
IGF2BP2	2.07744	5.5026	13.4658	0.000242957	0.0137644	3.61447
BMP1	2.07388	6.61738	9.89679	0.00165567	0.0386944	2.78103
MPP3	2.06982	1.89299	10.5731	0.00114748	0.0317629	2.94025
DNM1	2.06759	5.32549	9.34924	0.00223077	0.0458694	2.65154
IL1RAP	2.06753	5.43104	9.50657	0.00204737	0.0433281	2.6888
BEND6	2.05333	3.70704	11.4515	0.000714349	0.025618	3.14609
CD68	2.05123	5.23179	14.0511	0.000177907	0.0114111	3.74981
SMIM3	2.04062	4.92215	17.0775	3.58843e-05	0.00493284	4.4451
PCDHGA10	2.03934	3.58242	15.2931	9.2051e-05	0.00783779	4.03597
CD82	2.0357	4.8323	15.0518	0.0001046	0.00818804	3.98047
AK4	2.03423	3.64651	10.9126	0.000955122	0.0293279	3.01994
IKBKE	2.03404	2.74624	9.05766	0.00261596	0.0489569	2.58237
BMP4	2.02483	5.12994	9.11699	0.00253246	0.048268	2.59646
ZNF281	2.00463	5.96143	17.1732	3.41219e-05	0.00482345	4.46697
VCAM1	1.99795	8.9162	18.9911	1.31327e-05	0.00298768	4.88165
SFRP4	1.98978	8.78786	10.8652	0.000979888	0.029597	3.00882
RHBDF2	1.96926	3.38305	14.2556	0.000159583	0.0106584	3.79701
GPNMB	1.95984	7.54218	12.6317	0.000379255	0.0185562	3.42107
ALDH1L2	1.95686	5.54369	10.2562	0.00136227	0.0348587	2.86574
RIPK2	1.9342	4.5524	10.9612	0.000930376	0.0290005	3.03134
IGF1	1.92401	8.52194	16.4293	5.04986e-05	0.00592952	4.29672
TUBB3	1.91043	4.99844	12.882	0.000331762	0.0171293	3.47917
S100A11	1.89948	8.7496	10.7061	0.00106785	0.0304997	2.97149
LOXL1	1.89276	6.76504	9.08265	0.00258046	0.0487006	2.5883
GBP1	1.88867	7.6933	23.16	1.49063e-06	0.000723452	5.82663
TPST2	1.87631	3.53706	10.4277	0.00124141	0.0328038	2.90609
KIAA1217	1.87397	8.57893	16.5209	4.81169e-05	0.00580143	4.3177
DHRS3	1.86271	4.9084	17.2972	3.19652e-05	0.00470442	4.49532
EHD4	1.84875	5.45311	17.3562	3.0988e-05	0.00470442	4.50881
GALNT1	1.84841	7.32316	15.1187	0.000100958	0.00817476	3.99586
SNAI2	1.83237	7.34652	16.7937	4.16725e-05	0.00536948	4.38015
ROR2	1.83101	6.35969	17.3522	3.10542e-05	0.00470442	4.50788
EHD1	1.83067	6.15205	11.1249	0.00085175	0.0276819	3.06969
PDCD1LG2	1.82842	2.69446	11.3089	0.00077136	0.0264882	3.11274
KLF6	1.82494	9.41399	10.7487	0.0010435	0.030272	2.98151
SLIT2	1.82425	6.77348	9.95079	0.0016078	0.0382611	2.79377
MAN1A1	1.82328	7.39485	15.3249	9.05134e-05	0.00783362	4.04329
EIF5A2	1.82087	4.59995	16.6968	4.38541e-05	0.0054574	4.35799
LDB2	1.81418	5.98149	13.719	0.000212292	0.012613	3.67307
FBXO32	1.80362	7.34537	11.6029	0.000658501	0.02423	3.18144
CERCAM	1.79904	7.05223	13.9819	0.000184575	0.0117354	3.73383
KCTD11	1.79598	3.89002	10.4626	0.00121817	0.0325058	2.91429
IGSF3	1.79067	3.46452	10.2579	0.001361	0.0348587	2.86614
MTCL1	1.78214	3.6282	12.4382	0.000420646	0.0195051	3.37608
LACC1	1.77634	4.74549	13.91	0.000191774	0.0119768	3.71721
TNFAIP3	1.77026	9.90501	10.56	0.00115563	0.0318673	2.93718
SH3BGRL3	1.76686	6.13632	15.6172	7.75465e-05	0.00733589	4.11044
RGS3	1.76538	5.48369	10.4764	0.00120906	0.0324199	2.91755
SNAI1	1.76442	4.09713	9.43852	0.00212474	0.0443213	2.67269
ARHGAP28	1.76334	5.447	9.86485	0.00168466	0.0389963	2.77349
NOX4	1.75799	3.10453	9.54707	0.00200269	0.0430478	2.69839
ENO2	1.75599	4.22724	9.13495	0.00250772	0.048262	2.60072
MAP3K8	1.74926	5.8783	9.96762	0.00159317	0.0380422	2.79774
MARCKS	1.74754	8.51644	15.0705	0.000103569	0.00817476	3.98477
CHPF	1.74092	6.61179	14.5486	0.000136592	0.00994388	3.86458
IGF2	1.72536	3.17845	9.44443	0.00211791	0.0442422	2.67409
ABL2	1.71805	6.92993	14.8614	0.00011571	0.00882058	3.93663
UGCG	1.71475	6.41775	9.1232	0.00252388	0.048268	2.59793
FZD1	1.71404	6.94514	11.6659	0.000636568	0.0239167	3.19616
WARS	1.70943	6.68459	16.3618	5.23292e-05	0.00603862	4.28126
TUBA1C	1.70819	6.36434	10.8291	0.000999178	0.0299618	3.00036
SLC20A1	1.70351	6.11221	12.3011	0.000452695	0.0203741	3.34419
RARRES2	1.69631	7.99738	15.4225	8.59607e-05	0.00772585	4.0657
DPT	1.6959	4.35235	9.03324	0.00265115	0.0492221	2.57657
SH3PXD2B	1.68934	7.94185	24.5938	7.07782e-07	0.000481549	6.1501
TWIST2	1.68504	3.82594	12.1991	0.000478134	0.0210131	3.32045
PLOD2	1.68194	8.03424	14.7358	0.000123678	0.00923461	3.90771
GJA1	1.66426	9.24543	10.7175	0.00106128	0.0304778	2.97417
PLK2	1.65828	7.03704	12.7045	0.000364768	0.018066	3.43798
TANC2	1.65469	6.72949	12.5659	0.000392854	0.0187772	3.40577
GOLM1	1.62855	8.29206	17.4594	2.93504e-05	0.00470442	4.53239
GOLT1B	1.62039	4.73031	15.3862	8.76271e-05	0.00773243	4.05736
HSPA1A	1.60869	8.88328	9.18718	0.00243716	0.0474998	2.61312
HILPDA	1.60727	4.80762	9.25746	0.00234538	0.0465242	2.62979
IFI30	1.59891	3.79699	10.4813	0.0012059	0.0324199	2.91869
PDE4DIP	1.58883	6.0001	11.9976	0.000532699	0.0221959	3.27352
PLIN2	1.58646	5.48707	10.3328	0.00130688	0.0340398	2.88376
SIRPA	1.584	5.77494	9.9503	0.00160823	0.0382611	2.79365
CYP7B1	1.561	4.70204	9.27525	0.00232271	0.0463302	2.63401
AIM1	1.55721	3.78385	12.0368	0.000521614	0.0220776	3.28265
RRAD	1.55202	4.73038	9.7537	0.00178962	0.0404244	2.74724
WIPF1	1.52067	6.48404	11.2732	0.000786332	0.0266131	3.10439
LIMA1	1.51746	8.25335	15.9217	6.60163e-05	0.00672862	4.18035
ACVR2A	1.50904	4.99635	13.0311	0.000306353	0.0161029	3.51378
LMO7	1.50008	7.23598	12.6981	0.000366035	0.018066	3.43648
COLGALT1	1.46551	6.82513	12.003	0.000531145	0.0221959	3.27479
WDR41	1.45477	4.56902	10.6462	0.00110299	0.0311233	2.95743
S100A6	1.45349	8.9057	11.0325	0.000895306	0.028587	3.04803
LGALS1	1.44651	8.60097	13.7713	0.000206461	0.0123707	3.68516
CDK14	1.44402	6.81523	16.5037	4.85559e-05	0.00580143	4.31376
PLA2G15	1.43768	3.56954	10.1545	0.00143951	0.0361367	2.84179
NDUFA12	1.42729	5.56408	10.6842	0.00108053	0.0307017	2.96636
ELK3	1.40442	6.43853	9.93965	0.00161756	0.0383578	2.79114
SMAD1	1.39718	4.69312	12.498	0.000407395	0.0192351	3.38998
APOL1	1.39136	8.00541	14.9845	0.0001084	0.008337	3.96497
CTSB	1.39125	9.17798	15.9806	6.39947e-05	0.00672775	4.19386
RUNX1	1.389	8.26751	11.849	0.000576923	0.0228883	3.23888
DUSP1	1.38496	10.1634	11.8083	0.00058967	0.0231418	3.22939
LMCD1	1.38455	6.79411	15.0293	0.000105856	0.00824204	3.97529
GNPTAB	1.38073	6.00012	13.2148	0.000277752	0.014978	3.55634
FKBP11	1.38065	5.1051	10.5105	0.00118697	0.0322432	2.92556
CLIC4	1.37495	8.6354	9.64855	0.00189501	0.0414285	2.72239
CYTH1	1.3741	4.76379	16.0086	6.30561e-05	0.00670144	4.20027
2018-09-11	1.36849	8.63185	10.7633	0.0010353	0.030272	2.98493
OSTC	1.3464	7.06191	10.364	0.00128495	0.0336491	2.89111
C16orf87	1.33484	3.78232	9.65848	0.00188479	0.0413292	2.72474
TRAF1	1.33279	3.64751	10.4922	0.00119878	0.0324097	2.92126
PHPT1	1.33122	5.36515	10.2902	0.00133741	0.0345709	2.87374
SERPINF1	1.3289	8.99576	12.0009	0.000531736	0.0221959	3.2743
MXRA8	1.32181	7.52634	9.35463	0.00222423	0.0458058	2.65282
TSPAN13	1.32093	2.03632	11.3281	0.000763424	0.0262777	3.11723
BACE2	1.31798	5.64124	9.27453	0.00232362	0.0463302	2.63383
ZNF267	1.31299	5.0917	12.7415	0.000357625	0.0179552	3.44657
TSKU	1.31027	5.64089	10.315	0.00131956	0.0341888	2.87957
PPP1R14B	1.30951	4.78876	9.15582	0.00247928	0.048008	2.60567
CD99	1.30572	7.89837	11.2921	0.000778359	0.0266031	3.10882
GBP3	1.29936	6.28385	9.02003	0.00267037	0.0492783	2.57343
OLFML3	1.28563	8.10062	10.5498	0.00116199	0.0319112	2.9348
SPATS2L	1.28537	8.34616	9.63735	0.0019066	0.0416193	2.71974
P4HB	1.27996	8.98684	10.5178	0.00118231	0.0322292	2.92727
PYGL	1.27924	5.63781	11.3955	0.000736219	0.0258922	3.13299
IL18BP	1.27685	3.10571	12.3797	0.000434032	0.0198727	3.36248
PKM	1.26564	8.68753	9.96689	0.0015938	0.0380422	2.79757
RAB31	1.25515	7.95428	9.20732	0.0024105	0.0472366	2.61789
LAP3	1.25465	6.09378	11.727	0.000616011	0.0237107	3.21041
INPP5F	1.25114	5.49855	13.4232	0.000248529	0.0140255	3.60462
C11orf24	1.24822	6.27871	9.33937	0.00224283	0.0458699	2.6492
HLA-A	1.23124	9.45967	8.97948	0.00273028	0.0499416	2.56379
RNF144A	1.21534	5.54585	10.9002	0.000961545	0.0293503	3.01703
PRPSAP1	1.20914	4.01523	9.23587	0.0023732	0.0466946	2.62467
CTGF	1.19442	10.2972	9.83151	0.00171548	0.0395838	2.76561
DNAJC1	1.16101	5.69063	12.0613	0.000514787	0.0220031	3.28837
PHTF2	1.15223	5.3342	10.7557	0.00103958	0.030272	2.98314
BCL10	1.15032	4.6189	9.23231	0.00237782	0.0466946	2.62382
TUBA1A	1.14345	8.36394	10.9893	0.000916371	0.0290005	3.03793
ZDHHC9	1.11508	5.17357	9.92603	0.00162958	0.0383927	2.78792
P4HA1	1.1128	7.33884	10.7773	0.00102751	0.0301871	2.98821
FTH1	1.10581	10.2999	10.8058	0.00101182	0.0300139	2.9949
CYR61	1.09114	10.1263	9.56583	0.00198232	0.0427594	2.70283
FAM20C	1.09016	5.8272	9.92094	0.00163409	0.0384367	2.78673
MAP4K4	1.08817	8.4168	9.03695	0.00264577	0.0492221	2.57745
PTPRU	1.07637	4.96718	11.5741	0.000668764	0.0244122	3.17473
SSC5D	1.07529	7.36235	10.6786	0.00108384	0.0307017	2.96504
PANX1	1.06427	5.7411	9.75312	0.00179019	0.0404244	2.7471
MYO1D	1.06234	7.18096	9.18528	0.00243969	0.0474998	2.61267
WTAP	1.0382	6.78325	9.74795	0.00179522	0.0404244	2.74588
WBP1L	1.02887	7.05076	9.061	0.00261118	0.0489569	2.58316
PML	1.02665	6.48028	8.99972	0.00270022	0.0497031	2.5686
HSD3B7	1.0247	3.75482	10.6252	0.00111554	0.0312814	2.95251
TADA3	0.984865	5.79208	10.9237	0.000949406	0.0292248	3.02255
GLI3	0.983382	7.56679	9.38649	0.00218591	0.045194	2.66037
CBFB	0.982166	5.21091	11.2724	0.00078668	0.0266131	3.1042
TXN	0.97507	5.4121	10.547	0.0011638	0.0319112	2.93412
DPP9	0.956647	5.29407	9.99366	0.0015708	0.038018	2.80388
MAN2A1	0.944879	5.91057	9.51102	0.00204242	0.0433281	2.68986
PTTG1IP	0.910661	8.02176	9.10586	0.00254792	0.0484304	2.59381
UBE2L6	0.845109	6.16438	9.61291	0.00193214	0.0420115	2.71396
ADAT3	0.811833	0.731414	8.97941	0.00273039	0.0499416	2.56378
IER2	0.803756	7.22562	9.03077	0.00265472	0.0492221	2.57598
SPAG1	0.182191	1.88314	9.12533	0.00252095	0.048268	2.59844
ST6GALNAC2	-0.405822	0.529191	11.7422	0.000610987	0.0237103	-3.21397
ATP10B	-0.45379	0.743339	11.6478	0.000642786	0.0239316	-3.19193
S100A1	-0.486851	1.78003	11.4041	0.000732817	0.0258922	-3.135
MUC16	-0.49517	8.31747	12.3184	0.000448518	0.0203741	-3.34822
RALGAPA1	-0.733213	5.60427	11.946	0.000547651	0.0224614	-3.2615
LYST	-0.747257	5.79338	11.2763	0.00078504	0.0266131	-3.10511
ARID2	-0.809009	5.92719	9.49617	0.00205901	0.0434137	-2.68634
SMURF1	-0.813117	5.63424	9.75489	0.00178847	0.0404244	-2.74752
PCNX	-0.839568	6.9353	9.74685	0.00179631	0.0404244	-2.74562
TMEM245	-0.865121	6.32877	9.27166	0.00232727	0.0463302	-2.63315
MYCBP2	-0.87651	7.52862	9.86642	0.00168323	0.0389963	-2.77386
ZHX2	-0.887784	6.09236	9.69167	0.00185106	0.0408974	-2.73258
ITSN2	-0.90721	5.9123	9.81018	0.00173548	0.0398884	-2.76058
GNAI1	-0.941701	5.21092	9.69651	0.00184618	0.0408789	-2.73372
ZBTB44	-0.94251	6.28953	9.50781	0.00204599	0.0433281	-2.6891
TFRC	-0.944183	7.08142	9.61189	0.00193322	0.0420115	-2.71372
PHKB	-0.977428	5.67924	10.187	0.00141435	0.0358138	-2.84944
PRMT9	-0.998363	4.58578	9.72667	0.00181613	0.0406189	-2.74085
ATXN7L1	-1.0126	4.74104	9.31529	0.0022725	0.0458699	-2.6435
NRP1	-1.04807	8.05901	11.6588	0.000638984	0.0239167	-3.19451
ETS2	-1.05312	6.09035	9.94682	0.00161128	0.0382711	-2.79283
USP24	-1.10474	5.87193	13.8691	0.000195995	0.0119768	-3.70776
ARHGAP10	-1.12714	5.84044	11.7333	0.000613928	0.0237103	-3.21188
NR2C2	-1.13744	5.51526	9.39679	0.00217366	0.0450833	-2.66281
DNMBP	-1.15028	6.34681	9.33287	0.00225079	0.0458699	-2.64766
SLC12A2	-1.15219	6.13895	9.60775	0.00193758	0.0420435	-2.71274
IQSEC1	-1.16914	6.5981	10.3876	0.00126863	0.0333417	-2.89666
HERC1	-1.17263	6.89381	12.7755	0.00035118	0.017816	-3.45447
SLC38A1	-1.17448	5.17893	9.38448	0.00218831	0.045194	-2.65989
ADAMTS1	-1.17463	9.16507	11.1854	0.000824416	0.0272763	-3.08385
KLHL36	-1.18529	4.82216	9.30726	0.00228247	0.0458772	-2.64159
TNS3	-1.19401	7.53515	10.7484	0.00104372	0.030272	-2.98142
ARRDC3	-1.19872	8.1136	10.0924	0.00148883	0.0366792	-2.82715
TBL1X	-1.21884	5.74653	9.31703	0.00227034	0.0458699	-2.64391
DAB2IP	-1.22412	6.48011	9.17998	0.00244676	0.0474998	-2.61141
ANKRD6	-1.23764	5.20934	9.77527	0.00176875	0.040302	-2.75233
PTPN4	-1.23834	4.98993	11.1419	0.000843998	0.0275344	-3.07366
IPO8	-1.2512	6.41635	10.7052	0.00106833	0.0304997	-2.9713
CTH	-1.25304	4.20161	9.32569	0.00225964	0.0458699	-2.64596
MDN1	-1.26204	6.78663	12.5575	0.00039463	0.0187772	-3.40381
WASF3	-1.29039	5.44514	9.23499	0.00237434	0.0466946	-2.62446
ZNF10	-1.29461	4.57498	9.74398	0.00179911	0.0404244	-2.74494
RHOBTB2	-1.29513	5.16272	9.49734	0.00205769	0.0434137	-2.68662
PRKACA	-1.30004	7.05309	11.1822	0.000825845	0.0272763	-3.0831
SLC9A3R2	-1.30539	5.37697	10.7195	0.0010601	0.0304778	-2.97465
SREBF2	-1.30798	5.35617	9.32151	0.0022648	0.0458699	-2.64497
CHRD	-1.32929	3.9214	9.93085	0.00162532	0.0383927	-2.78906
RBMS3	-1.34031	6.74082	12.2014	0.000477524	0.0210131	-3.321
DAAM1	-1.34314	6.41039	9.97201	0.00158938	0.0380422	-2.79877
PPP2CB	-1.35029	6.94861	10.5254	0.00117746	0.0321648	-2.92905
FMNL3	-1.3537	6.41237	9.02443	0.00266394	0.0492221	-2.57447
POLDIP3	-1.3549	5.55339	9.59387	0.00195228	0.0421738	-2.70946
FYCO1	-1.36097	7.39599	9.67316	0.00186979	0.0411241	-2.72821
CAMK1	-1.36421	3.52233	9.98087	0.00158175	0.0380422	-2.80086
CHST3	-1.36485	6.02127	11.1425	0.000843743	0.0275344	-3.07379
FAM13A	-1.3792	5.81793	10.084	0.00149562	0.0367841	-2.82518
TBC1D2B	-1.38131	6.65073	12.0248	0.000524974	0.0221471	-3.27986
JMY	-1.38283	6.81402	9.79181	0.0017529	0.0400664	-2.75624
HADH	-1.38391	4.40297	9.18382	0.00244164	0.0474998	-2.61232
MECP2	-1.38635	6.0149	11.2698	0.000787792	0.0266131	-3.10359
PCDH18	-1.39312	6.74712	9.70803	0.00183465	0.0408668	-2.73645
MLLT6	-1.40569	6.42818	10.9094	0.000956782	0.0293279	-3.01919
TMTC1	-1.41039	5.13448	10.096	0.00148594	0.03667	-2.828
DKK3	-1.41453	7.95094	11.4345	0.000720919	0.0257901	-3.14211
HPS5	-1.41531	4.76934	10.4283	0.00124099	0.0328038	-2.90623
LDLRAD3	-1.4195	5.22039	11.6892	0.000628633	0.0238411	-3.2016
ZBTB20	-1.42531	8.95253	12.1951	0.000479145	0.0210131	-3.31953
SLC40A1	-1.43515	7.26488	10.886	0.000968924	0.0294521	-3.01371
EZH1	-1.4503	5.23175	9.5393	0.00201119	0.0430741	-2.69655
ZBTB46	-1.45261	5.02707	9.873	0.00167722	0.0389479	-2.77541
DMD	-1.4535	6.98189	12.2786	0.000458178	0.0205264	-3.33897
ECE1	-1.49278	7.45443	9.84449	0.00170341	0.0393677	-2.76868
C4orf19	-1.51004	0.701194	12.4621	0.000415301	0.0193188	-3.38164
EHF	-1.51064	4.2751	9.47728	0.00208033	0.0436684	-2.68187
SMAD3	-1.51271	6.41772	9.08744	0.00257371	0.0486896	-2.58944
CAB39L	-1.54985	4.25684	10.4821	0.00120535	0.0324199	-2.91889
GSR	-1.60652	5.80214	13.7895	0.000204479	0.0123025	-3.68935
PLA2G16	-1.61195	4.90663	10.2236	0.00138657	0.0352945	-2.85806
CBX6	-1.6187	6.03223	10.1639	0.00143214	0.0360137	-2.84402
GPN3	-1.621	2.88987	9.98853	0.00157518	0.0380261	-2.80267
FHL1	-1.62355	5.51182	9.07642	0.00258926	0.0487075	-2.58682
KIAA1671	-1.62357	5.59235	14.2458	0.000160416	0.0106584	-3.79475
EXOC6	-1.6379	2.76676	10.3259	0.00131175	0.0341056	-2.88215
NBEA	-1.63793	4.95923	11.7484	0.000608947	0.0237066	-3.21542
OSBPL1A	-1.65915	6.32434	16.486	4.90094e-05	0.00580143	-4.30972
SLF2	-1.70877	7.15578	11.6273	0.000649921	0.0240233	-3.18714
VWA1	-1.71918	4.37501	9.11679	0.00253274	0.048268	-2.59641
DOCK10	-1.7269	6.21918	14.1618	0.000167741	0.0110192	-3.77536
FAM213A	-1.72992	4.5705	10.5941	0.00113448	0.0316004	-2.9452
DOCK6	-1.73942	5.0452	11.9253	0.00055377	0.022522	-3.25667
CSRNP3	-1.74042	5.39692	19.8244	8.48935e-06	0.00233217	-5.07113
BRE-AS1	-1.74915	2.65503	11.8907	0.000564158	0.022691	-3.2486
PAG1	-1.76476	5.62944	11.3817	0.000741726	0.026023	-3.12976
CNNM2	-1.77427	4.46051	15.0842	0.000102822	0.00817476	-3.98792
CCBE1	-1.77472	5.0106	9.74578	0.00179735	0.0404244	-2.74537
MEF2C	-1.78303	6.96214	10.6225	0.00111719	0.0312814	-2.95187
KMT2E-AS1	-1.80488	2.43222	11.1792	0.000827212	0.0272763	-3.08238
STARD9	-1.8098	5.82233	17.4014	3.02599e-05	0.00470442	-4.51913
SYNPO	-1.81059	8.32374	12.1131	0.000500701	0.021737	-3.30042
SYNE2	-1.81764	8.79011	15.0777	0.000103175	0.00817476	-3.98643
FZD4	-1.82016	5.21603	10.0649	0.00151122	0.0369805	-2.82067
EPS8	-1.82507	7.52175	12.3236	0.000447276	0.0203741	-3.34942
ABO	-1.84139	4.37907	10.7589	0.00103777	0.030272	-2.9839
KIAA1551	-1.87795	8.05718	10.2297	0.001382	0.0352398	-2.85949
PPP1R12B	-1.88752	7.83815	10.2616	0.00135827	0.0348587	-2.86701
LTBP4	-1.89273	7.0876	9.20031	0.00241974	0.047354	-2.61623
AKAP12	-1.90666	9.81771	10.7361	0.00105064	0.0303933	-2.97855
TBC1D4	-1.91088	6.69161	9.15303	0.00248307	0.0480126	-2.60501
KAZN	-1.91365	4.78917	12.5592	0.000394268	0.0187772	-3.40421
PABPC5	-1.9172	2.57626	9.4601	0.0020999	0.0439826	-2.6778
LAD1	-1.91852	1.4549	9.23535	0.00237387	0.0466946	-2.62454
LGR4	-1.94504	5.06565	11.0938	0.000866158	0.028025	-3.0624
TC2N	-1.95434	4.18985	9.11304	0.00253794	0.0483039	-2.59552
KIAA1958	-1.9574	4.62083	9.5357	0.00201513	0.0430741	-2.6957
NTN4	-1.95794	6.06148	11.4233	0.000725282	0.025844	-3.13949
PIK3IP1	-1.98259	4.2596	11.2355	0.000802471	0.0268597	-3.09557
PTCH1	-1.99443	3.92872	11.7894	0.0005957	0.0233156	-3.22497
CADM4	-2.00284	3.82725	9.24593	0.0023602	0.0466909	-2.62705
GMPR	-2.00993	4.0251	9.42985	0.00213482	0.0444677	-2.67064
GSTM1	-2.04643	3.84194	12.4317	0.000422102	0.0195105	-3.37458
ESR1	-2.09348	4.56566	9.39811	0.00217209	0.0450833	-2.66312
ZNF850	-2.09709	3.36842	9.24853	0.00235685	0.046688	-2.62767
CACHD1	-2.09822	6.34864	13.8643	0.000196497	0.0119768	-3.70664
MERTK	-2.12027	4.01662	11.3437	0.000757056	0.0261658	-3.12087
VSTM4	-2.12129	6.93731	13.5068	0.000237704	0.0135725	-3.62396
COL14A1	-2.12712	9.9754	14.3784	0.00014951	0.0104511	-3.82533
RFTN2	-2.1274	4.87157	12.1419	0.000493007	0.0215045	-3.30715
RPS6KA2	-2.15616	4.88492	10.4773	0.00120853	0.0324199	-2.91774
ENG	-2.15982	7.56429	15.3136	9.10568e-05	0.00783362	-4.04069
ARHGEF6	-2.16579	5.62957	15.3065	9.14019e-05	0.00783362	-4.03904
HSDL2	-2.19716	5.88509	11.7234	0.000617194	0.0237107	-3.20958
ACP5	-2.2084	3.22627	10.1074	0.00147673	0.0365667	-2.8307
SLC7A2	-2.20903	7.02998	13.6855	0.000216119	0.0126883	-3.66531
PAQR8	-2.21792	4.14558	9.45786	0.00210247	0.0439826	-2.67727
ELK1	-2.25045	6.70153	13.0396	0.000304981	0.0160888	-3.51573
TMEM170B	-2.25567	2.20053	9.35841	0.00221964	0.0457762	-2.65372
CCDC69	-2.27578	4.49795	10.7887	0.00102123	0.0301871	-2.99087
ARNT2	-2.28411	5.52017	9.72848	0.00181434	0.0406189	-2.74128
PWAR5	-2.31823	4.03547	10.7506	0.00104246	0.030272	-2.98194
SYNPO2	-2.31937	8.83905	10.2089	0.00139761	0.0354516	-2.85461
GPRASP1	-2.33605	5.90819	8.99333	0.00270967	0.0498142	-2.56708
LEPR	-2.35016	4.92999	18.7289	1.50678e-05	0.00327443	-4.82195
IMPA2	-2.35203	3.19774	13.5504	0.000232236	0.0133124	-3.63407
SDPR	-2.3596	5.95635	9.73863	0.00180435	0.0404798	-2.74368
LONRF2	-2.36757	4.88007	11.1047	0.000861109	0.0279237	-3.06494
MTURN	-2.38065	4.97131	12.7421	0.00035752	0.0179552	-3.4467
SLC16A14	-2.41324	3.14819	9.02601	0.00266164	0.0492221	-2.57485
NDRG2	-2.417	5.16698	12.8045	0.000345793	0.017604	-3.46118
ATP8A1	-2.41887	3.76537	10.9955	0.000913333	0.0290005	-3.03937
CPED1	-2.41961	6.76728	9.79508	0.00174979	0.0400581	-2.75701
ASTN1	-2.42424	5.01572	9.70143	0.00184125	0.0408668	-2.73489
RPP25	-2.45206	3.93002	10.6271	0.00111445	0.0312814	-2.95294
B3GNT7	-2.47049	3.60953	10.8068	0.00101128	0.0300139	-2.99513
PKI55	-2.48771	2.08512	12.1096	0.000501623	0.021737	-3.29962
LAMA2	-2.49647	8.2367	10.2878	0.00133915	0.0345709	-2.87317
PREX2	-2.54309	3.47044	10.4377	0.00123467	0.0328038	-2.90845
CSGALNACT1	-2.5594	4.19073	15.7401	7.26691e-05	0.00713916	-4.13865
F8	-2.57498	4.22018	9.68391	0.00185888	0.0410081	-2.73075
MAOB	-2.58432	6.53199	9.004	0.0026939	0.0496496	-2.56962
JADE3	-2.58473	4.17785	16.018	6.27432e-05	0.00670144	-4.20243
ITIH3	-2.59366	3.30477	13.0132	0.000309302	0.0161994	-3.50962
NR3C2	-2.59701	4.2706	10.1439	0.00144777	0.0362814	-2.8393
EGFLAM	-2.60072	6.00969	11.6268	0.000650082	0.0240233	-3.18703
MCAM	-2.61437	8.44037	9.10236	0.0025528	0.04846	-2.59298
DNAJC27	-2.61874	4.35401	10.873	0.000975781	0.029597	-3.01065
FAM13C	-2.65793	5.87846	19.2066	1.17309e-05	0.00276315	-4.93067
IGSF10	-2.67877	6.23066	10.115	0.00147066	0.0365064	-2.83249
THBD	-2.70751	3.09727	12.2132	0.000474517	0.0210131	-3.32375
ARHGAP6	-2.70994	5.13961	14.1422	0.000169497	0.011044	-3.77084
RGN	-2.75279	3.12183	11.6728	0.000634196	0.0239167	-3.19778
KCNK5	-2.75705	3.1701	9.13385	0.00250923	0.048262	-2.60046
RYR2	-2.78128	6.16335	16.0357	6.21595e-05	0.00670144	-4.20649
MAP2	-2.78317	5.44641	12.6228	0.000381065	0.0185562	-3.419
AGAP11	-2.80214	2.57952	10.0317	0.00153873	0.0374647	-2.81284
ZNF589	-2.80743	2.43295	9.18201	0.00244405	0.0474998	-2.61189
CSPG4	-2.84182	6.81291	9.04721	0.00263096	0.0491019	-2.57989
GALNT16	-2.8478	3.73863	14.351	0.000151697	0.0105177	-3.81902
SORL1	-2.85603	5.31709	11.8319	0.000582261	0.0229748	-3.23488
ANK2	-2.87874	7.26553	9.91427	0.00164002	0.0385141	-2.78515
ABCB1	-2.89311	1.83483	9.13748	0.00250426	0.048262	-2.60132
PLCL1	-2.89481	4.84864	12.713	0.000363121	0.018066	-3.43995
TCF21	-2.90383	6.5917	14.3007	0.000155809	0.0106584	-3.80741
ITPR1	-2.91888	7.34593	14.5121	0.00013926	0.0100877	-3.85617
CYGB	-2.9197	4.34232	14.7686	0.000121544	0.00916936	-3.91527
ZNF483	-2.92202	4.3132	9.65448	0.0018889	0.0413571	-2.72379
P3H2	-2.93573	5.69956	12.5952	0.000386742	0.0186565	-3.41258
CACNA1H	-2.93863	6.1479	13.3957	0.000252203	0.0140392	-3.59825
PHKA1	-3.03649	2.94902	10.7758	0.00102835	0.0301871	-2.98786
NOSTRIN	-3.05059	2.88631	9.13092	0.00251326	0.0482665	-2.59976
CPM	-3.07249	4.05828	8.97029	0.00274405	0.0499416	-2.56161
SNORD116-18	-3.09802	4.9793	15.6099	7.78462e-05	0.00733589	-4.10876
C7	-3.10039	10.5237	10.6106	0.00112441	0.0314231	-2.94908
FGD4	-3.16188	5.74798	12.0917	0.000506467	0.021817	-3.29545
THBS4	-3.18021	4.89667	14.0057	0.000182254	0.0116387	-3.73932
PGM5	-3.18759	4.90797	14.2413	0.000160801	0.0106584	-3.79371
GJA4	-3.18976	4.46756	10.2668	0.00135442	0.0348417	-2.86825
PROX1	-3.25184	5.05379	10.896	0.000963734	0.0293556	-3.01604
CD34	-3.27252	5.09165	14.6353	0.000130448	0.00959254	-3.88456
KLHL13	-3.27493	2.69636	9.1845	0.00244074	0.0474998	-2.61248
PEG10	-3.27801	7.64993	13.075	0.000299267	0.0158719	-3.52394
TRPC4	-3.2856	3.18184	12.5894	0.000387939	0.0186565	-3.41124
PARM1	-3.29338	6.46141	12.8125	0.000344306	0.0175898	-3.46306
EFCC1	-3.30431	4.56091	10.5798	0.00114328	0.031707	-2.94185
DACH1	-3.31187	2.36459	10.0697	0.00150731	0.0369786	-2.8218
IL2RB	-3.32866	3.15611	10.8177	0.00100536	0.0299961	-2.99768
LINC00473	-3.36204	3.99548	10.4907	0.00119978	0.0324097	-2.9209
PRICKLE4	-3.36648	1.2603	8.98284	0.00272527	0.0499416	-2.56459
GRM8	-3.3792	2.77045	14.7056	0.000125669	0.00928806	-3.90077
RGS5	-3.41284	9.29154	15.3891	8.74896e-05	0.00773243	-4.05804
ADAMTS9-AS1	-3.41631	3.40567	9.67837	0.0018645	0.0410697	-2.72944
AKR1C1	-3.42615	2.3911	10.9648	0.000928601	0.0290005	-3.03217
CCDC3	-3.4269	5.59836	14.073	0.000175852	0.0113292	-3.75485
TGFBR3	-3.44908	7.46606	11.2646	0.000790005	0.0266261	-3.10237
STOX2	-3.47277	2.70546	11.6015	0.000659004	0.02423	-3.18111
COPG2IT1	-3.53605	1.04645	13.9714	0.000185617	0.0117504	-3.73138
WNT2B	-3.54625	3.02676	9.32324	0.00226265	0.0458699	-2.64538
LAMC3	-3.57836	5.13685	14.1153	0.000171944	0.0111267	-3.76461
ZSCAN16	-3.60057	1.21694	15.2398	9.46861e-05	0.00796896	-4.02371
CTSV	-3.60428	2.89619	12.0485	0.000518343	0.0220031	-3.28538
PRKAA2	-3.62199	2.466	13.3925	0.000252628	0.0140392	-3.59752
MATN2	-3.63057	7.28958	9.34028	0.00224171	0.0458699	-2.64942
FAM43B	-3.64623	0.473376	10.693	0.00107541	0.0306419	-2.96843
PPP1R9A	-3.66925	3.87976	13.7057	0.000213801	0.012613	-3.66999
ABLIM1	-3.69163	8.41391	11.3404	0.000758376	0.0261658	-3.12012
LGI4	-3.71275	4.04672	9.80868	0.0017369	0.0398884	-2.76023
PRKAR2B	-3.72923	5.11425	15.9144	6.62717e-05	0.00672862	-4.17867
ESAM	-3.73569	3.70724	9.05333	0.00262217	0.04901	-2.58134
LPL	-3.75217	3.45747	11.8159	0.000587268	0.0231098	-3.23116
PPARG	-3.76357	3.56359	10.6386	0.00110754	0.0311909	-2.95564
LINGO1	-3.76924	5.17437	10.0681	0.00150861	0.0369786	-2.82142
AGFG2	-3.8047	3.58845	12.2165	0.000473679	0.0210131	-3.32452
VIPR2	-3.81456	3.00564	11.926	0.000553555	0.022522	-3.25684
FGF12	-3.85692	2.74943	11.4169	0.000727807	0.025844	-3.13798
MYH11	-3.90228	9.76709	12.8866	0.000330935	0.0171293	-3.48026
GREB1	-3.93043	7.19725	11.7174	0.000619173	0.0237241	-3.20819
ADCY5	-3.99709	4.00373	10.2435	0.0013717	0.0350385	-2.86274
SYPL2	-4.00629	0.984753	9.48432	0.00207236	0.0436034	-2.68353
RAPGEF3	-4.03256	3.60825	10.3402	0.00130167	0.0339646	-2.8855
GATM	-4.0525	5.66729	10.7207	0.00105942	0.0304778	-2.97493
SLC4A8	-4.05449	3.71207	9.70177	0.0018409	0.0408668	-2.73497
KIF1A	-4.10129	3.36556	13.5999	0.000226198	0.0130692	-3.64551
PRRT2	-4.14485	2.64843	11.4757	0.000705104	0.0254747	-3.15175
NSG1	-4.16523	5.02468	11.4605	0.000710914	0.0255578	-3.14818
CHODL	-4.17087	2.39728	10.9672	0.000927399	0.0290005	-3.03273
SPRR2F	-4.27505	3.27065	10.4449	0.00122988	0.0327368	-2.91014
PITPNM3	-4.33063	4.31801	10.7833	0.00102422	0.0301871	-2.98961
THSD7B	-4.35164	4.40422	11.703	0.000623988	0.0238341	-3.20482
LOC101927476	-4.37918	2.34105	9.53344	0.00201762	0.0430741	-2.69516
EFHD1	-4.38194	4.83651	14.9776	0.000108793	0.008337	-3.9634
ITGA9	-4.38789	4.25472	10.9577	0.00093216	0.0290005	-3.03051
TNXB	-4.39318	8.73468	14.7524	0.000122594	0.00920085	-3.91153
MTHFD2L	-4.41362	1.2634	17.821	2.42691e-05	0.00425732	-4.61495
WFDC1	-4.43492	4.59008	15.4958	8.26893e-05	0.00752473	-4.08255
TESC	-4.49119	1.13072	15.9259	6.58697e-05	0.00672862	-4.18131
TSPAN33	-4.49922	1.90713	10.3744	0.00127776	0.0335211	-2.89355
SLC7A11	-4.52371	3.46035	12.307	0.000451274	0.0203741	-3.34556
KCNT1	-4.53855	1.02398	9.69529	0.00184741	0.0408789	-2.73344
ATP1B2	-4.54029	4.42514	14.5705	0.000135008	0.00987799	-3.86964
DPF3	-4.54616	3.6295	13.9217	0.000190586	0.0119768	-3.71991
PEG3	-4.64551	9.73008	9.79744	0.00174755	0.0400581	-2.75757
HSD11B2	-4.64971	2.8227	10.3148	0.00131965	0.0341888	-2.87954
ESR2	-4.76008	2.76693	9.53367	0.00201736	0.0430741	-2.69522
GABRG1	-4.80702	0.822682	15.3052	9.14639e-05	0.00783362	-4.03875
ARHGAP15	-4.82194	2.63559	9.26644	0.00233391	0.0463599	-2.63191
OR51E1	-4.84059	3.87797	9.63089	0.00191331	0.0417034	-2.71821
ADAP2	-4.84317	3.86878	11.6991	0.000625318	0.0238341	-3.2039
TM4SF18	-4.86153	0.902293	10.4071	0.00125533	0.0330518	-2.90124
GPRASP2	-4.86283	0.902633	12.0768	0.000510519	0.0219267	-3.29199
RIMS4	-4.86803	1.61838	11.3984	0.000735086	0.0258922	-3.13366
FHL5	-4.92208	4.06124	13.1605	0.000285911	0.0152486	-3.54377
FAM162B	-5.09447	2.86106	12.617	0.00038225	0.0185562	-3.41765
PPP1R14A	-5.12374	4.63752	11.853	0.000575693	0.0228883	-3.23981
COLEC11	-5.20792	6.85931	14.2384	0.000161047	0.0106584	-3.79305
CNR1	-5.32176	3.99021	18.2723	1.91475e-05	0.00374699	-4.71789
AFAP1-AS1	-5.32474	3.80429	12.9286	0.000323604	0.016882	-3.48999
ATRNL1	-5.32877	5.39549	11.6434	0.000644312	0.0239316	-3.1909
MYO7A	-5.34135	2.11785	11.8808	0.00056715	0.0227485	-3.2463
GATA4	-5.34424	5.75715	8.97661	0.00273458	0.0499416	-2.56311
EDN3	-5.3669	4.33367	11.3704	0.000746224	0.0260552	-3.12713
FGFR4	-5.36908	2.82559	11.2364	0.000802104	0.0268597	-3.09577
SCUBE1	-5.53444	4.82585	10.2159	0.00139233	0.0353793	-2.85626
C6	-5.64668	3.06574	12.4761	0.000412182	0.0192351	-3.38491
CCL21	-5.65589	1.17094	14.4126	0.000146818	0.010437	-3.83322
EPB41L4B	-5.74332	3.1967	9.54536	0.00200456	0.0430478	-2.69798
ARHGEF16	-5.7445	2.14417	18.676	1.5492e-05	0.00331711	-4.80989
GPM6A	-5.76567	4.35259	17.6259	2.68906e-05	0.00450032	-4.5704
ZNF728	-5.77893	1.40332	15.7299	7.30587e-05	0.00713916	-4.13633
ATP1A2	-5.8892	3.30191	17.9407	2.27892e-05	0.00414763	-4.64227
ZDHHC8P1	-5.93848	2.67144	10.4725	0.00121167	0.0324301	-2.91661
HIGD1B	-6.01469	2.95263	12.8564	0.000336325	0.0173035	-3.47324
CASQ2	-6.06783	3.22665	11.4653	0.00070908	0.025555	-3.1493
CHRM3	-6.30345	2.11062	9.05784	0.0026157	0.0489569	-2.58241
ECEL1	-6.33467	5.15973	10.4342	0.00123703	0.0328038	-2.90762
VIT	-6.40045	4.38643	11.0872	0.00086926	0.028063	-3.06085
PLD5	-6.41312	1.42782	9.23091	0.00237963	0.0466946	-2.62349
EML5	-6.454	4.96325	12.2116	0.000474938	0.0210131	-3.32336
PRRT1	-6.6076	3.28353	18.6195	1.5958e-05	0.00336736	-4.79702
FRRS1L	-6.68134	1.47393	12.5879	0.000388249	0.0186565	-3.41089
DHRS2	-6.69414	3.70328	9.54713	0.00200262	0.0430478	-2.6984
COX4I2	-6.77468	3.36047	16.6135	4.58245e-05	0.00560677	-4.3389
MIR202HG	-6.81005	1.25245	10.8381	0.000994352	0.0299127	-3.00246
COL2A1	-6.83609	4.54708	22.5103	2.09024e-06	0.000981741	-5.6798
SSTR3	-6.95807	1.1165	18.4435	1.7502e-05	0.00358914	-4.75691
HTR1E	-6.97582	1.3892	13.7042	0.000213971	0.012613	-3.66964
RPRM	-7.00863	1.28674	13.5692	0.00022993	0.0132323	-3.6384
PCSK2	-7.02914	1.87447	10.0039	0.00156209	0.0379067	-2.80629
C21orf62	-7.0374	3.43576	10.8274	0.0010001	0.0299618	-2.99996
PCDH11X	-7.60293	3.09168	10.8052	0.00101214	0.0300139	-2.99476
LOC643201	-7.67289	1.88374	14.4319	0.000145321	0.010423	-3.83767
PROK1	-9.19009	5.00391	10.9848	0.000918599	0.0290005	-3.03687
# a positive logFC corresponds to a higher expression of genes in FH compared to FL
