## Supplementary material for "Distinct cancer-associated fibroblast states drive clinical outcomes in high-grade serous ovarian cancer and are regulated by TCF21": Table S5 - FH FL gene signature

### Sheet: FH and FL Gene Signature
Table S5. Gene Signature Used to Interrogate TCGA Data.
Based on the filtering strategy shown in Figure S4, a list of 165 FH genes and 78 FL genes that are not expressed in EpCAM+ cells was generated.
FH Genes					FL Genes
gene_name	logFC	PValue	FDR		gene_name	logFC	PValue	FDR
COL6A6	5.57805	1.08871e-10	1.58517e-06		CACHD1	-2.09822	0.000196497	0.0119768
SPOCK1	5.53194	1.17405e-09	8.3707e-06		MERTK	-2.12027	0.000757056	0.0261658
SLC12A8	4.37863	1.72473e-09	8.3707e-06		VSTM4	-2.12129	0.000237704	0.0135725
THBS2	2.72422	3.88723e-08	0.000118548		COL14A1	-2.12712	0.00014951	0.0104511
COL6A5	6.61005	4.07102e-08	0.000118548		RFTN2	-2.1274	0.000493007	0.0215045
RGCC	4.24761	7.79632e-08	0.000155697		ENG	-2.15982	9.10568e-05	0.00783362
ITGA5	2.19639	8.67164e-08	0.000155697		ARHGEF6	-2.16579	9.14019e-05	0.00783362
MMP1	11.6126	9.2425e-08	0.000155697		HSDL2	-2.19716	0.000617194	0.0237107
RUNX2	3.57606	1.16835e-07	0.000155697		PAQR8	-2.21792	0.00210247	0.0439826
ALPK2	5.88325	3.54691e-07	0.000397254		ELK1	-2.25045	0.000304981	0.0160888
HAS2	4.38284	4.04927e-07	0.000416179		CCDC69	-2.27578	0.00102123	0.0301871
FN1	3.44301	4.28756e-07	0.000416179		ARNT2	-2.28411	0.00181434	0.0406189
MMP2	2.4003	5.1313e-07	0.000455309		SYNPO2	-2.31937	0.00139761	0.0354516
TWIST1	2.35151	6.06429e-07	0.000473154		GPRASP1	-2.33605	0.00270967	0.0498142
CTSK	2.5883	6.4803e-07	0.000473154		LEPR	-2.35016	1.50678e-05	0.00327443
EPYC	7.15875	6.49937e-07	0.000473154		SLC16A14	-2.41324	0.00266164	0.0492221
MAFB	2.94329	7.74843e-07	0.000490509		NDRG2	-2.417	0.000345793	0.017604
IL7R	6.02457	8.27526e-07	0.000502032		CPED1	-2.41961	0.00174979	0.0400581
ALDH1B1	2.12216	9.54992e-07	0.000534796		ASTN1	-2.42424	0.00184125	0.0408668
EVI2A	7.82491	1.01597e-06	0.000547871		RPP25	-2.45206	0.00111445	0.0312814
LOX	3.72605	1.24687e-06	0.000648372		LAMA2	-2.49647	0.00133915	0.0345709
MSC	3.16715	1.30919e-06	0.000657302		MAOB	-2.58432	0.0026939	0.0496496
FAP	4.95028	2.75946e-06	0.00113851		EGFLAM	-2.60072	0.000650082	0.0240233
VDR	3.76566	2.78012e-06	0.00113851		DNAJC27	-2.61874	0.000975781	0.029597
SDC1	5.49093	2.83224e-06	0.00113851		FAM13C	-2.65793	1.17309e-05	0.00276315
INHBA	3.87375	2.89319e-06	0.00113851		ARHGAP6	-2.70994	0.000169497	0.011044
CCL11	5.64439	3.3814e-06	0.00126239		RGN	-2.75279	0.000634196	0.0239167
ADAMTSL1	4.47087	3.7093e-06	0.00129821		CSPG4	-2.84182	0.00263096	0.0491019
COMP	4.41741	4.14605e-06	0.00137938		ANK2	-2.87874	0.00164002	0.0385141
CXCL13	8.85438	4.56762e-06	0.00147788		PLCL1	-2.89481	0.000363121	0.018066
STK17B	2.49814	4.78329e-06	0.00151401		TCF21	-2.90383	0.000155809	0.0106584
TMEM158	6.88614	4.92875e-06	0.00152686		ITPR1	-2.91888	0.00013926	0.0100877
KIF26B	5.71243	5.4338e-06	0.00164825		CYGB	-2.9197	0.000121544	0.00916936
SLC2A5	5.04858	6.50221e-06	0.00189811		ZNF483	-2.92202	0.0018889	0.0413571
STXBP5	2.19204	6.51825e-06	0.00189811		P3H2	-2.93573	0.000386742	0.0186565
ACSL1	2.27637	6.77195e-06	0.00193333		CACNA1H	-2.93863	0.000252203	0.0140392
PLAU	4.42577	8.13469e-06	0.00227771		C7	-3.10039	0.00112441	0.0314231
MFAP2	3.1062	8.73348e-06	0.0023548		THBS4	-3.18021	0.000182254	0.0116387
XIRP1	5.58834	9.99276e-06	0.00259812		PGM5	-3.18759	0.000160801	0.0106584
ADD2	6.7739	1.02304e-05	0.00261325		PROX1	-3.25184	0.000963734	0.0293556
IGFL2	6.98167	1.07243e-05	0.00269217		CD34	-3.27252	0.000130448	0.00959254
GJB2	7.6431	1.17281e-05	0.00276315		PARM1	-3.29338	0.000344306	0.0175898
TPBG	2.47153	1.17662e-05	0.00276315		EFCC1	-3.30431	0.00114328	0.031707
FAM20A	2.70773	1.23088e-05	0.0028447		RGS5	-3.41284	8.74896e-05	0.00773243
TLL1	5.98455	1.39964e-05	0.0030877		AKR1C1	-3.42615	0.000928601	0.0290005
PAPLN	2.11515	1.62472e-05	0.00337941		CCDC3	-3.4269	0.000175852	0.0113292
ALDH1A3	3.22426	1.83774e-05	0.00371633		TGFBR3	-3.44908	0.000790005	0.0266261
SULF1	3.91727	1.93011e-05	0.00374699		MATN2	-3.63057	0.00224171	0.0458699
MMP11	6.17657	2.26675e-05	0.00414763		ABLIM1	-3.69163	0.000758376	0.0261658
SEMA3D	5.34331	2.27829e-05	0.00414763		PRKAR2B	-3.72923	6.62717e-05	0.00672862
CYP1B1	3.98222	2.37484e-05	0.00425732		VIPR2	-3.81456	0.000553555	0.022522
P4HA2	2.63078	2.5712e-05	0.00440432		MYH11	-3.90228	0.000330935	0.0171293
GPR68	5.38734	2.61351e-05	0.00442473		GREB1	-3.93043	0.000619173	0.0237241
PDPN	2.12488	2.79003e-05	0.00456437		GATM	-4.0525	0.00105942	0.0304778
POSTN	5.15072	2.98118e-05	0.00470442		NSG1	-4.16523	0.000710914	0.0255578
RGS16	2.58392	3.00886e-05	0.00470442		THSD7B	-4.35164	0.000623988	0.0238341
NNMT	3.67372	3.1192e-05	0.00470442		ATP1B2	-4.54029	0.000135008	0.00987799
PVALB	7.96481	3.15263e-05	0.00470442		PEG3	-4.64551	0.00174755	0.0400581
RSPO3	7.36612	3.31584e-05	0.00473319		ESR2	-4.76008	0.00201736	0.0430741
ZNF281	2.00463	3.41219e-05	0.00482345		ARHGAP15	-4.82194	0.00233391	0.0463599
NUAK1	3.15235	3.56186e-05	0.00493284		GPRASP2	-4.86283	0.000510519	0.0219267
SMIM3	2.04062	3.58843e-05	0.00493284		FHL5	-4.92208	0.000285911	0.0152486
NAV1	2.23867	3.59121e-05	0.00493284		FAM162B	-5.09447	0.00038225	0.0185562
RCAN1	2.17129	3.76233e-05	0.00507218		PPP1R14A	-5.12374	0.000575693	0.0228883
GREM1	6.6852	3.86966e-05	0.00516901		COLEC11	-5.20792	0.000161047	0.0106584
PTGS2	3.72501	3.99033e-05	0.00523416		CNR1	-5.32176	1.91475e-05	0.00374699
DIO2	6.62364	4.14997e-05	0.00536948		ATRNL1	-5.32877	0.000644312	0.0239316
RAB27B	4.46327	4.20819e-05	0.00537467		GATA4	-5.34424	0.00273458	0.0499416
COL11A1	5.98977	5.14523e-05	0.00599316		EDN3	-5.3669	0.000746224	0.0260552
HOXA5	5.75326	5.3144e-05	0.00604513		FGFR4	-5.36908	0.000802104	0.0268597
SPHK1	2.84343	5.37947e-05	0.00607171		C6	-5.64668	0.000412182	0.0192351
SBSN	7.64182	5.6168e-05	0.00628485		GPM6A	-5.76567	2.68906e-05	0.00450032
EDARADD	4.33752	5.70147e-05	0.00628485		VIT	-6.40045	0.00086926	0.028063
MFAP5	6.86602	5.74097e-05	0.00628485		PRRT1	-6.6076	1.5958e-05	0.00336736
SCN8A	3.75256	6.65468e-05	0.00672862		FRRS1L	-6.68134	0.000388249	0.0186565
DEPDC7	2.81748	7.03617e-05	0.00706528		DHRS2	-6.69414	0.00200262	0.0430478
TIMP3	3.57933	7.26e-05	0.00713916		HTR1E	-6.97582	0.000213971	0.012613
CXCL12	2.1264	7.29617e-05	0.00713916		PROK1	-9.19009	0.000918599	0.0290005
BDKRB1	5.26623	7.47087e-05	0.00725173
COL24A1	4.02498	7.67694e-05	0.00733589
PDE4D	3.05255	7.8095e-05	0.00733589
CCDC71L	2.44035	8.15462e-05	0.00746738
ADAMTS2	2.45503	8.71612e-05	0.00773243
RFX8	5.42077	9.07318e-05	0.00783362
MICAL2	2.55567	9.92032e-05	0.00817476
NTM	5.95694	0.000101145	0.00817476
SFRP2	5.66393	0.000102377	0.00817476
PRRX1	2.40388	0.000103581	0.00817476
LRRC15	6.41696	0.000103869	0.00817476
FBLN1	2.83918	0.000107078	0.00829283
SLC43A2	3.45945	0.000139969	0.0100889
MMD	2.31863	0.000147666	0.010437
MXRA5	2.61864	0.000148383	0.010437
IL18R1	3.1711	0.000150019	0.0104511
ENTPD7	2.21546	0.000157057	0.0106584
MMP14	2.23816	0.00019334	0.0119768
JCHAIN	4.23443	0.000195449	0.0119768
PTGER3	2.74749	0.000211804	0.012613
KCNA1	4.77797	0.0002496	0.0140316
CSMD2	5.2091	0.000252461	0.0140392
NCAM2	3.79822	0.000268487	0.0145865
RARB	2.77601	0.000285392	0.0152486
EMB	4.39765	0.000299779	0.0158719
CXCL14	6.13647	0.000324653	0.016882
FBLN2	4.82998	0.000357054	0.0179552
HHIP	4.75195	0.000365463	0.018066
NKX3-2	5.15842	0.000430542	0.0197751
MMP13	11.8794	0.000516936	0.0220031
MEGF10	8.47145	0.000517684	0.0220031
ENPP2	3.60517	0.000526298	0.0221471
SPOCD1	4.16777	0.000533556	0.0221959
TNFAIP6	3.36391	0.000542969	0.0224614
ECM1	3.17275	0.000550521	0.0225157
GDF6	6.18092	0.000557571	0.0226135
ZBED6CL	2.74565	0.000560106	0.0226532
TMTC2	2.1809	0.000562898	0.022691
CCDC80	2.2856	0.000582015	0.0229748
ADAM12	3.12284	0.000628777	0.0238411
IQCA1	2.30164	0.000637539	0.0239167
SERPINE1	2.2088	0.000643295	0.0239316
IL1RL1	5.10616	0.00066232	0.0242906
ITGBL1	2.17349	0.000670953	0.0244227
CTHRC1	3.17883	0.000685983	0.0249021
TNFSF13B	3.05705	0.000687544	0.0249021
BEND6	2.05333	0.000714349	0.025618
EPSTI1	2.3793	0.000745816	0.0260552
ISM1	2.70422	0.000752055	0.0261335
TDO2	4.02449	0.000799429	0.0268597
C1QTNF6	2.73373	0.000815869	0.0271832
BMP2	2.58999	0.000817822	0.027186
GAS1	2.51237	0.00082803	0.0272763
SHOX2	6.82888	0.000881831	0.0283426
ADAMTS14	4.49569	0.000883759	0.0283426
COLEC12	2.45741	0.000893357	0.028587
SNX10	3.93142	0.000929331	0.0290005
COPZ2	2.49469	0.000935485	0.0290419
CADM3	6.64361	0.000942903	0.0291563
OSBPL6	2.09835	0.00094655	0.0291986
CST7	5.1726	0.000981822	0.029597
STEAP1	2.3415	0.00100291	0.0299843
LRRN4	7.70143	0.00108267	0.0307017
CILP	2.36315	0.0011351	0.0316004
TMEM119	3.9412	0.00113877	0.0316421
C1QTNF3	4.90389	0.001169	0.0319937
TIAM2	2.67546	0.00118425	0.0322292
ILDR2	5.80816	0.00118996	0.0322641
COL5A2	2.36004	0.00121897	0.0325058
COL10A1	3.1582	0.00145566	0.036393
ADAMTS12	2.60586	0.00146222	0.036393
AMPH	3.79371	0.00147179	0.0365064
BMP1	2.07388	0.00165567	0.0386944
ADAM19	2.76421	0.00167553	0.0389479
KIAA1324L	2.78837	0.00171927	0.0396085
HLX	4.50914	0.00176745	0.040302
SERPINB2	5.22616	0.00177747	0.0404244
DAB1	4.01838	0.00195084	0.0421738
LUM	2.11453	0.0020265	0.0431371
DERL3	5.44031	0.00206036	0.0434137
BCHE	6.82209	0.00223362	0.0458694
HOXA-AS2	2.94914	0.00237908	0.0466946
BHLHE22	3.21361	0.00253101	0.048268
DOCK11	2.46779	0.00256981	0.0486896
TNFAIP8	3.29512	0.00259995	0.0488456
CALB2	4.95799	0.00265739	0.0492221
COL3A1	2.11809	0.00274237	0.0499416
